# Single-cell transcriptomics of X-ray irradiated *Drosophila* wing discs reveals heterogeneity related to cell-cycle status and cell location

**DOI:** 10.1101/2024.12.10.627868

**Authors:** Joyner Cruz, Willam Y. Sun, Alexandra Verbeke, Iswar K. Hariharan

## Abstract

Even seemingly homogeneous populations of cells can express phenotypic diversity in response to environmental changes. Thus, X-ray irradiation of tissues composed of diverse cell types can have complex outcomes. We have used single-cell RNA-sequencing to study the effects of X-ray radiation on the *Drosophila* wing imaginal disc, a relatively simple tissue composed mostly of epithelial cells. Transcriptomic clustering of cells collected from the wing disc generates clusters that are mainly grouped based on proximodistal cell location. To quantify heterogeneity of gene expression among clusters, we adapted a metric used to study market concentration, the Herfindahl-Hirschman Index. Genes involved in DNA damage repair, defense against reactive oxygen species, cell cycle progression, and apoptosis are expressed relatively uniformly. In contrast, genes encoding a subset of ligands, notably cytokines that activate the JAK/STAT pathway, some transcription factors including *Ets21C*, previously implicated in regeneration, and several signaling proteins are expressed more regionally. Though the radiation-responsive transcription factor p53 is expressed relatively uniformly in the wing disc, several regionally-induced genes still require p53 function, indicating that regional and radiation-induced factors combine to regulate their expression. We also examined heterogeneity within regions using a clustering approach based on cell cycle gene expression. A subpopulation of cells, characterized by high levels of *tribbles* expression, is amplified in irradiated discs. Remarkably, this subpopulation accounts for a considerable fraction of radiation-induced gene expression, indicating that cellular responses are non-uniform even within regions. Thus, both inter-regional and intra-regional heterogeneity are important features of tissue responses to X-ray radiation.
