## Supplementary file 1 for "Single-cell transcriptomics of X-ray irradiated *Drosophila* wing discs reveals heterogeneity related to cell-cycle status and cell location"

Subregion	Marker_Integrated_Global	Pct_Diff_Integrated_Global	Marker_R4K_Global	Pct_Diff_R4K_Global	Marker_R0K_Global	Pct_Diff_R0K_Global	Marker_Integrated_Region	Pct_Diff_Integrated_Region	Marker_R4K_Region	Pct_Diff_R4K_Region	Marker_R0K_Region	Pct_Diff_R0K_Region
PE_1	opa	0.777	opa	0.784	disco-r	0.803	disco-r	0.77	disco-r	0.755	disco-r	0.793
PE_2	kni	0.568	kni	0.563	kni	0.572	hh	0.579	hh	0.589	hh	0.568
PE_3	knrl	0.78	knrl	0.787	E5	0.776	E5	0.713	E5	0.694	E5	0.739
PE_4	Ubx	0.876	Ubx	0.879	Ubx	0.87	Cpr49Ac	0.762	Cpr49Ac	0.768	Cpr49Ac	0.736
Hinge-Notum_1	grn	0.611	grn	0.619	pyr	0.612	vvl	0.497	vvl	0.484	vvl	0.511
Hinge-Notum_2	Dh31-R	0.609	Dh31-R	0.622	Dh31-R	0.591	Sox15	0.652	Sox15	0.655	bi	0.688
Hinge-Notum_3	E5	0.773	E5	0.774	E5	0.768	E5	0.853	E5	0.846	E5	0.863
Notum_1	eyg	0.848	eyg	0.838	eyg	0.854	toe	0.576	CG9747	0.57	eyg	0.596
Notum_2	lncRNA:CR32111	0.595	lncRNA:CR32111	0.602	lncRNA:CR32111	0.581	svp	0.477	inv	0.474	svp	0.507
Notum_3	tup	0.855	tup	0.838	tup	0.879	bi	0.59	bi	0.585	bi	0.602
Notum_4	eyg	0.807	eyg	0.784	eyg	0.839	drm	0.701	drm	0.71	drm	0.688
Notum_5	pnr	0.825	pnr	0.801	pnr	0.867	Ance	0.565	Ance	0.562	Ance	0.574
Notum_6	drm	0.849	drm	0.87	drm	0.822	drm	0.796	drm	0.824	drm	0.761
Notum_7	ss	0.823	ss	0.818	ss	0.83	ss	0.635	ss	0.629	ss	0.646
Hinge_1	Sox15	0.652	Sox15	0.653	Sox15	0.652	hh	0.446	hh	0.456	hh	0.438
Hinge_2	Sox15	0.594	Sox15	0.572	Sox15	0.616	Gasp	0.437	CG2016	0.426	CG3168	0.461
Hinge_3	Sox15	0.682	Sox15	0.68	Sox15	0.687	ci	0.534	Dll	0.551	ci	0.533
Hinge_4	Sox15	0.633	Sox15	0.62	Sox15	0.647	sob	0.451	Pgant2	0.48	dysf	0.508
Hinge_5	Sox15	0.475	Sox15	0.472	Sox15	0.483	hh	0.168	28SrRNA-Psi:CR40596	0.187	28SrRNA-Psi:CR45859	0.217
Hinge_6	tinc	0.726	tinc	0.747	tinc	0.708	tinc	0.777	tinc	0.799	tinc	0.757
Hinge_7	sc	0.714	sc	0.703	tinc	0.75	sc	0.753	sc	0.758	tinc	0.774
Hinge-Pouch_1	peg	0.568	nub	0.565	peg	0.579	pdm2	0.375	pdm2	0.375	pdm2	0.372
Hinge-Pouch_2	nub	0.524	nub	0.54	Dll	0.543	salr	0.471	salr	0.455	vg	0.508
Hinge-Pouch_3	Sox15	0.628	Sox15	0.648	Sox15	0.599	dpp	0.614	dpp	0.655	Sox15	0.554
Hinge-Pouch_4	ems	0.768	ems	0.773	E5	0.778	magu	0.681	E5	0.671	magu	0.693
Pouch_1	ltl	0.68	ltl	0.72	dve	0.672	salr	0.508	ltl	0.523	salr	0.493
Pouch_2	dve	0.734	dve	0.718	dve	0.749	Fili	0.528	Fili	0.553	Fili	0.493
Pouch_3	dve	0.673	dve	0.677	dve	0.704	CG1299	0.426	CG1299	0.421	hh	0.553
Pouch_4	dve	0.518	nub	0.509	dve	0.528	18SrRNA-Psi:CR41602	0.226	28SrRNA-Psi:CR45851	0.253	18SrRNA-Psi:CR41602	0.229
Pouch_5	Dll	0.637	Dll	0.631	Dll	0.644	Optix	0.515	Optix	0.512	Optix	0.518
Pouch_6	Wnt4	0.873	Wnt4	0.88	Wnt4	0.862	ct	0.924	ct	0.916	ct	0.935
Pouch_7	Doc1	0.845	Doc1	0.834	Doc1	0.854	Doc2	0.754	Doc2	0.737	Doc2	0.768
Pouch_8	Wnt4	0.707	Wnt4	0.737	Dll	0.711	Wnt4	0.642	Wnt4	0.65	Wnt4	0.636
Pouch_9	Ts	0.694	Ts	0.765	dve	0.641	Ts	0.712	Ts	0.749	Ts	0.663
Myoblasts	zfh1	0.956	zfh1	0.979	CG9650	0.964	NA	NA	NA	NA	NA	NA
