## Supplementary file 3 for "Single-cell transcriptomics of X-ray irradiated *Drosophila* wing discs reveals heterogeneity related to cell-cycle status and cell location"

gene_name	Category
Ilp6	Ligands
orion	Ligands
upd2	Ligands
upd1	Ligands
Wnt5	Ligands
Pvf1	Ligands
amn	Ligands
fog	Ligands
shv	Ligands
Ptth	Ligands
dpp	Ligands
daw	Ligands
Pvf2	Ligands
Pvf3	Ligands
Wnt4	Ligands
wg	Ligands
Wnt6	Ligands
Wnt10	Ligands
spz3	Ligands
grk	Ligands
Dh31	Ligands
Sema1a	Ligands
trk	Ligands
Acp32CD	Ligands
AstC	Ligands
AstCC	Ligands
spz4	Ligands
Pburs	Ligands
Acp36DE	Ligands
spi	Ligands
sNPF	Ligands
spab	Ligands
Wnt2	Ligands
FMRFa	Ligands
egr	Ligands
pyr	Ligands
ths	Ligands
jeb	Ligands
Sema2a	Ligands
Gbp1	Ligands
Gbp2	Ligands
Sema1b	Ligands
Sema5c	Ligands
gbb	Ligands
Orcokinin	Ligands
ITP	Ligands
spz6	Ligands
Nplp1	Ligands
miple1	Ligands
CNMa	Ligands
spz5	Ligands
Akh	Ligands
NT1	Ligands
vn	Ligands
Ilp8	Ligands
Mip	Ligands
Ama	Ligands
Dh44	Ligands
Tk	Ligands
Hug	Ligands
wntD	Ligands
CCHa2	Ligands
CCHa1	Ligands
Crz	Ligands
NPF	Ligands
Eh	Ligands
Dl	Ligands
bnl	Ligands
CCAP	Ligands
hh	Ligands
AstA	Ligands
Pdf	Ligands
spz	Ligands
Ser	Ligands
Diedel	Ligands
Capa	Ligands
mav	Ligands
myo	Ligands
Actbeta	Ligands
ETH	Ligands
Ms	Ligands
Tollo	Ligands
miple2	Ligands
Dsk	Ligands
scw	Ligands
Nplp4	Ligands
Nplp2	Ligands
Sema2b	Ligands
Proc	Ligands
Krn	Ligands
upd3	Ligands
SIFa	Ligands
Gpb5	Ligands
Acp98AB	Ligands
ewg	Transcription_Factors
ac	Transcription_Factors
sc	Transcription_Factors
l(1)sc	Transcription_Factors
ase	Transcription_Factors
vnd	Transcription_Factors
CG11398	Transcription_Factors
Hr4	Transcription_Factors
usp	Transcription_Factors
CG14050	Transcription_Factors
gt	Transcription_Factors
z	Transcription_Factors
HLH3B	Transcription_Factors
dwg	Transcription_Factors
CG2712	Transcription_Factors
Myc	Transcription_Factors
Mnt	Transcription_Factors
fd3F	Transcription_Factors
CG43689	Transcription_Factors
bi	Transcription_Factors
Usf	Transcription_Factors
peb	Transcription_Factors
HLH4C	Transcription_Factors
CG32772	Transcription_Factors
ovo	Transcription_Factors
CG32767	Transcription_Factors
Vsx2	Transcription_Factors
Vsx1	Transcription_Factors
CG12236	Transcription_Factors
CG3726	Transcription_Factors
CG12219	Transcription_Factors
CG3847	Transcription_Factors
CG14441	Transcription_Factors
Nf-YC	Transcription_Factors
CG3032	Transcription_Factors
CG4617	Transcription_Factors
CG9650	Transcription_Factors
brk	Transcription_Factors
CHES-1-like	Transcription_Factors
fs(1)h	Transcription_Factors
CG2116	Transcription_Factors
CG2120	Transcription_Factors
Smox	Transcription_Factors
CG2129	Transcription_Factors
CG15336	Transcription_Factors
CG10959	Transcription_Factors
CG18262	Transcription_Factors
org-1	Transcription_Factors
oc	Transcription_Factors
CG11294	Transcription_Factors
Lim1	Transcription_Factors
Bap111	Transcription_Factors
lz	Transcription_Factors
btd	Transcription_Factors
Sp1	Transcription_Factors
CG2889	Transcription_Factors
CG43347	Transcription_Factors
CG2202	Transcription_Factors
sisA	Transcription_Factors
CG11696	Transcription_Factors
CG11695	Transcription_Factors
Met	Transcription_Factors
CG11085	Transcription_Factors
CG4318	Transcription_Factors
dmrt11E	Transcription_Factors
NFAT	Transcription_Factors
mamo	Transcription_Factors
gce	Transcription_Factors
CG9215	Transcription_Factors
CG8944	Transcription_Factors
sd	Transcription_Factors
Myb	Transcription_Factors
CG8924	Transcription_Factors
exd	Transcription_Factors
disco	Transcription_Factors
hang	Transcription_Factors
CG9609	Transcription_Factors
B-H2	Transcription_Factors
B-H1	Transcription_Factors
unc-4	Transcription_Factors
OdsH	Transcription_Factors
Hesr	Transcription_Factors
CrebB	Transcription_Factors
CG7101	Transcription_Factors
CG32532	Transcription_Factors
zld	Transcription_Factors
RunxB	Transcription_Factors
run	Transcription_Factors
CG1529	Transcription_Factors
dbr	Transcription_Factors
CG11617	Transcription_Factors
al	Transcription_Factors
cbt	Transcription_Factors
ush	Transcription_Factors
Ets21C	Transcription_Factors
Pph13	Transcription_Factors
Gsc	Transcription_Factors
chinmo	Transcription_Factors
aop	Transcription_Factors
insv	Transcription_Factors
lilli	Transcription_Factors
Mad	Transcription_Factors
CG44002	Transcription_Factors
sob	Transcription_Factors
odd	Transcription_Factors
bowl	Transcription_Factors
CG3407	Transcription_Factors
slp1	Transcription_Factors
slp2	Transcription_Factors
CG17612	Transcription_Factors
CG15435	Transcription_Factors
Paris	Transcription_Factors
Cf2	Transcription_Factors
vri	Transcription_Factors
H15	Transcription_Factors
mid	Transcription_Factors
dsf	Transcription_Factors
H2.0	Transcription_Factors
Kr-h1	Transcription_Factors
sens-2	Transcription_Factors
CG13775	Transcription_Factors
CG4496	Transcription_Factors
prg	Transcription_Factors
tai	Transcription_Factors
gcm	Transcription_Factors
zf30C	Transcription_Factors
CG13123	Transcription_Factors
Dref	Transcription_Factors
REPTOR-BP	Transcription_Factors
Hand	Transcription_Factors
GATAd	Transcription_Factors
da	Transcription_Factors
CG12299	Transcription_Factors
ab	Transcription_Factors
salr	Transcription_Factors
salm	Transcription_Factors
crol	Transcription_Factors
Plzf	Transcription_Factors
prd	Transcription_Factors
bun	Transcription_Factors
nub	Transcription_Factors
pdm2	Transcription_Factors
CG9932	Transcription_Factors
kmg	Transcription_Factors
Bdp1	Transcription_Factors
CG16863	Transcription_Factors
elB	Transcription_Factors
noc	Transcription_Factors
NC2beta	Transcription_Factors
Su(H)	Transcription_Factors
CG15269	Transcription_Factors
stc	Transcription_Factors
esg	Transcription_Factors
wor	Transcription_Factors
sna	Transcription_Factors
crp	Transcription_Factors
CG17328	Transcription_Factors
dac	Transcription_Factors
her	Transcription_Factors
BuGZ	Transcription_Factors
Dif	Transcription_Factors
dl	Transcription_Factors
amos	Transcription_Factors
CG10348	Transcription_Factors
ham	Transcription_Factors
tup	Transcription_Factors
CG10431	Transcription_Factors
Sidpn	Transcription_Factors
Lim3	Transcription_Factors
CG17568	Transcription_Factors
tj	Transcription_Factors
CG10366	Transcription_Factors
CG10462	Transcription_Factors
Nf-YB	Transcription_Factors
CG10631	Transcription_Factors
bsh	Transcription_Factors
Hr38	Transcription_Factors
cad	Transcription_Factors
E2f2	Transcription_Factors
Hr39	Transcription_Factors
Mondo	Transcription_Factors
dimm	Transcription_Factors
CG31612	Transcription_Factors
tsh	Transcription_Factors
Clamp	Transcription_Factors
Atf6	Transcription_Factors
ap	Transcription_Factors
EcR	Transcription_Factors
jing	Transcription_Factors
Br140	Transcription_Factors
so	Transcription_Factors
az2	Transcription_Factors
CG1603	Transcription_Factors
CG1602	Transcription_Factors
Hey	Transcription_Factors
CG12769	Transcription_Factors
dpn	Transcription_Factors
pdm3	Transcription_Factors
rgr	Transcription_Factors
unpg	Transcription_Factors
Camta	Transcription_Factors
CG1663	Transcription_Factors
Lime	Transcription_Factors
CG12744	Transcription_Factors
Mef2	Transcription_Factors
eve	Transcription_Factors
Jra	Transcription_Factors
gem	Transcription_Factors
CG18011	Transcription_Factors
Hr3	Transcription_Factors
psq	Transcription_Factors
CG30020	Transcription_Factors
CG12942	Transcription_Factors
CG12391	Transcription_Factors
shn	Transcription_Factors
inv	Transcription_Factors
en	Transcription_Factors
vis	Transcription_Factors
achi	Transcription_Factors
sug	Transcription_Factors
Dp	Transcription_Factors
cg	Transcription_Factors
Sox15	Transcription_Factors
CG17385	Transcription_Factors
L	Transcription_Factors
chn	Transcription_Factors
CG8089	Transcription_Factors
row	Transcription_Factors
Hr51	Transcription_Factors
Poxn	Transcription_Factors
CG8388	Transcription_Factors
cato	Transcription_Factors
CG4282	Transcription_Factors
tef	Transcription_Factors
MESR4	Transcription_Factors
HLH54F	Transcription_Factors
grh	Transcription_Factors
Hsf	Transcription_Factors
CG15073	Transcription_Factors
CG11906	Transcription_Factors
lms	Transcription_Factors
maf-S	Transcription_Factors
otp	Transcription_Factors
Rx	Transcription_Factors
CG10543	Transcription_Factors
Hmg-2	Transcription_Factors
CG10321	Transcription_Factors
NC2alpha	Transcription_Factors
HmgZ	Transcription_Factors
HmgD	Transcription_Factors
dve	Transcription_Factors
fd59A	Transcription_Factors
CG42741	Transcription_Factors
twi	Transcription_Factors
CG9890	Transcription_Factors
CG9876	Transcription_Factors
pita	Transcription_Factors
apt	Transcription_Factors
Ssrp	Transcription_Factors
ken	Transcription_Factors
PHDP	Transcription_Factors
Lpt	Transcription_Factors
CG3065	Transcription_Factors
Sox14	Transcription_Factors
slbo	Transcription_Factors
bs	Transcription_Factors
CG4707	Transcription_Factors
Dll	Transcription_Factors
Atf-2	Transcription_Factors
gsb-n	Transcription_Factors
gsb	Transcription_Factors
lov	Transcription_Factors
Kr	Transcription_Factors
CG1233	Transcription_Factors
trh	Transcription_Factors
Kah	Transcription_Factors
CG13894	Transcription_Factors
emc	Transcription_Factors
bab1	Transcription_Factors
CG2199	Transcription_Factors
CG12104	Transcription_Factors
Dbx	Transcription_Factors
Mrtf	Transcription_Factors
BtbVII	Transcription_Factors
CG15812	Transcription_Factors
Asciz	Transcription_Factors
CG14965	Transcription_Factors
dar1	Transcription_Factors
Awh	Transcription_Factors
CG12605	Transcription_Factors
scrt	Transcription_Factors
FoxL1	Transcription_Factors
CG15011	Transcription_Factors
Blimp-1	Transcription_Factors
Ets65A	Transcription_Factors
CG10274	Transcription_Factors
D19B	Transcription_Factors
D19A	Transcription_Factors
CG7386	Transcription_Factors
CG10147	Transcription_Factors
vvl	Transcription_Factors
bin	Transcription_Factors
CTCF	Transcription_Factors
Clk	Transcription_Factors
exex	Transcription_Factors
ERR	Transcription_Factors
CG6765	Transcription_Factors
h	Transcription_Factors
Doc3	Transcription_Factors
Doc2	Transcription_Factors
Doc1	Transcription_Factors
MTF-1	Transcription_Factors
Nf-YA	Transcription_Factors
phol	Transcription_Factors
klu	Transcription_Factors
Irbp18	Transcription_Factors
FoxK	Transcription_Factors
CG7368	Transcription_Factors
ssp	Transcription_Factors
CG11560	Transcription_Factors
toe	Transcription_Factors
eyg	Transcription_Factors
CG10654	Transcription_Factors
ara	Transcription_Factors
caup	Transcription_Factors
mirr	Transcription_Factors
Meics	Transcription_Factors
CG17361	Transcription_Factors
CG17359	Transcription_Factors
Sox21b	Transcription_Factors
D	Transcription_Factors
stwl	Transcription_Factors
CrebA	Transcription_Factors
Phs	Transcription_Factors
CkIIalpha-i1	Transcription_Factors
tap	Transcription_Factors
CG18265	Transcription_Factors
Eip74EF	Transcription_Factors
Eip75B	Transcription_Factors
ftz-f1	Transcription_Factors
Max	Transcription_Factors
SREBP	Transcription_Factors
cyc	Transcription_Factors
Deaf1	Transcription_Factors
knrl	Transcription_Factors
kni	Transcription_Factors
CG11456	Transcription_Factors
Eip78C	Transcription_Factors
pzg	Transcription_Factors
Aef1	Transcription_Factors
croc	Transcription_Factors
Neu2	Transcription_Factors
Hr78	Transcription_Factors
TfAP-2	Transcription_Factors
CG11247	Transcription_Factors
eg	Transcription_Factors
Dlip2	Transcription_Factors
CG14655	Transcription_Factors
opa	Transcription_Factors
CG14667	Transcription_Factors
MTA1-like	Transcription_Factors
CG10979	Transcription_Factors
Hr83	Transcription_Factors
CG1024	Transcription_Factors
CG9727	Transcription_Factors
Zif	Transcription_Factors
lab	Transcription_Factors
pb	Transcription_Factors
bcd	Transcription_Factors
Dfd	Transcription_Factors
Scr	Transcription_Factors
Antp	Transcription_Factors
rn	Transcription_Factors
CG2678	Transcription_Factors
dsx	Transcription_Factors
Pbp95	Transcription_Factors
grn	Transcription_Factors
ato	Transcription_Factors
Poxm	Transcription_Factors
CG7963	Transcription_Factors
hb	Transcription_Factors
nom	Transcription_Factors
ouib	Transcription_Factors
CG8159	Transcription_Factors
ranshi	Transcription_Factors
M1BP	Transcription_Factors
ich	Transcription_Factors
CG11970	Transcription_Factors
tgo	Transcription_Factors
Rel	Transcription_Factors
D1	Transcription_Factors
sage	Transcription_Factors
CG16779	Transcription_Factors
CG8301	Transcription_Factors
CG8319	Transcription_Factors
FoxP	Transcription_Factors
CG8478	Transcription_Factors
topi	Transcription_Factors
Glut4EF	Transcription_Factors
nerfin-2	Transcription_Factors
CG6254	Transcription_Factors
jumu	Transcription_Factors
Rfx	Transcription_Factors
hth	Transcription_Factors
CG4820	Transcription_Factors
CG6689	Transcription_Factors
CG31388	Transcription_Factors
pros	Transcription_Factors
CG6791	Transcription_Factors
CG14710	Transcription_Factors
Zaf1	Transcription_Factors
CG14711	Transcription_Factors
CG6813	Transcription_Factors
CG18476	Transcription_Factors
l(3)neo38	Transcription_Factors
CG3281	Transcription_Factors
svp	Transcription_Factors
MBD-R2	Transcription_Factors
CG5245	Transcription_Factors
sim	Transcription_Factors
ems	Transcription_Factors
foxo	Transcription_Factors
su(Hw)	Transcription_Factors
NK7.1	Transcription_Factors
CG7987	Transcription_Factors
CG14860	Transcription_Factors
CG6654	Transcription_Factors
Cp190	Transcription_Factors
srp	Transcription_Factors
GATAe	Transcription_Factors
Fer2	Transcription_Factors
pad	Transcription_Factors
ss	Transcription_Factors
Ubx	Transcription_Factors
abd-A	Transcription_Factors
CG3995	Transcription_Factors
Hmx	Transcription_Factors
CG17803	Transcription_Factors
CG17806	Transcription_Factors
Nnk	Transcription_Factors
CG17801	Transcription_Factors
Odj	Transcription_Factors
sr	Transcription_Factors
CG18599	Transcription_Factors
gl	Transcription_Factors
fru	Transcription_Factors
CG31224	Transcription_Factors
sqz	Transcription_Factors
CG17186	Transcription_Factors
CG4424	Transcription_Factors
CG4854	Transcription_Factors
trem	Transcription_Factors
CG4936	Transcription_Factors
CG4360	Transcription_Factors
Stat92E	Transcription_Factors
TFAM	Transcription_Factors
CG15696	Transcription_Factors
dmrt93B	Transcription_Factors
HHEX	Transcription_Factors
tin	Transcription_Factors
lbl	Transcription_Factors
C15	Transcription_Factors
slou	Transcription_Factors
E2f1	Transcription_Factors
CG34376	Transcription_Factors
tHMG1	Transcription_Factors
tHMG2	Transcription_Factors
lmd	Transcription_Factors
CG31365	Transcription_Factors
cnc	Transcription_Factors
pnt	Transcription_Factors
CG4374	Transcription_Factors
nau	Transcription_Factors
Spps	Transcription_Factors
REPTOR	Transcription_Factors
Ets96B	Transcription_Factors
polybromo	Transcription_Factors
Hr96	Transcription_Factors
fd96Ca	Transcription_Factors
fd96Cb	Transcription_Factors
danr	Transcription_Factors
dan	Transcription_Factors
CG10669	Transcription_Factors
CG11902	Transcription_Factors
CG4730	Transcription_Factors
E(spl)mdelta-HLH	Transcription_Factors
E(spl)mgamma-HLH	Transcription_Factors
E(spl)mbeta-HLH	Transcription_Factors
E(spl)m3-HLH	Transcription_Factors
E(spl)m5-HLH	Transcription_Factors
E(spl)m7-HLH	Transcription_Factors
E(spl)m8-HLH	Transcription_Factors
dysf	Transcription_Factors
ro	Transcription_Factors
Ets97D	Transcription_Factors
bigmax	Transcription_Factors
Ets98B	Transcription_Factors
fkh	Transcription_Factors
wdn	Transcription_Factors
CG1647	Transcription_Factors
dmrt99B	Transcription_Factors
CG15514	Transcription_Factors
ZIPIC	Transcription_Factors
Sry-delta	Transcription_Factors
sima	Transcription_Factors
zfh1	Transcription_Factors
tll	Transcription_Factors
CG12071	Transcription_Factors
CG12054	Transcription_Factors
CG1792	Transcription_Factors
ci	Transcription_Factors
pan	Transcription_Factors
NfI	Transcription_Factors
dati	Transcription_Factors
zfh2	Transcription_Factors
Tdg	Transcription_Factors
ey	Transcription_Factors
pho	Transcription_Factors
sv	Transcription_Factors
toy	Transcription_Factors
fuss	Transcription_Factors
fd102C	Transcription_Factors
Sox102F	Transcription_Factors
Atf3	Transcription_Factors
Crg-1	Transcription_Factors
jim	Transcription_Factors
cas	Transcription_Factors
Optix	Transcription_Factors
Xbp1	Transcription_Factors
bab2	Transcription_Factors
tio	Transcription_Factors
SoxN	Transcription_Factors
br	Transcription_Factors
ct	Transcription_Factors
Hnf4	Transcription_Factors
lola	Transcription_Factors
cwo	Transcription_Factors
nerfin-1	Transcription_Factors
E(bx)	Transcription_Factors
pnr	Transcription_Factors
rib	Transcription_Factors
Eip93F	Transcription_Factors
Sox100B	Transcription_Factors
Dr	Transcription_Factors
kn	Transcription_Factors
sens	Transcription_Factors
net	Transcription_Factors
E5	Transcription_Factors
Pdp1	Transcription_Factors
onecut	Transcription_Factors
grau	Transcription_Factors
retn	Transcription_Factors
acj6	Transcription_Factors
Adf1	Transcription_Factors
term	Transcription_Factors
woc	Transcription_Factors
repo	Transcription_Factors
Hinfp	Transcription_Factors
Abd-B	Transcription_Factors
crc	Transcription_Factors
hbn	Transcription_Factors
ttk	Transcription_Factors
wek	Transcription_Factors
drm	Transcription_Factors
CG12659	Transcription_Factors
cic	Transcription_Factors
Dlip3	Transcription_Factors
Dlip1	Transcription_Factors
CG18764	Transcription_Factors
disco-r	Transcription_Factors
Dsp1	Transcription_Factors
Opbp	Transcription_Factors
CG32006	Transcription_Factors
CG32121	Transcription_Factors
CG31441	Transcription_Factors
erm	Transcription_Factors
Boh1	Transcription_Factors
Fer1	Transcription_Factors
p53	Transcription_Factors
mld	Transcription_Factors
luna	Transcription_Factors
ind	Transcription_Factors
Trl	Transcription_Factors
scro	Transcription_Factors
kay	Transcription_Factors
seq	Transcription_Factors
bbx	Transcription_Factors
Mitf	Transcription_Factors
CG34031	Transcription_Factors
RunxA	Transcription_Factors
Drgx	Transcription_Factors
Snoo	Transcription_Factors
ATbp	Transcription_Factors
CG34367	Transcription_Factors
Xrp1	Transcription_Factors
fz3	Receptors
Gr2a	Receptors
Nmdar2	Receptors
moody	Receptors
CG4313	Receptors
Or2a	Receptors
Pdfr	Receptors
rst	Receptors
kirre	Receptors
N	Receptors
Proc-R	Receptors
Ptp4E	Receptors
SPR	Receptors
mAChR-C	Receptors
fz4	Receptors
Ir7b	Receptors
Or7a	Receptors
nAChRalpha3	Receptors
Ir8a	Receptors
Or9a	Receptors
sev	Receptors
Gr10b	Receptors
Ptp10D	Receptors
mew	Receptors
CG8916	Receptors
Lcch3	Receptors
Or13a	Receptors
mthl1	Receptors
if	Receptors
CG33639	Receptors
wgn	Receptors
CCKLR-17D3	Receptors
nAChRalpha7	Receptors
kek5	Receptors
et	Receptors
dome	Receptors
Ir21a	Receptors
smo	Receptors
crq	Receptors
nAChRbeta3	Receptors
ds	Receptors
GABA-B-R3	Receptors
GluRIIC	Receptors
Or22c	Receptors
OtopLb	Receptors
CG3277	Receptors
Sr-CIV	Receptors
Sr-CI	Receptors
ft	Receptors
Ir25a	Receptors
smog	Receptors
tkv	Receptors
GluRIIA	Receptors
GluRIIB	Receptors
TrissinR	Receptors
CG13995	Receptors
AkhR	Receptors
santa-maria	Receptors
pes	Receptors
CG7227	Receptors
Pvr	Receptors
nAChRalpha6	Receptors
CG44153	Receptors
Ror	Receptors
Gr32a	Receptors
Gyc32E	Receptors
kek2	Receptors
Rh5	Receptors
CG31760	Receptors
kek1	Receptors
kek4	Receptors
Tehao	Receptors
NimB1	Receptors
NimB4	Receptors
NimB5	Receptors
NimC1	Receptors
rk	Receptors
NimC4	Receptors
nAChRalpha5	Receptors
GABA-B-R1	Receptors
beat-Ib	Receptors
beat-IIIb	Receptors
beat-IIIc	Receptors
CadN	Receptors
CadN2	Receptors
CG31741	Receptors
grnd	Receptors
dnt	Receptors
Lar	Receptors
Itgbn	Receptors
clumsy	Receptors
nompB	Receptors
Ir40a	Receptors
CCHa2-R	Receptors
phtf	Receptors
Or43a	Receptors
Dscam1	Receptors
Gr43a	Receptors
CG1339	Receptors
tor	Receptors
sax	Receptors
Or43b	Receptors
mtt	Receptors
Cirl	Receptors
ptc	Receptors
babo	Receptors
Or45a	Receptors
Or45b	Receptors
stan	Receptors
CG12344	Receptors
CG13229	Receptors
otk	Receptors
otk2	Receptors
Or49a	Receptors
Dh44-R2	Receptors
fra	Receptors
Or49b	Receptors
Drl-2	Receptors
Nrk	Receptors
Dh31-R	Receptors
Dh44-R1	Receptors
scb	Receptors
ItgaPS4	Receptors
unc-5	Receptors
Ir52a	Receptors
Ptp52F	Receptors
CG15614	Receptors
mthl4	Receptors
mthl3	Receptors
Ir54a	Receptors
CG33958	Receptors
5-HT1B	Receptors
5-HT1A	Receptors
Ir56c	Receptors
Ir56d	Receptors
Toll-7	Receptors
18w	Receptors
CG3216	Receptors
shg	Receptors
Egfr	Receptors
Gr58c	Receptors
wrapper	Receptors
robo1	Receptors
CG3831	Receptors
side-V	Receptors
Gr59e	Receptors
Gr59f	Receptors
ItgaPS5	Receptors
CG13575	Receptors
mAChR-A	Receptors
CG13579	Receptors
Ir60e	Receptors
CG2736	Receptors
emp	Receptors
CG3829	Receptors
mthl9	Receptors
mthl10	Receptors
mth	Receptors
Gr61a	Receptors
drpr	Receptors
dsb	Receptors
FMRFaR	Receptors
Gr63a	Receptors
DopEcR	Receptors
nAChRbeta1	Receptors
Tie	Receptors
Lkr	Receptors
mthl2	Receptors
GluRIA	Receptors
Dscam2	Receptors
Snmp2	Receptors
mthl7	Receptors
Gr66a	Receptors
Rdl	Receptors
Or67a	Receptors
Or67b	Receptors
CNMaR	Receptors
Ir68a	Receptors
Ir68b	Receptors
Rh7	Receptors
CrzR	Receptors
Ptp69D	Receptors
CG10738	Receptors
btl	Receptors
Or71a	Receptors
Toll-6	Receptors
pHCl-1	Receptors
Nrt	Receptors
Rh4	Receptors
Or74a	Receptors
Cad74A	Receptors
SecCl	Receptors
CG7497	Receptors
Grd	Receptors
AstC-R2	Receptors
fz2	Receptors
Ir76a	Receptors
kug	Receptors
Ir76b	Receptors
Toll-9	Receptors
CapaR	Receptors
CG7166	Receptors
CG32447	Receptors
nAChRalpha4	Receptors
5-HT2A	Receptors
Nmdar1	Receptors
Or83c	Receptors
NPFR	Receptors
mAChR-B	Receptors
5-HT2B	Receptors
Ir85a	Receptors
side-VII	Receptors
TkR86C	Receptors
Cad86C	Receptors
CG42327	Receptors
HisCl1	Receptors
mthl5	Receptors
Cad87A	Receptors
Octbeta2R	Receptors
beat-Va	Receptors
PK2-R2	Receptors
PK2-R1	Receptors
Ir87a	Receptors
side-IV	Receptors
PK1-R	Receptors
Dop1R1	Receptors
put	Receptors
Cad88C	Receptors
Rh6	Receptors
CG31183	Receptors
CG10345	Receptors
beat-IIb	Receptors
beat-IIa	Receptors
Dscam3	Receptors
Lgr1	Receptors
TyrR	Receptors
htl	Receptors
Octalpha2R	Receptors
GluClalpha	Receptors
ninaE	Receptors
Ir92a	Receptors
Oct-TyrR	Receptors
Ir93a	Receptors
KaiR1D	Receptors
Snmp1	Receptors
ETHR	Receptors
SIFaR	Receptors
InR	Receptors
GABA-B-R2	Receptors
Octbeta1R	Receptors
klg	Receptors
Ir94e	Receptors
beat-IV	Receptors
nAChRalpha1	Receptors
nAChRbeta2	Receptors
lili	Receptors
Cad96Ca	Receptors
Cad96Cb	Receptors
Lgr3	Receptors
CG12290	Receptors
beat-VII	Receptors
Tl	Receptors
eater	Receptors
side	Receptors
Or98a	Receptors
beat-VI	Receptors
Ptp99A	Receptors
Dop1R2	Receptors
Cad99C	Receptors
TkR99D	Receptors
AdoR	Receptors
5-HT7	Receptors
CG15556	Receptors
pHCl-2	Receptors
kek6	Receptors
Ir100a	Receptors
PlexB	Receptors
Eph	Receptors
Ekar	Receptors
CG11155	Receptors
Cals	Receptors
PlexA	Receptors
mGluR	Receptors
Ret	Receptors
Oamb	Receptors
wit	Receptors
sns	Receptors
AstA-R1	Receptors
hbs	Receptors
Sr-CII	Receptors
arr	Receptors
drl	Receptors
Sr-CIII	Receptors
GluRIB	Receptors
robo2	Receptors
Gr5a	Receptors
mys	Receptors
fz	Receptors
ort	Receptors
NimC3	Receptors
Alk	Receptors
Gr98c	Receptors
Gr97a	Receptors
Gr94a	Receptors
Gr58a	Receptors
Gr47b	Receptors
Gr39a	Receptors
Gr39b	Receptors
Gr28a	Receptors
mthl11	Receptors
Gr93d	Receptors
Gr93c	Receptors
Gr93b	Receptors
Gr85a	Receptors
Gr77a	Receptors
Gr64f	Receptors
Gr64a	Receptors
Gr36a	Receptors
Gr28b	Receptors
Tre1	Receptors
Ir51b	Receptors
CG30340	Receptors
Ir52c	Receptors
Ir52b	Receptors
NimB2	Receptors
Or65a	Receptors
Or65b	Receptors
Or65c	Receptors
mthl14	Receptors
Gr9a	Receptors
Ir94a	Receptors
GluRIIE	Receptors
Ir94f	Receptors
Ir31a	Receptors
mthl15	Receptors
NimA	Receptors
CG31785	Receptors
ninaD	Receptors
CCAP-R	Receptors
Ir41a	Receptors
Or46a	Receptors
CG15744	Receptors
Dscam4	Receptors
CG32547	Receptors
side-II	Receptors
Ddr	Receptors
CG40006	Receptors
Octbeta3R	Receptors
Ir62a	Receptors
side-III	Receptors
side-VI	Receptors
CG41434	Receptors
CG34357	Receptors
Lgr4	Receptors
CG34259	Receptors
CG34353	Receptors
Ir60b	Receptors
Ir94d	Receptors
Ir7d	Receptors
Ir7e	Receptors
Ir7f	Receptors
OtopLc	Receptors
Gyc76C	Receptors
OtopLa	Receptors
CG2680	Phosphatases
ttm50	Phosphatases
Pp2C1	Phosphatases
CG15771	Phosphatases
PpV	Phosphatases
Ptpmeg2	Phosphatases
CG1637	Phosphatases
CG15739	Phosphatases
CG10352	Phosphatases
CG15743	Phosphatases
Alp11	Phosphatases
CG3632	Phosphatases
Pp2B-14D	Phosphatases
CG9784	Phosphatases
Nt5b	Phosphatases
CG7378	Phosphatases
CG14212	Phosphatases
CG12237	Phosphatases
Ssu72	Phosphatases
CG17598	Phosphatases
CG5556	Phosphatases
CG5561	Phosphatases
CG5565	Phosphatases
CG15385	Phosphatases
Tps1	Phosphatases
CG11050	Phosphatases
CG5171	Phosphatases
cdc14	Phosphatases
CG7115	Phosphatases
CG17294	Phosphatases
PRL-1	Phosphatases
twe	Cell_Cycle
CG10376	Phosphatases
Alp12	Phosphatases
CG10417	Phosphatases
CG8584	Phosphatases
wun	Phosphatases
Alp6	Phosphatases
CG11883	Phosphatases
CG13197	Phosphatases
CG6805	Phosphatases
veil	Phosphatases
PTP-ER	Phosphatases
PpN58A	Phosphatases
CG11475	Phosphatases
CG11474	Phosphatases
CG2921	Phosphatases
Synj	Phosphatases
Alp2	Phosphatases
CG11291	Phosphatases
cN-IIIB	Phosphatases
ttm2	Phosphatases
Ptpmeg	Phosphatases
Ppm1	Phosphatases
Sac1	Phosphatases
Ptp61F	Phosphatases
CG12091	Phosphatases
CG17746	Phosphatases
CG12078	Phosphatases
Alp10	Phosphatases
Alp9	Phosphatases
aay	Phosphatases
CG6707	Phosphatases
CG11597	Phosphatases
CG10089	Phosphatases
CG17026	Phosphatases
CG17029	Phosphatases
CG17028	Phosphatases
CG17027	Phosphatases
CG5577	Phosphatases
CG5567	Phosphatases
CG9449	Phosphatases
CG9452	Phosphatases
rdgC	Phosphatases
CG9391	Phosphatases
CG9389	Phosphatases
Alp1	Phosphatases
CG11438	Phosphatases
CG11437	Phosphatases
CG11426	Phosphatases
CG11425	Phosphatases
CG12746	Phosphatases
puc	Phosphatases
Alp5	Phosphatases
sp3	Phosphatases
CG6656	Phosphatases
Ublcp1	Phosphatases
PTPMT1	Phosphatases
Pp1alpha-96A	Phosphatases
ssh	Phosphatases
stg	Cell_Cycle
alph	Phosphatases
CG7789	Phosphatases
CG15528	Phosphatases
CanA1	Phosphatases
Alp4	Phosphatases
Pten	Phosphatases
Pp4-19C	Phosphatases
Acph-1	Phosphatases
Pp1-13C	Phosphatases
Pp1-87B	Phosphatases
PpD3	Phosphatases
CG18662	Phosphatases
wun2	Phosphatases
NT5E-2	Phosphatases
Argp	Phosphatases
CG31717	Phosphatases
CG31924	Phosphatases
5PtaseI	Phosphatases
CG42271	Phosphatases
CG34183	Phosphatases
CanA-14F	Phosphatases
CG13369	Kinases
CG13360	Kinases
png	Cell_Cycle
Sik2	Kinases
Raf	Kinases
Pi4KIIIalpha	Kinases
sgg	Kinases
Cdk7	Cell_Cycle
Cdc7	Kinases
Pink1	Kinases
nonC	Kinases
Nek2	DDR
CG2004	Kinases
rdgA	Kinases
Dsor1	Kinases
Erk7	Kinases
hop	Kinases
dlg1	Kinases
Sk1	Kinases
Drak	Kinases
pkm	Kinases
PhKgamma	Kinases
CG2577	Kinases
Pkcdelta	Kinases
LIMK1	Kinases
CkIalpha	Kinases
Coq8	Kinases
hep	Kinases
lic	Kinases
IP3K2	Kinases
nmdyn-D6	Kinases
CG8565	Kinases
eas	Kinases
mei-41	DDR
mbt	Kinases
CG8173	Kinases
mnb	Kinases
CG7135	Kinases
fu	Kinases
Pfrx	Kinases
Tao	Kinases
l(1)G0196	Kinases
S6kII	Kinases
CG31974	Kinases
CG2794	Kinases
Ipk2	Kinases
Pkg21D	Kinases
CG4629	Kinases
CG5126	Kinases
CG9886	Kinases
CG9961	Kinases
Pgk	Kinases
CG3008	Kinases
CG5828	Kinases
Bub1	Cell_Cycle
CG9222	Kinases
meng	Kinases
Wee1	Cell_Cycle
ninaC	Kinases
Slob	Kinases
Btk	Kinases
CG9541	Kinases
Pka-C1	Kinases
IP3K1	Kinases
CG42366	Kinases
CG4839	Kinases
Sps2	Kinases
Cdk1	Cell_Cycle
aurB	Cell_Cycle
Pk34A	Kinases
p38b	Kinases
Dyrk2	Kinases
grp	Kinases
CG31751	Kinases
Nak	Kinases
Pmvk	Kinases
lok	Kinases
IKKepsilon	Kinases
CG9259	Kinases
CG2201	Kinases
BubR1	Cell_Cycle
Src42A	Kinases
Dgk	Kinases
CG8080	Kinases
Pkn	Kinases
Pdk	Kinases
Cdc2rk	Kinases
Pfk	Kinases
bsd	Kinases
Ak6	Kinases
Mos	Kinases
Dgkepsilon	Kinases
Ack-like	Kinases
cbc	Kinases
NADK	Kinases
CG33156	Kinases
Snrk	Kinases
SRPK	Kinases
Cdk5	Kinases
Strn-Mlck	Kinases
CG8414	Kinases
JhI-26	Kinases
CG4945	Kinases
Cdk4	Cell_Cycle
Dolk	Kinases
inaC	Kinases
l(2)k01209	Kinases
CG5757	Kinases
fj	Kinases
Sik3	Kinases
hppy	Kinases
Fak	Kinases
hpo	Kinases
CG16898	Kinases
sktl	Kinases
Ipk1	Kinases
Ip6k	Kinases
Cdk9	Kinases
PIP5K59B	Kinases
Pi3K59F	Kinases
Pask	Kinases
Ak2	Kinases
gek	Kinases
Slik	Kinases
Adck1	Kinases
Pdk1	Kinases
Prp4k	Kinases
Hipk	Kinases
Gk2	Kinases
Eip63E	Kinases
CG11594	Kinases
Ack	Kinases
Tcs5	Kinases
Ppat-Dpck	Kinases
Myt1	Cell_Cycle
S6k	Kinases
nmo	Kinases
CG5644	Kinases
Galk	Kinases
Argk2	Kinases
Argk1	Kinases
Pdxk	Kinases
Cdk8	Kinases
CG11811	Kinases
JIL-1	Kinases
Adck5	Kinases
RIOK1	Kinases
Pi3K68D	Kinases
Ak1	Kinases
sti	Cell_Cycle
Atg1	Kinases
Adk2	Kinases
CG6650	Kinases
Tak1	Kinases
dop	Kinases
sff	Kinases
Pka-C3	Kinases
wnd	Kinases
trc	Kinases
Papss	Kinases
CG7328	Kinases
CG13813	Kinases
polo	Cell_Cycle
Pitslre	Kinases
SAK	Kinases
Cdk12	Kinases
Wnk	Kinases
P5CS	Kinases
Srpk79D	Kinases
aux	Kinases
CG32944	Kinases
Cerk	Kinases
CG12147	Kinases
PEK	Kinases
ksr	Kinases
Pi4KIIalpha	Kinases
Taf1	Kinases
Dpck	Kinases
CG1227	Kinases
CG2846	Kinases
PNKP	Kinases
Mkk4	Kinases
Vps15	Kinases
Aduk	Kinases
FER	Kinases
nmdyn-D7	Kinases
Nuak	Kinases
Ak3	Kinases
Csk	Kinases
CG6830	Kinases
CG6908	Kinases
aurA	Cell_Cycle
Lkb1	Kinases
CG3631	Kinases
tefu	Kinases
Nagk	Kinases
CG4546	Kinases
Akt	Kinases
Pak3	Kinases
CG3534	Kinases
GckIII	Kinases
Mps1	Cell_Cycle
CG14314	Kinases
CG7156	Kinases
PKD	Kinases
CG14305	Kinases
Mekk1	Kinases
dnk	Kinases
cdi	Kinases
Ire1	Kinases
Ask1	Kinases
Pi3K92E	Kinases
Lrrk	Kinases
Cdk2	Cell_Cycle
CASK	Kinases
Takl2	Kinases
CG31145	Kinases
CG31140	Kinases
p38a	Kinases
Uck	Kinases
niki	Kinases
RIOK2	Kinases
CG11878	Kinases
CG11892	Kinases
CG31104	Kinases
CG13658	Kinases
CG11893	Kinases
CG31098	Kinases
CG31097	Kinases
CG13659	Kinases
CG31370	Kinases
CG10550	Kinases
CG31087	Kinases
CG10559	Kinases
CG10553	Kinases
CG10560	Kinases
CG10562	Kinases
CHKov1	Kinases
CHKov2	Kinases
Cmpk	Kinases
Hex-t2	Kinases
ball	Kinases
pll	Kinases
Doa	Kinases
Pkc98E	Kinases
wts	Kinases
dco	Kinases
Gcn2	Kinases
awd	Kinases
CaMKI	Kinases
Asator	Kinases
bt	Kinases
CaMKII	Kinases
AMPKalpha	Kinases
Gk1	Kinases
Rok	Kinases
Hex-C	Kinases
msn	Kinases
Pak	Kinases
slpr	Kinases
fray	Kinases
bon	Kinases
Shark	Kinases
IKKbeta	Kinases
MAPk-Ak2	Kinases
Lk6	Kinases
Adk3	Kinases
bsk	Kinases
for	Kinases
sdt	Kinases
fwd	Kinases
Abl	Kinases
Hex-A	Kinases
gwl	Cell_Cycle
S6KL	Kinases
fbl	Kinases
Tor	Kinases
aPKC	Kinases
Pkc53E	Kinases
CkIIalpha	Kinases
Src64B	Kinases
Gprk2	Kinases
gish	Kinases
CG32195	Kinases
Tlk	Kinases
gskt	Kinases
Takl1	Kinases
CG31436	Kinases
CG31099	Kinases
CG31300	Kinases
Mulk	Kinases
Sk2	Kinases
p38c	Kinases
par-1	Kinases
CG33301	Kinases
CG33511	Kinases
CG33510	Kinases
CG33509	Kinases
rl	Kinases
Gprk1	Kinases
Haspin	Cell_Cycle
CG17528	Kinases
Pstk	Kinases
PIP4K	Kinases
Dyrk3	Kinases
CG17698	Kinases
CG34384	Kinases
fh	ROS
GstT4	ROS
Clic	ROS
GstT3	ROS
Sirup	ROS
CG9314	ROS
GstE13	ROS
GstT1	ROS
Sod3	ROS
GstE14	ROS
Sod2	ROS
GstS1	ROS
GstE10	ROS
GstE1	ROS
GstE2	ROS
GstE3	ROS
GstE4	ROS
GstE5	ROS
GstE6	ROS
GstE7	ROS
GstE8	ROS
GstE11	ROS
Sesn	ROS
GstE12	ROS
Vdup1	ROS
GstO3	ROS
se	ROS
GstO2	ROS
GstO1	ROS
Sod1	ROS
CG6888	ROS
Cat	ROS
gfzf	ROS
GstZ1	ROS
GstZ2	ROS
GstD9	ROS
GstD1	ROS
GstD11	ROS
Gyc89Db	ROS
Keap1	ROS
CG31028	ROS
dj-1beta	ROS
Mgstl	ROS
Ccs	ROS
ND-SGDH	ROS
GstD2	ROS
GstD4	ROS
GstD5	ROS
GstD6	ROS
GstD7	ROS
GstD8	ROS
Jafrac1	ROS
GstD10	ROS
GstT2	ROS
GstE9	ROS
CG33178	ROS
mus101	DDR
mei-9	DDR
mus201	DDR
PolZ1	DDR
PCNA	Cell_Cycle
Xpc	DDR
mus301	DDR
mus304	DDR
PolQ	DDR
Blm	DDR
Snm1	DDR
Gen	DDR
His3.3A	DDR
Ogg1	DDR
CtIP	DDR
mre11	DDR
rad50	DDR
nbs	DDR
tos	DDR
Dna2	DDR
spn-A	DDR
spn-D	DDR
Rad51D	DDR
Xrcc2	DDR
spn-B	DDR
okr	DDR
mus81	DDR
mms4	DDR
slx1	DDR
Ercc1	DDR
hdm	DDR
Irbp	DDR
Ku80	DDR
DNAlig4	DDR
CG3448	DDR
CG12728	DDR
CG32756	DDR
CycA	Cell_Cycle
CycB	Cell_Cycle
CycB3	Cell_Cycle
CycD	Cell_Cycle
Cks30A	Cell_Cycle
CycE	Cell_Cycle
CycJ	Cell_Cycle
barr	Cell_Cycle
SMC3	Cell_Cycle
Cap-G	Cell_Cycle
Cap-D2	Cell_Cycle
Cap-D3	Cell_Cycle
Cap-H2	Cell_Cycle
glu	Cell_Cycle
Nipped-B	Cell_Cycle
vtd	Cell_Cycle
SMC1	Cell_Cycle
SA	Cell_Cycle
SMC2	Cell_Cycle
Brca2	Cell_Cycle
Bub3	Cell_Cycle
Cdc6	Cell_Cycle
Claspin	Cell_Cycle
Hus1-like	Cell_Cycle
mad2	Cell_Cycle
Mtor	Cell_Cycle
pch2	Cell_Cycle
Spindly	Cell_Cycle
Zw10	Cell_Cycle
Cdc27	Cell_Cycle
cort	Cell_Cycle
eff	Cell_Cycle
fzy	Cell_Cycle
fzr	Cell_Cycle
Hsp83	Cell_Cycle
ida	Cell_Cycle
mr	Cell_Cycle
vih	Cell_Cycle
Orc1	Cell_Cycle
Orc2	Cell_Cycle
Orc6	Cell_Cycle
Klp61F	Cell_Cycle
Klp10A	Cell_Cycle
sub	Cell_Cycle
SkpA	Cell_Cycle
scra	Cell_Cycle
rux	Cell_Cycle
Rbf2	Cell_Cycle
Rca1	Cell_Cycle
Ran	Cell_Cycle
mud	Cell_Cycle
msps	Cell_Cycle
Mcm5	Cell_Cycle
MCPH1	Cell_Cycle
mars	Cell_Cycle
Incenp	Cell_Cycle
dup	Cell_Cycle
dpa	Cell_Cycle
dap	Cell_Cycle
chb	Cell_Cycle
cal1	Cell_Cycle
Chro	Cell_Cycle
chif	Cell_Cycle
cid	Cell_Cycle
Cenp-C	Cell_Cycle
cnn	Cell_Cycle
asp	Cell_Cycle
Cep135	Cell_Cycle
ana1	Cell_Cycle
asl	Cell_Cycle
Aos1	Cell_Cycle
baf	Cell_Cycle
borr	Cell_Cycle
bora	Cell_Cycle
Cnb	Cell_Cycle
dia	Cell_Cycle
Dhc64C	Cell_Cycle
Eb1	Cell_Cycle
mtrm	Cell_Cycle
ncd	Cell_Cycle
pav	Cell_Cycle
pnut	Cell_Cycle
pbl	Cell_Cycle
pim	Cell_Cycle
tum	Cell_Cycle
Rbf	Cell_Cycle
Sse	Cell_Cycle
smid	Cell_Cycle
Top2	Cell_Cycle
tacc	Cell_Cycle
trbl	Cell_Cycle
Zfrp8	Cell_Cycle
RPA1	Cell_Cycle
RPA2	Cell_Cycle
RPA3	Cell_Cycle
Cen	Cell_Cycle
cindr	Cell_Cycle
CSN5	Cell_Cycle
Det	Cell_Cycle
enc	Cell_Cycle
ebi	Cell_Cycle
geminin	Cell_Cycle
lwr	Cell_Cycle
Cul1	Cell_Cycle
nod	Cell_Cycle
nuf	Cell_Cycle
pelo	Cell_Cycle
Pen	Cell_Cycle
pit	Cell_Cycle
Sin3A	Cell_Cycle
Synd	Cell_Cycle
Syx5	Cell_Cycle
tws	Cell_Cycle
wisp	Cell_Cycle
RanGAP	Cell_Cycle
Su(var)205	Cell_Cycle
pigs	Cell_Cycle
Cks85A	Cell_Cycle
HP1e	Cell_Cycle
cmet	Cell_Cycle
cana	Cell_Cycle
RnrS	Cell_Cycle
Prim1	Cell_Cycle
l(2)dtl	Cell_Cycle
Mcm2	Cell_Cycle
spel1	Cell_Cycle
Ts	Cell_Cycle
Mcm6	Cell_Cycle
Fen1	Cell_Cycle
Cdc45	Cell_Cycle
CG10336	Cell_Cycle
PCNA2	Cell_Cycle
Caf1-105	Cell_Cycle
CG11788	Cell_Cycle
Slbp	Cell_Cycle
PolA1	Cell_Cycle
RfC4	Cell_Cycle
Psf2	Cell_Cycle
Bruce	Apoptosis
Diap1	Apoptosis
Diap2	Apoptosis
Damm	Apoptosis
Dcp-1	Apoptosis
Decay	Apoptosis
Dredd	Apoptosis
Drice	Apoptosis
Dronc	Apoptosis
Strica	Apoptosis
grim	Apoptosis
hid	Apoptosis
HtrA2	Apoptosis
rpr	Apoptosis
skl	Apoptosis
Dark	Apoptosis
Alg3	Apoptosis
HUWE1	Apoptosis
pont	Apoptosis
Strip	Apoptosis
ben	Apoptosis
CYLD	Apoptosis
nopo	Apoptosis
POSH	Apoptosis
spoon	Apoptosis
Traf6	Apoptosis
Uev1A	Apoptosis
Tab2	Apoptosis
Tace	Apoptosis
