## Supplementary file 4 for "Single-cell transcriptomics of X-ray irradiated *Drosophila* wing discs reveals heterogeneity related to cell-cycle status and cell location"

gene_name	Categories	Category_Chosen
Alk	Receptors, Kinases	Receptors
Blm	DDR, Cell_Cycle	DDR
Bub1	Kinases, Cell_Cycle	Cell_Cycle
BubR1	Kinases, Cell_Cycle	Cell_Cycle
CG3277	Receptors, Kinases	Receptors
CG42327	Receptors, Phosphatases	Receptors
CTCF	Transcription_Factors, Cell_Cycle	Transcription_Factors
Cad96Ca	Receptors, Kinases	Receptors
Cdk1	Kinases, Cell_Cycle	Cell_Cycle
Cdk2	Kinases, Cell_Cycle	Cell_Cycle
Cdk4	Kinases, Cell_Cycle	Cell_Cycle
Cdk7	Kinases, Cell_Cycle	Cell_Cycle
Ddr	Receptors, Kinases	Receptors
Det	Cell_Cycle, Apoptosis	Cell_Cycle
Dp	Transcription_Factors, Cell_Cycle	Transcription_Factors
Dref	Transcription_Factors, Cell_Cycle	Transcription_Factors
E2f1	Transcription_Factors, Cell_Cycle	Transcription_Factors
E2f2	Transcription_Factors, Cell_Cycle	Transcription_Factors
Egfr	Receptors, Kinases	Receptors
Eph	Receptors, Kinases	Receptors
Haspin	Kinases, Cell_Cycle	Cell_Cycle
InR	Receptors, Kinases	Receptors
MBD-R2	Transcription_Factors, DDR	Transcription_Factors
Mkk4	Kinases, Apoptosis	Kinases
Mps1	Kinases, Cell_Cycle	Cell_Cycle
Myb	Transcription_Factors, Cell_Cycle	Transcription_Factors
Myt1	Kinases, Cell_Cycle	Cell_Cycle
Nek2	Kinases, Cell_Cycle	DDR
Nrk	Receptors, Kinases	Receptors
PCNA	DDR, Cell_Cycle	Cell_Cycle
Ptp10D	Receptors, Phosphatases	Receptors
Ptp4E	Receptors, Phosphatases	Receptors
Ptp52F	Receptors, Phosphatases	Receptors
Ptp69D	Receptors, Phosphatases	Receptors
Ptp99A	Receptors, Phosphatases	Receptors
Pvr	Receptors, Kinases	Receptors
Ret	Receptors, Kinases	Receptors
Ror	Receptors, Kinases	Receptors
Tak1	Kinases, Apoptosis	Kinases
Tdg	Transcription_Factors, DDR	Transcription_Factors
Tie	Receptors, Kinases	Receptors
Tollo	Ligands, Receptors	Ligands
Wee1	Kinases, Cell_Cycle	Cell_Cycle
aurA	Kinases, Cell_Cycle	Cell_Cycle
aurB	Kinases, Cell_Cycle	Cell_Cycle
babo	Receptors, Kinases	Receptors
bsk	Kinases, Apoptosis	Kinases
btl	Receptors, Kinases	Receptors
cnc	Transcription_Factors, ROS	Transcription_Factors
egr	Ligands, Apoptosis	Ligands
fs(1)h	Transcription_Factors, Kinases	Transcription_Factors
grnd	Receptors, Apoptosis	Receptors
grp	Kinases, Cell_Cycle	Kinases
gwl	Kinases, Cell_Cycle	Cell_Cycle
hep	Kinases, Apoptosis	Kinases
htl	Receptors, Kinases	Receptors
lic	Kinases, Apoptosis	Kinases
lok	Kinases, Cell_Cycle	Kinases
maf-S	Transcription_Factors, ROS	Transcription_Factors
mei-41	Kinases, DDR, Cell_Cycle	DDR
msn	Kinases, Apoptosis	Kinases
otk	Receptors, Kinases	Receptors
p53	Transcription_Factors, Cell_Cycle	Transcription_Factors
pita	Transcription_Factors, Cell_Cycle	Transcription_Factors
png	Kinases, Cell_Cycle	Cell_Cycle
polo	Kinases, Cell_Cycle	Cell_Cycle
puc	Phosphatases, Apoptosis	Phosphatases
put	Receptors, Kinases	Receptors
sax	Receptors, Kinases	Receptors
sev	Receptors, Kinases	Receptors
spn-A	DDR, Cell_Cycle	DDR
stg	Phosphatases, Cell_Cycle	Cell_Cycle
sti	Kinases, Cell_Cycle	Cell_Cycle
tef	Transcription_Factors, Cell_Cycle	Transcription_Factors
tefu	Kinases, Cell_Cycle	Kinases
tkv	Receptors, Kinases	Receptors
tor	Receptors, Kinases	Receptors
tos	DDR, Cell_Cycle	DDR
twe	Phosphatases, Cell_Cycle	Cell_Cycle
wit	Receptors, Kinases	Receptors
wor	Transcription_Factors, Cell_Cycle	Transcription_Factors
