## Supplementary file 5 for "Single-cell transcriptomics of X-ray irradiated *Drosophila* wing discs reveals heterogeneity related to cell-cycle status and cell location"

gene_name	HHI_R0K	HHI_R4K	p_val	avg_log2FC	pct.1	pct.2	p_val_adj	Cluster_max_FC	Category
tup	0.23921128	0.250146368	0.021327694	0.884821137	0.071	0.032	1	PE_2	TF
daw	0.267955387	0.227703026	1.01E-07	2.636728546	0.096	0.016	0.001351208	Hinge-Notum_1	Ligands
pnr	0.227336436	0.195332172	0.061881841	0.283525923	0.285	0.225	1	Notum_1	TF
drm	0.191352954	0.193776328	0.008382712	2.148310724	0.053	0.016	1	Myoblasts	TF
wun2	0.277910975	0.177316775	8.28E-05	2.908746737	0.095	0.01	1	Pouch_3	Phosphatases
sr	0.173160461	0.169459847	0.196985218	1.658593555	0.115	0.075	1	Notum_7	TF
CG10089	0.054500469	0.15390965	5.59E-05	2.510422203	0.131	0.018	0.747989402	PE_4	Phosphatases
ths	0.148191269	0.147719891	0.012631345	1.627610956	0.078	0.035	1	PE_2	Ligands
dan	0.160906233	0.143161177	0.053384228	1.245623402	0.055	0.02	1	Hinge-Notum_3	TF
eyg	0.161639609	0.140783031	0.000918413	3.059495262	0.063	0	1	PE_4	TF
wg	0.159025648	0.13944133	0.043681124	1.834095747	0.056	0.026	1	PE_2	Ligands
ac	0.076817213	0.123126008	1.07E-06	1.193237795	0.822	0.614	0.014343831	Hinge_7	TF
sob	0.129164754	0.114712762	0.006859651	1.708238265	0.06	0.013	1	Hinge-Pouch_3	TF
al	0.111856259	0.10945616	1.77E-10	3.869013254	0.231	0.031	2.37E-06	Pouch_3	TF
sc	0.086261434	0.106929654	5.85E-08	1.073989992	0.596	0.366	0.00078346	Hinge-Pouch_4	TF
Pvf1	0.17624066	0.102459667	2.23E-06	3.994079548	0.116	0.005	0.02984326	Hinge_5	Ligands
danr	0.17037651	0.101559514	0.00382096	1.195153717	0.107	0.036	1	Hinge-Notum_3	TF
CG31370	0.150971724	0.099438247	0.004626853	1.467873477	0.063	0.013	1	PE_3	Kinases
Ilp8	0.041083322	0.098277312	4.04E-14	4.077546804	0.105	0.022	5.40E-10	Hinge-Pouch_1	Ligands
Pvf3	0.101765448	0.097492147	8.26E-05	4.169157196	0.064	0	1	Hinge-Pouch_4	Ligands
Slob	0.150239815	0.094575611	0.042014982	0.55655651	0.111	0.049	1	Notum_5	Kinases
nAChRalpha1	0.107853927	0.091872776	1.16E-12	3.630116099	0.062	0.004	1.56E-08	Hinge-Pouch_1	Receptors
NT1	0.065479315	0.086665809	0.006118354	0.774997461	0.221	0.117	1	Hinge-Notum_3	Ligands
upd3	0.058159902	0.081413674	1.68E-09	3.557286845	0.182	0.01	2.25E-05	Pouch_3	Ligands
upd1	0.100672951	0.076214842	1.17E-10	2.304798852	0.159	0.04	1.57E-06	Hinge_1	Ligands
Wnt2	0.072254328	0.069545096	0.000466888	1.4472487	0.121	0.036	1	Notum_3	Ligands
CG10559	0.085724551	0.065467543	0.016531714	1.320769891	0.102	0.04	1	Notum_6	Kinases
Cad96Cb	0.062627329	0.06273838	0.017452142	1.870547564	0.11	0.042	1	Hinge_6	Receptors
spz	0.082436579	0.060168213	2.85E-18	3.563526116	0.374	0.047	3.81E-14	Pouch_3	Ligands
pes	0.066927842	0.059063024	1.61E-05	1.930488067	0.095	0.02	0.215814345	Myoblasts	Receptors
side-IV	0.055263924	0.057158469	0.035966203	1.131016938	0.079	0.036	1	Notum_3	Receptors
ItgaPS4	0.06091239	0.054653588	1.71E-05	2.640094568	0.056	0.007	0.228743381	Hinge-Notum_1	Receptors
Pvf2	0.10729659	0.053954324	1.13E-28	4.171535462	0.486	0.047	1.52E-24	Pouch_3	Ligands
kirre	0.052353087	0.053701618	0.001186618	0.616286549	0.667	0.414	1	Pouch_9	Receptors
fj	0.057679064	0.052777725	0.001831641	0.503575996	0.94	0.906	1	Pouch_3	Kinases
Strica	0.047087649	0.052736738	0.006465096	1.067936095	0.127	0.048	1	PE_4	Apoptosis
ush	0.057645594	0.051875046	0.019162949	1.012348194	0.136	0.077	1	Myoblasts	TF
Dif	0.049350247	0.051168712	5.99E-08	3.950559194	0.06	0	0.000801748	Hinge_1	TF
CG31436	0.082818249	0.050942142	6.14E-07	2.525880013	0.077	0.013	0.008222774	Hinge_2	Kinases
hbs	0.056131059	0.049003431	2.33E-05	0.852428139	0.474	0.195	0.311380176	Pouch_9	Receptors
skl	0.086645419	0.048146905	7.76E-08	4.02195422	0.069	0.002	0.001038793	Hinge-Notum_1	Apoptosis
p38c	0.064150964	0.048043063	0.00289477	1.436516026	0.078	0.012	1	PE_4	Kinases
vn	0.053317817	0.048000019	1.30E-19	2.350700035	0.567	0.224	1.74E-15	Pouch_3	Ligands
GstE7	0.054400695	0.046971632	0.002236655	1.920539091	0.069	0.006	1	Hinge_6	ROS
E(spl)mdelta-HLH	0.051481193	0.046420967	3.51E-06	1.469357382	0.494	0.203	0.046952857	Pouch_9	TF
moody	0.048107176	0.046408767	1.67E-13	3.228720523	0.187	0.018	2.23E-09	PE_2	Receptors
Ets21C	0.036545065	0.046232083	3.09E-34	4.407321499	0.287	0.017	4.13E-30	Hinge_2	TF
spz6	0.038715817	0.044085096	0.327783544	1.223016795	0.053	0.036	1	Myoblasts	Ligands
aay	0.04073475	0.043063306	3.19E-15	1.721421295	0.239	0.079	4.27E-11	Pouch_1	Phosphatases
NK7.1	0.042670063	0.042964072	2.27E-07	1.574687092	0.322	0.141	0.003034249	Pouch_3	TF
CG8565	0.052727592	0.042831952	0.002682538	1.335506478	0.057	0.016	1	Hinge-Pouch_2	Kinases
upd2	0.058761317	0.042541079	1.26E-25	5.215109269	0.213	0.004	1.69E-21	Hinge_1	Ligands
fz3	0.045490582	0.041635744	2.65E-06	0.94939326	0.214	0.108	0.035508687	Pouch_2	Receptors
spn-D	0.045550438	0.041485425	0.058350126	0.863324406	0.062	0.023	1	Notum_6	DDR
CG42741	0.045350773	0.041399604	0.001259361	1.470415021	0.184	0.074	1	Pouch_8	TF
CG4374	0.037507577	0.040806663	0.065758155	0.604664935	0.31	0.248	1	Hinge_4	TF
peb	0.040951042	0.040568862	2.38E-05	1.11540482	0.365	0.208	0.318990355	Pouch_3	TF
GstE6	0.040852837	0.04038486	6.30E-13	4.62665488	0.276	0.011	8.43E-09	Notum_6	ROS
Damm	0.036003525	0.040367194	0.035087853	1.211463879	0.073	0.031	1	PE_3	Apoptosis
nerfin-1	0.048838506	0.039462153	0.153423818	0.535425143	0.067	0.024	1	Hinge_7	TF
ftz-f1	0.034860583	0.038602985	0.017805094	1.130122077	0.122	0.062	1	Hinge-Pouch_3	TF
gem	0.041619281	0.038380156	0.000296602	1.313121007	0.083	0.024	1	Notum_1	TF
Toll-9	0.038442045	0.038269062	0.005296766	1.497341976	0.054	0.005	1	Pouch_8	Receptors
Nuak	0.034503927	0.0381749	1.13E-15	0.953043089	0.861	0.656	1.51E-11	PE_3	Kinases
CG2678	0.043196731	0.037177087	0.000177299	2.369055833	0.072	0	1	Pouch_8	TF
dysf	0.14842364	0.03689873	3.88E-37	6.420883202	0.54	0.013	5.19E-33	PE_3	TF
kek1	0.043799422	0.036829938	4.59E-35	2.253751979	0.893	0.525	6.14E-31	Myoblasts	Receptors
Hr3	0.041653297	0.036635587	0.000161765	1.323853847	0.269	0.086	1	Pouch_9	TF
Eip74EF	0.034764849	0.036599002	1.89E-05	0.59910224	0.746	0.564	0.253585494	Pouch_6	TF
GstE3	0.044466348	0.036544184	1.66E-17	3.405512775	0.231	0.031	2.23E-13	PE_1	ROS
Ser	0.037864984	0.036459474	0.002742563	1.862230067	0.112	0.048	1	Myoblasts	Ligands
rpr	0.032394684	0.036443823	7.13E-49	2.550805209	0.784	0.283	9.55E-45	Hinge_4	Apoptosis
GstE8	0.036399731	0.036258926	0.001475494	1.885379013	0.059	0.014	1	Myoblasts	ROS
vri	0.036763782	0.036003339	0.000270774	1.107471848	0.306	0.137	1	Hinge_6	TF
CG3448	0.031716176	0.035990137	2.26E-68	4.308037138	0.846	0.13	3.02E-64	Pouch_3	DDR
Tre1	0.045576641	0.035874309	1.96E-11	1.186954769	0.382	0.178	2.62E-07	Hinge-Pouch_2	Receptors
kay	0.03904663	0.035832905	4.77E-70	1.6638009	0.934	0.639	6.39E-66	Hinge-Notum_1	TF
ab	0.039269153	0.035596551	3.21E-12	1.780652633	0.499	0.274	4.30E-08	Hinge_4	TF
CG6765	0.03678643	0.035483177	0.001429071	1.478472046	0.088	0.021	1	Pouch_3	TF
GstE1	0.033616813	0.035450845	1.88E-05	1.883692679	0.185	0.059	0.252031853	Hinge-Notum_2	ROS
scb	0.038195769	0.035280346	1.60E-33	3.652250002	0.582	0.099	2.15E-29	Pouch_3	Receptors
GstE5	0.036035182	0.035243842	1.46E-20	2.180502677	0.551	0.198	1.95E-16	Pouch_3	ROS
twe	0.038331161	0.035220471	0.05078777	1.318240106	0.056	0.018	1	PE_4	Cell Cycle
sd	0.036148304	0.035207389	2.69E-16	0.575386077	1	0.979	3.60E-12	PE_2	TF
gt	0.033219658	0.035133016	0.011832236	0.957856989	0.061	0.026	1	PE_1	TF
wun	0.031421689	0.034992641	3.49E-14	1.479033895	0.767	0.408	4.67E-10	Notum_5	Phosphatases
Nt5b	0.054129597	0.034896895	1.78E-21	4.61191303	0.267	0.015	2.39E-17	Hinge_4	Phosphatases
CG33509	0.03432797	0.034856576	2.40E-17	3.102423903	0.243	0.032	3.22E-13	Myoblasts	Kinases
fog	0.036116754	0.034789852	0.01420298	0.678827642	0.316	0.219	1	Notum_3	Ligands
Doa	0.038766836	0.034726524	0.000848452	0.436386158	0.651	0.515	1	Myoblasts	Kinases
Gr63a	0.034302603	0.034696624	0.0027889	1.263093881	0.084	0.031	1	Hinge_3	Receptors
CG15739	0.035785109	0.034302423	1.09E-05	1.390683205	0.066	0.017	0.146027082	Pouch_1	Phosphatases
p38a	0.032390484	0.034199704	2.04E-05	1.096491012	0.305	0.156	0.272434283	Pouch_3	Kinases
emp	0.033112435	0.034080167	2.24E-06	0.88999872	0.469	0.238	0.029913751	Hinge_5	Receptors
CG16863	0.034478223	0.034010972	0.006536121	1.28683385	0.068	0.015	1	Hinge-Notum_3	TF
trbl	0.03102191	0.033926615	2.29E-35	2.297832013	0.781	0.349	3.06E-31	Pouch_3	Cell Cycle
CG42327	0.034914279	0.033926398	5.01E-13	1.497929887	0.38	0.139	6.71E-09	Hinge_4	Receptors
Pvr	0.033505207	0.033796895	3.74E-09	1.001342894	0.649	0.374	5.00E-05	PE_3	Receptors
Ir40a	0.039502734	0.033663537	0.017770175	1.048366983	0.064	0.017	1	Pouch_6	Receptors
otk	0.035505245	0.033629262	1.50E-07	0.732812165	0.582	0.372	0.002012238	PE_2	Receptors
sage	0.031224281	0.033597587	1.86E-11	2.749960491	0.201	0.04	2.49E-07	Myoblasts	TF
spz3	0.033043083	0.033548942	1.45E-05	1.516077061	0.297	0.143	0.193714483	Notum_3	Ligands
Myc	0.034889237	0.033253859	4.13E-56	1.269665594	0.97	0.803	5.53E-52	Hinge_1	TF
CG31717	0.035084557	0.033246215	6.52E-08	1.533707114	0.376	0.119	0.000873036	Hinge_6	Phosphatases
hid	0.031425572	0.033020126	1.31E-26	2.083554166	0.852	0.527	1.75E-22	Myoblasts	Apoptosis
NADK	0.030641617	0.0328163	6.36E-13	1.055060524	0.677	0.525	8.51E-09	Hinge_2	Kinases
Snoo	0.033009072	0.032784571	0.002046746	0.444408421	0.833	0.578	1	Pouch_9	TF
CG12236	0.033604763	0.032764194	0.052027592	0.735240641	0.601	0.53	1	Hinge_7	TF
wnd	0.032592898	0.03273855	4.05E-06	0.840609249	0.516	0.359	0.054197675	Pouch_3	Kinases
Argp	0.036835471	0.032651654	0.007440696	1.054506627	0.09	0.016	1	Pouch_9	Phosphatases
CG14441	0.033954532	0.032650285	1.86E-21	2.563753747	0.511	0.125	2.48E-17	Notum_3	TF
Dl	0.033756764	0.032621432	6.45E-19	0.696383397	0.981	0.873	8.63E-15	Hinge_4	Ligands
Ppat-Dpck	0.033837726	0.032589359	7.20E-05	1.401681866	0.158	0.043	0.963667458	Pouch_7	Kinases
mus201	0.033354311	0.032584121	6.52E-09	1.20422427	0.429	0.203	8.73E-05	Pouch_3	DDR
rad50	0.031006777	0.032567419	6.41E-37	2.249273199	0.784	0.328	8.58E-33	Pouch_3	DDR
Bub1	0.031985034	0.032481517	0.051464945	0.538841917	0.305	0.22	1	PE_3	Cell Cycle
RPA2	0.035001879	0.032473723	6.14E-54	1.79360557	0.947	0.583	8.21E-50	Pouch_3	Cell Cycle
dl	0.031344541	0.032443757	1.83E-07	0.721230703	0.792	0.579	0.00244273	Hinge-Notum_3	TF
borr	0.031902737	0.032405439	2.67E-07	0.831656012	0.756	0.548	0.003569719	Notum_6	Cell Cycle
emc	0.0325706	0.032358604	3.84E-23	1.040610823	1	0.949	5.13E-19	Hinge-Notum_3	TF
E(spl)m3-HLH	0.032133402	0.032277651	4.09E-27	1.122089938	0.964	0.814	5.48E-23	Myoblasts	TF
GstD1	0.033588014	0.032259287	3.87E-93	1.886427821	1	1	5.17E-89	Pouch_3	ROS
ITP	0.032678447	0.032215669	7.65E-06	0.781071958	0.673	0.476	0.102425726	Pouch_8	Ligands
pad	0.034311169	0.032190051	0.050454316	1.186574713	0.111	0.05	1	Notum_7	TF
Sox14	0.03120541	0.032125758	8.55E-06	1.056080118	0.474	0.282	0.114367272	PE_3	TF
Ptpmeg2	0.030598789	0.032103228	3.27E-30	1.875177673	0.854	0.449	4.38E-26	PE_3	Phosphatases
CG3534	0.032478083	0.032079069	0.030539433	0.869415373	0.214	0.125	1	Hinge_6	Kinases
sdt	0.031493529	0.032056584	1.21E-07	0.538284551	0.848	0.662	0.001625941	Hinge-Pouch_3	Kinases
Blimp-1	0.032737657	0.032009173	6.00E-09	0.889357506	0.771	0.607	8.03E-05	Notum_3	TF
egr	0.162208209	0.031943784	6.15E-88	7.326676827	0.577	0.002	8.24E-84	Hinge_1	Ligands
CG33156	0.032493714	0.031918592	2.99E-08	2.367363975	0.289	0.06	0.000399785	Hinge_6	Kinases
PolQ	0.034189123	0.031888659	0.000469426	1.324793284	0.153	0.058	1	Notum_3	DDR
spel1	0.032532978	0.031880301	2.41E-10	1.349503144	0.43	0.177	3.22E-06	Pouch_3	Cell Cycle
puc	0.030525058	0.031847174	5.45E-07	0.68014203	0.808	0.598	0.007296914	Notum_3	Phosphatases
PolZ1	0.032931334	0.031826283	7.75E-10	2.050426845	0.275	0.062	1.04E-05	Pouch_3	DDR
Adck5	0.031837276	0.031776832	0.000562111	1.545050352	0.145	0.036	1	Hinge_6	Kinases
Cks30A	0.031181512	0.031714593	6.83E-09	0.885150681	0.904	0.807	9.14E-05	Hinge_7	Cell Cycle
CG9886	0.034321502	0.031711781	0.000948371	1.805643745	0.081	0.011	1	Pouch_8	Kinases
CG2201	0.033894289	0.031693968	0.01057752	0.976362063	0.142	0.062	1	Notum_6	Kinases
rdgA	0.031026492	0.031686083	2.33E-06	0.8698597	0.632	0.453	0.031234701	Pouch_3	Kinases
nmdyn-D6	0.037549811	0.031639912	0.004330128	1.352474246	0.067	0.011	1	Notum_4	Kinases
Jra	0.030324025	0.031584449	8.78E-31	1.555070755	0.911	0.566	1.18E-26	Hinge-Notum_2	TF
ovo	0.031533592	0.03156906	3.10E-07	0.391834675	0.965	0.953	0.00414621	Pouch_3	TF
nod	0.030349486	0.031528121	0.004040289	0.693205289	0.191	0.096	1	Hinge-Notum_2	Cell Cycle
DNAlig4	0.036164799	0.031518261	1.44E-05	3.663029578	0.1	0.005	0.193335461	Hinge_5	DDR
GstS1	0.031079436	0.031468425	4.79E-08	0.942783474	0.704	0.543	0.000641571	Myoblasts	ROS
GstD10	0.030717775	0.031447955	0.000181552	1.213740135	0.225	0.113	1	Myoblasts	ROS
REPTOR	0.031252238	0.031447052	1.28E-16	1.256766696	0.606	0.304	1.71E-12	Hinge_4	TF
RfC4	0.032163221	0.03142547	8.56E-54	1.47175912	0.984	0.849	1.15E-49	Pouch_3	Cell Cycle
Xpc	0.029665031	0.031402908	5.50E-52	2.002356519	0.935	0.604	7.36E-48	Pouch_3	DDR
RPA3	0.032513312	0.031368356	8.94E-83	2.128006319	0.996	0.859	1.20E-78	Pouch_3	Cell Cycle
CG8478	0.031425295	0.031351599	0.003127893	0.693131647	0.304	0.173	1	Pouch_6	TF
Krn	0.031160919	0.03133556	0.05057468	0.787340152	0.189	0.129	1	Myoblasts	Ligands
Asciz	0.034662715	0.031309766	2.53E-05	2.132475909	0.1	0.012	0.339013369	Pouch_7	TF
kek5	0.031176265	0.031226075	4.46E-19	0.868439996	0.952	0.833	5.97E-15	Pouch_3	Receptors
GstO3	0.031415673	0.031183034	2.40E-10	0.545810963	0.983	0.901	3.21E-06	Notum_5	ROS
Papss	0.031109035	0.031177324	3.15E-08	1.402049942	0.353	0.126	0.000421205	Pouch_7	Kinases
CG9391	0.033452078	0.031175728	3.92E-05	1.276370335	0.173	0.051	0.524836851	Hinge-Notum_3	Phosphatases
RanGAP	0.031541271	0.031155282	4.20E-17	0.80944908	0.907	0.745	5.62E-13	Pouch_3	Cell Cycle
CG13775	0.03495157	0.031147329	3.07E-05	1.571137829	0.083	0.015	0.410653017	PE_2	TF
Rfx	0.032544412	0.031132399	0.002530934	1.080849322	0.078	0.027	1	Hinge_4	TF
Btk	0.030251758	0.031090323	5.28E-76	1.486350687	0.998	0.971	7.07E-72	Notum_2	Kinases
nbs	0.029967894	0.031082154	1.50E-13	1.765645232	0.23	0.068	2.01E-09	Hinge_1	DDR
Paris	0.033161197	0.031048241	0.00167494	1.221404134	0.117	0.036	1	Hinge-Notum_3	TF
RPA1	0.032145202	0.031040783	3.35E-67	2.328984272	0.957	0.505	4.48E-63	Pouch_3	Cell Cycle
Aduk	0.031199077	0.031014394	0.016209179	1.622789257	0.088	0.035	1	Hinge_5	Kinases
Cat	0.030672541	0.031002311	4.51E-21	0.965470277	0.979	0.844	6.03E-17	Pouch_6	ROS
Irbp18	0.031335136	0.030999804	2.15E-44	3.712636261	0.58	0.091	2.88E-40	Myoblasts	TF
CG32195	0.031870129	0.030923177	0.006993993	2.273681901	0.056	0.01	1	Hinge_5	Kinases
GstD9	0.031573033	0.030918475	3.16E-10	1.515446376	0.391	0.166	4.22E-06	Myoblasts	ROS
Rbf	0.031721757	0.030915704	1.65E-19	1.33527701	0.74	0.411	2.21E-15	Pouch_3	Cell Cycle
CanA-14F	0.031083586	0.030888843	1.22E-07	0.482778841	0.734	0.563	0.001628187	Hinge-Pouch_2	Phosphatases
pita	0.030203387	0.03087808	0.00033197	0.857554297	0.422	0.246	1	PE_4	TF
CG6656	0.032118055	0.030867992	0.009043692	1.590675729	0.072	0.02	1	Hinge_5	Phosphatases
Cen	0.030936291	0.030842774	0.004662507	0.75263653	0.131	0.07	1	Notum_2	Cell Cycle
cort	0.032469547	0.03083442	0.00063596	1.37344485	0.081	0.013	1	Hinge-Pouch_3	Cell Cycle
Hex-A	0.030358608	0.030822635	3.77E-12	0.62431569	0.94	0.87	5.05E-08	Pouch_3	Kinases
CG17806	0.031360567	0.030778897	0.059514809	1.102787606	0.11	0.054	1	Hinge_6	TF
Hr4	0.031112315	0.030748162	2.03E-08	0.698288189	0.867	0.667	0.00027159	Notum_6	TF
PCNA2	0.034939563	0.030709049	0.004348563	1.988465381	0.053	0.014	1	Myoblasts	Cell Cycle
otk2	0.030727327	0.030702403	2.35E-06	0.511275792	0.442	0.297	0.031432119	Hinge_1	Receptors
CG10274	0.031762679	0.030671743	0.012890259	0.912103347	0.113	0.051	1	Hinge-Pouch_4	TF
Adk3	0.031598737	0.030671375	2.29E-06	1.355003543	0.256	0.099	0.030668215	Pouch_3	Kinases
Dlip2	0.030856613	0.030670203	2.34E-10	1.377907502	0.489	0.169	3.13E-06	Notum_6	TF
Ercc1	0.030309413	0.030662047	2.33E-08	1.641006655	0.389	0.127	0.000312485	Notum_5	DDR
Ssrp	0.030356758	0.030645949	3.36E-44	1.150855108	0.989	0.938	4.50E-40	Pouch_3	TF
Zaf1	0.035618111	0.030644283	0.010624418	1.449846233	0.094	0.033	1	Notum_4	TF
CG13123	0.031776488	0.03063501	0.001857845	1.285582518	0.097	0.022	1	Notum_4	TF
Acph-1	0.029947804	0.030616193	0.003520163	0.485130297	0.361	0.212	1	Pouch_6	Phosphatases
CG6654	0.032111445	0.030611288	0.002068664	0.724252267	0.111	0.042	1	Pouch_5	TF
Galk	0.031456416	0.030605418	0.000480805	0.943618461	0.244	0.102	1	Notum_6	Kinases
dome	0.03027186	0.030599115	2.40E-07	0.512774991	0.901	0.651	0.003208058	Pouch_8	Receptors
CG4424	0.03395088	0.030588041	0.00066176	1.81407133	0.079	0.013	1	PE_3	TF
trem	0.031110031	0.030578603	0.000545121	1.376739736	0.168	0.054	1	PE_4	TF
CG12746	0.031187029	0.030578514	1.32E-05	1.198068998	0.314	0.086	0.177056069	Pouch_9	Phosphatases
GstE12	0.030648743	0.03053777	5.10E-09	0.621189326	0.956	0.782	6.82E-05	Notum_5	ROS
Pi3K59F	0.030153955	0.030524708	0.066185294	0.878289001	0.173	0.101	1	Hinge_6	Kinases
CG10376	0.02998545	0.030519532	0.000229906	0.567086526	0.294	0.162	1	Hinge_4	Phosphatases
pnut	0.030168104	0.030509775	0.011886596	0.434367051	0.793	0.687	1	Hinge_7	Cell Cycle
Tor	0.030581733	0.030502136	4.39E-06	0.816614722	0.416	0.167	0.0588131	Hinge_6	Kinases
Gk1	0.030080798	0.030498952	5.70E-05	1.037543482	0.251	0.102	0.762743463	Hinge-Notum_3	Kinases
Brca2	0.030719353	0.030489665	0.003584195	1.078851506	0.118	0.053	1	Myoblasts	Cell Cycle
CG10959	0.036605773	0.030487841	0.03660025	1.060566447	0.059	0.032	1	Hinge-Notum_1	TF
Gcn2	0.032869114	0.030487573	3.90E-11	1.720441103	0.377	0.125	5.23E-07	Pouch_3	Kinases
Hr39	0.030336392	0.030470756	1.79E-08	0.752165782	0.917	0.625	0.000239874	Pouch_9	TF
p53	0.031041635	0.030461562	3.09E-20	2.215010483	0.387	0.094	4.14E-16	PE_2	TF
pzg	0.029982758	0.030457553	1.08E-05	0.356260292	0.883	0.741	0.144817447	Hinge-Pouch_2	TF
Irbp	0.032134624	0.030454953	5.04E-15	4.206467412	0.294	0.02	6.75E-11	Hinge_5	DDR
scra	0.029752275	0.030451977	4.50E-06	0.600699217	0.764	0.651	0.060250849	Pouch_3	Cell Cycle
CG2712	0.035018023	0.030443811	0.001677144	1.604633054	0.087	0.012	1	Hinge_6	TF
GstT1	0.030964142	0.030434641	5.99E-88	2.329074701	0.837	0.329	8.01E-84	Hinge_1	ROS
RIOK1	0.030988285	0.030403839	8.89E-06	1.521168503	0.197	0.062	0.118975379	Hinge-Pouch_3	Kinases
Ku80	0.032497235	0.030395615	5.42E-21	3.830705046	0.26	0.026	7.26E-17	Myoblasts	DDR
fz4	0.03032029	0.030394479	0.000612576	0.533747413	0.357	0.196	1	Pouch_6	Receptors
sgg	0.029954377	0.030389631	3.37E-27	0.857085411	0.982	0.906	4.51E-23	Pouch_3	Kinases
CG5245	0.033485431	0.030386891	0.011133591	0.831159579	0.058	0.027	1	Pouch_2	TF
Diap1	0.030041887	0.030367783	1.95E-07	0.480267997	0.911	0.859	0.002613905	Myoblasts	Apoptosis
cindr	0.029937391	0.030360605	2.91E-14	0.411524665	0.969	0.925	3.89E-10	Hinge_2	Cell Cycle
baf	0.030188564	0.030355378	4.89E-16	0.900803536	0.922	0.629	6.54E-12	Hinge_5	Cell Cycle
Adk2	0.031149015	0.030343178	2.47E-06	0.737433612	0.446	0.243	0.033091689	Pouch_5	Kinases
Pak3	0.029841016	0.030340954	1.27E-08	0.514006353	0.757	0.537	0.000170429	Hinge_4	Kinases
l(2)k01209	0.030301459	0.030314067	4.53E-17	1.592003867	0.491	0.18	6.06E-13	Hinge_4	Kinases
fu	0.031159393	0.030313888	0.00727195	0.976007723	0.185	0.083	1	Hinge_6	Kinases
dbr	0.029898129	0.030303373	3.85E-07	0.497585371	0.6	0.414	0.005153521	PE_1	TF
His3.3A	0.030066195	0.030291751	8.08E-32	0.785212694	1	0.99	1.08E-27	Pouch_3	DDR
SAK	0.03045139	0.030288059	0.000549876	0.53483751	0.494	0.234	1	Pouch_9	Kinases
mthl9	0.030533611	0.030278793	3.21E-05	0.702121236	0.679	0.352	0.429365363	Pouch_9	Receptors
aop	0.030163187	0.030269574	5.68E-11	0.42256932	0.987	0.923	7.60E-07	Hinge_4	TF
spi	0.029639389	0.030250811	4.99E-05	0.657985378	0.786	0.607	0.667316222	Hinge_6	Ligands
sp3	0.030051888	0.0302507	0.000752628	0.853584107	0.319	0.178	1	Hinge-Notum_3	Phosphatases
CG2794	0.031926526	0.030235412	0.058869325	1.301854477	0.053	0.02	1	Hinge_5	Kinases
CG17186	0.031416834	0.030221195	0.115757476	1.137064662	0.083	0.051	1	Myoblasts	TF
MBD-R2	0.030897999	0.030212699	4.87E-11	1.030954763	0.357	0.18	6.51E-07	Hinge_1	TF
Alg3	0.03246949	0.030207759	2.47E-07	1.923080455	0.234	0.059	0.00330574	Hinge_5	Apoptosis
CG4730	0.031976939	0.03020232	0.001755301	0.805580527	0.148	0.062	1	Pouch_3	TF
CG11597	0.030452814	0.030182931	0.003290229	0.818700948	0.144	0.075	1	Hinge_3	Phosphatases
slx1	0.030958664	0.030182297	0.01856651	0.935754034	0.093	0.052	1	PE_1	DDR
GstO1	0.030010231	0.030180667	0.004190239	0.970688876	0.195	0.111	1	Myoblasts	ROS
shg	0.029728914	0.030179038	1.18E-07	0.421811907	0.979	0.96	0.001577934	Notum_3	Receptors
CG3008	0.028978489	0.030178151	6.41E-98	3.138595277	0.998	0.604	8.58E-94	Pouch_3	Kinases
Argk1	0.029916039	0.030172369	1.26E-146	1.209475359	1	0.994	1.69E-142	Hinge_1	Kinases
Mulk	0.032086863	0.030171967	0.012069152	1.141687832	0.154	0.048	1	Hinge_7	Kinases
Ak6	0.030337497	0.030171962	2.11E-10	0.92368516	0.335	0.129	2.82E-06	Pouch_4	Kinases
PlexA	0.030196528	0.030165537	0.002129015	0.26001819	0.937	0.891	1	Pouch_3	Receptors
Det	0.030397448	0.03016398	6.45E-11	0.845519626	0.758	0.418	8.63E-07	Pouch_8	Cell Cycle
nmdyn-D7	0.030443021	0.030156404	0.001276522	0.516245922	0.316	0.19	1	Pouch_5	Kinases
MTF-1	0.030562618	0.030152851	0.001027178	1.439548085	0.109	0.03	1	Hinge_5	TF
Usf	0.03180427	0.030129503	0.0070472	0.65572499	0.377	0.26	1	PE_3	TF
wdn	0.030181947	0.030124912	0.075667315	0.600930875	0.25	0.145	1	Hinge_7	TF
mre11	0.029481725	0.030116077	4.27E-82	3.060348225	0.956	0.38	5.72E-78	Pouch_3	DDR
ATbp	0.030313838	0.030115728	0.000790455	1.08007548	0.096	0.045	1	Hinge_1	TF
CG1603	0.031149405	0.030105513	0.004462071	1.217839332	0.121	0.042	1	Pouch_8	TF
mthl5	0.029565519	0.030097037	7.72E-06	0.736165446	0.491	0.267	0.103323087	Hinge_5	Receptors
Pi4KIIalpha	0.030632366	0.03009229	0.000247963	1.430207288	0.193	0.069	1	Pouch_8	Kinases
S6k	0.030982023	0.030092067	8.49E-06	0.567105583	0.834	0.687	0.11363298	PE_3	Kinases
cwo	0.030019798	0.030080365	1.81E-07	0.653058559	0.811	0.58	0.002423588	Myoblasts	TF
Jafrac1	0.030075504	0.030070278	2.24E-71	1.271338349	0.998	0.979	3.00E-67	Pouch_3	ROS
CG44002	0.031620574	0.030063159	0.000418922	0.998017593	0.116	0.055	1	Hinge-Notum_1	TF
Coq8	0.029983682	0.030060561	1.39E-07	1.5730749	0.225	0.05	0.00186029	Hinge_5	Kinases
CG14860	0.033241477	0.030055994	0.000487985	1.139885381	0.168	0.048	1	Hinge_6	TF
GstZ1	0.030659905	0.030041151	5.92E-06	0.816406189	0.261	0.13	0.079194622	Notum_1	ROS
CG6689	0.030899814	0.030039199	6.67E-06	0.831617801	0.242	0.079	0.089317965	Pouch_7	TF
Src42A	0.030018279	0.030032416	2.65E-08	0.754143373	0.704	0.517	0.000355259	Myoblasts	Kinases
LIMK1	0.030792411	0.030022315	0.000862116	0.660733338	0.463	0.321	1	Notum_3	Kinases
Ipk2	0.031092146	0.030017783	0.002824761	0.479754425	0.501	0.375	1	Pouch_3	Kinases
Dref	0.030636199	0.030004401	0.000320706	0.622114616	0.554	0.352	1	Notum_5	TF
pim	0.030523158	0.0299962	1.00E-07	0.796628429	0.646	0.374	0.001338888	Pouch_6	Cell Cycle
grnd	0.029687905	0.029991762	1.36E-17	0.964783955	0.896	0.708	1.82E-13	Pouch_3	Receptors
nuf	0.029515548	0.029989848	4.08E-21	0.835077132	0.965	0.901	5.46E-17	Pouch_3	Cell Cycle
CG12104	0.030860709	0.029988491	0.000590518	0.969852979	0.274	0.142	1	Pouch_7	TF
Dronc	0.029983752	0.029988131	3.74E-44	2.198158243	0.829	0.359	5.01E-40	Pouch_3	Apoptosis
Dark	0.029812352	0.029983857	3.10E-09	1.313541325	0.42	0.188	4.15E-05	Pouch_3	Apoptosis
Cdk8	0.03145326	0.029979354	0.001412449	1.275441037	0.121	0.04	1	Pouch_7	Kinases
POSH	0.029637104	0.0299707	2.18E-14	1.622945409	0.535	0.201	2.92E-10	Hinge-Notum_2	Apoptosis
M1BP	0.030163333	0.029960819	0.002989994	0.532097834	0.639	0.493	1	Notum_5	TF
CG4854	0.034569175	0.029959443	0.000715929	1.478309589	0.126	0.032	1	Pouch_8	TF
PTPMT1	0.030680808	0.029955345	6.91E-05	0.817500243	0.381	0.19	0.92480066	Pouch_8	Phosphatases
pit	0.030707201	0.029953481	1.47E-23	0.705023751	0.698	0.485	1.97E-19	Hinge-Pouch_1	Cell Cycle
Rel	0.02997027	0.029944335	4.50E-05	0.66226916	0.603	0.297	0.60221396	Pouch_9	TF
Ptp61F	0.02949948	0.029939343	4.44E-24	0.82391382	0.858	0.677	5.95E-20	Hinge_2	Phosphatases
Hr96	0.030541378	0.029933622	0.072842045	0.854199127	0.145	0.085	1	Notum_5	TF
Ogg1	0.031536468	0.029931055	0.006650473	1.113102852	0.124	0.045	1	Notum_6	DDR
crp	0.029337889	0.029928542	0.000302966	0.374943093	0.934	0.837	1	Hinge_5	TF
miple2	0.029517408	0.029926163	7.07E-10	0.342654431	0.993	0.966	9.47E-06	Pouch_6	Ligands
ZIPIC	0.029937152	0.029924193	9.85E-06	1.059131923	0.27	0.12	0.131773511	Pouch_3	TF
Dgkepsilon	0.030861965	0.029908632	0.063154229	0.577425311	0.109	0.059	1	Hinge_5	Kinases
PEK	0.030269196	0.029897757	5.00E-18	1.167550221	0.763	0.479	6.70E-14	Pouch_3	Kinases
CG15743	0.030064542	0.029886109	0.003523963	0.548962146	0.529	0.339	1	Pouch_8	Phosphatases
Ire1	0.03072671	0.029882924	6.90E-12	1.247103148	0.479	0.214	9.23E-08	Myoblasts	Kinases
Cf2	0.029694353	0.029877454	1.65E-09	1.116660903	0.621	0.376	2.20E-05	Myoblasts	TF
GATAd	0.029422802	0.029875713	0.002740548	0.616257979	0.485	0.362	1	Myoblasts	TF
SREBP	0.029588356	0.029871556	0.000334064	0.669542237	0.537	0.335	1	PE_4	TF
Adck1	0.032898206	0.029865119	0.000426642	0.818276886	0.161	0.078	1	Hinge-Pouch_2	Kinases
Cmpk	0.029924995	0.029864394	1.93E-07	0.671951138	0.811	0.57	0.002578315	Pouch_6	Kinases
GckIII	0.030041796	0.029862015	2.96E-05	0.724829753	0.207	0.093	0.396224526	Pouch_4	Kinases
CG12744	0.030360617	0.029861099	0.003440511	1.138480415	0.106	0.035	1	Hinge_5	TF
shv	0.030773365	0.029860824	0.000136545	0.735202337	0.262	0.151	1	Hinge-Pouch_2	Ligands
CG1024	0.030215617	0.029860175	0.000716834	1.131767088	0.206	0.085	1	Pouch_8	TF
ttm50	0.030233852	0.029850301	4.66E-05	0.749763655	0.7	0.458	0.62315486	Notum_7	Phosphatases
CG32756	0.029843715	0.029841791	2.43E-17	1.559057595	0.436	0.174	3.26E-13	PE_1	DDR
Taf1	0.030240579	0.029840806	6.34E-05	0.672443746	0.503	0.333	0.848519377	Myoblasts	Kinases
CG2004	0.029991287	0.029840338	0.00010115	1.062455923	0.272	0.124	1	Hinge_5	Kinases
CG17359	0.030942422	0.029821833	0.006144206	1.202041839	0.116	0.036	1	Hinge_6	TF
mys	0.029810751	0.029814797	7.76E-15	0.807086873	0.811	0.582	1.04E-10	Hinge-Pouch_2	Receptors
Atg1	0.030226906	0.029807342	0.000205146	0.55522183	0.692	0.521	1	Myoblasts	Kinases
CG2199	0.029859996	0.029802435	0.071005966	0.364577356	0.486	0.373	1	Hinge_7	TF
mus304	0.031189385	0.029783203	0.011096229	0.822970249	0.16	0.073	1	Notum_6	DDR
dia	0.030643343	0.029783055	0.020632514	0.45949872	0.654	0.469	1	Pouch_9	Cell Cycle
Xrp1	0.029552812	0.029782464	1.24E-59	2.134778676	0.994	0.826	1.66E-55	Myoblasts	TF
okr	0.031060836	0.029780175	0.193816104	0.978308662	0.091	0.048	1	Hinge_7	DDR
Synj	0.030210795	0.029771778	0.056888525	0.601715241	0.099	0.053	1	Hinge-Pouch_3	Phosphatases
cbc	0.029987636	0.029770996	3.13E-22	2.149336768	0.564	0.177	4.19E-18	Pouch_3	Kinases
CG17568	0.030940911	0.029763462	0.011244366	0.779575999	0.118	0.059	1	Myoblasts	TF
CG5567	0.030799583	0.029760526	0.000286143	1.159399586	0.22	0.085	1	Pouch_8	Phosphatases
ranshi	0.03328135	0.029758684	0.001702212	1.560832106	0.108	0.021	1	Notum_5	TF
CG3631	0.029442385	0.029751638	0.000126441	1.082486428	0.283	0.137	1	Hinge-Notum_3	Kinases
Atf-2	0.030197708	0.029750179	0.046826491	1.061367206	0.056	0.02	1	Hinge_5	TF
Adf1	0.030001685	0.029747366	0.000646427	0.571351261	0.683	0.503	1	PE_4	TF
Pitslre	0.029389985	0.029721216	1.43E-07	0.450330654	0.827	0.652	0.001909972	Hinge_4	Kinases
gish	0.029533155	0.029720859	1.19E-09	0.380403636	0.995	0.991	1.60E-05	Notum_3	Kinases
Myb	0.030356557	0.029720123	0.032224724	1.042892612	0.118	0.067	1	Myoblasts	TF
Dlip1	0.029726041	0.029720068	5.57E-05	0.844277992	0.433	0.228	0.745491918	PE_4	TF
mei-9	0.029753946	0.029707547	3.82E-09	1.34919044	0.24	0.086	5.11E-05	PE_1	DDR
HUWE1	0.029781404	0.029701678	1.20E-09	0.609261389	0.871	0.766	1.60E-05	Pouch_3	Apoptosis
nom	0.030137301	0.029697149	1.25E-06	0.76740359	0.347	0.192	0.016783133	Notum_1	TF
CG7156	0.031574677	0.029688357	0.004533688	1.084469241	0.147	0.056	1	Notum_6	Kinases
stc	0.029705133	0.029687285	5.50E-09	1.034909993	0.538	0.26	7.36E-05	Hinge-Notum_2	TF
Drice	0.029314824	0.029677244	1.50E-15	1.106510203	0.758	0.441	2.01E-11	PE_3	Apoptosis
CG12659	0.030191617	0.029676843	0.002122264	0.584202831	0.333	0.2	1	Hinge-Pouch_4	TF
aPKC	0.029489973	0.029675551	2.05E-07	0.459039272	0.925	0.796	0.002737958	PE_4	Kinases
InR	0.030428326	0.029670226	6.32E-10	0.618789589	0.959	0.812	8.45E-06	Myoblasts	Receptors
E2f2	0.029547133	0.029662243	0.000143789	0.485786687	0.709	0.491	1	PE_4	TF
CG30020	0.030212503	0.029629933	0.000792281	0.516948695	0.385	0.24	1	Myoblasts	TF
Zfrp8	0.030753868	0.029628737	0.004142805	0.940175387	0.37	0.193	1	Hinge_7	Cell Cycle
CtIP	0.029367153	0.029627969	0.075073051	0.519331293	0.1	0.054	1	Hinge_5	DDR
CG31751	0.029581273	0.029626119	0.000905005	0.888559756	0.218	0.09	1	Notum_6	Kinases
CG1227	0.029685313	0.029623636	1.93E-05	1.24379671	0.223	0.091	0.258165262	Pouch_5	Kinases
CG3065	0.030008157	0.02961495	2.38E-05	0.58989375	0.316	0.198	0.3179793	Hinge_2	TF
CG34183	0.03006632	0.02960447	1.15E-08	1.018544822	0.402	0.195	0.000154385	Hinge_4	Phosphatases
Cdk1	0.030047797	0.02959998	0.003305166	0.425502736	0.822	0.663	1	Hinge_7	Cell Cycle
D19B	0.030506119	0.029592971	1.35E-05	1.059964829	0.291	0.128	0.181045646	Hinge-Pouch_4	TF
RIOK2	0.030246181	0.029592716	0.002215013	1.462959852	0.125	0.045	1	Hinge_5	Kinases
CG3281	0.030753935	0.029590873	0.000396936	1.616333878	0.072	0.019	1	Pouch_4	TF
CG11474	0.030517301	0.029589673	1.33E-06	1.937543831	0.182	0.028	0.017747677	Pouch_6	Phosphatases
CG31441	0.030813834	0.029576128	0.071405431	0.72723903	0.198	0.125	1	Notum_7	TF
rux	0.029844378	0.02957456	0.005549435	0.640275022	0.307	0.173	1	Pouch_6	Cell Cycle
Aos1	0.029792447	0.029570869	0.00137086	0.409406063	0.909	0.88	1	Hinge_7	Cell Cycle
PpD3	0.029917202	0.029569762	1.11E-06	0.810483097	0.556	0.339	0.014909583	PE_3	Phosphatases
N	0.029661555	0.029563448	4.04E-20	0.574271253	0.994	0.996	5.41E-16	Myoblasts	Receptors
CG15435	0.032732992	0.02956332	6.15E-07	2.761405438	0.118	0.024	0.008224519	Myoblasts	TF
CG17328	0.031453276	0.029556616	0.013202402	1.25637642	0.068	0.017	1	Pouch_6	TF
az2	0.030496145	0.029551251	0.095406564	0.478600799	0.275	0.219	1	Pouch_3	TF
CG7101	0.03087732	0.029542077	0.021005873	1.169230182	0.125	0.036	1	Hinge_7	TF
CG2202	0.03104703	0.02953064	0.000820812	1.145731135	0.154	0.069	1	Myoblasts	TF
Pmvk	0.030347411	0.02952494	0.01197255	0.94031644	0.094	0.035	1	Hinge_5	Kinases
CG4707	0.029343089	0.029523409	0.027518904	0.646086556	0.106	0.05	1	Hinge_5	TF
CG2129	0.030706965	0.029520668	0.240048688	0.529010738	0.171	0.125	1	Notum_7	TF
Mondo	0.030252558	0.029511963	0.005146967	0.688516304	0.405	0.256	1	Hinge_6	TF
CG17361	0.029852187	0.029509853	0.000278954	0.87588169	0.252	0.119	1	Hinge-Pouch_4	TF
TFAM	0.030255634	0.029504801	1.01E-19	0.585089965	0.904	0.708	1.35E-15	Pouch_2	TF
mnb	0.029508692	0.02950147	3.83E-07	0.434567563	0.993	0.958	0.005124807	PE_4	Kinases
pll	0.030062605	0.029497022	0.001929462	0.95597787	0.178	0.089	1	Myoblasts	Kinases
Hinfp	0.029126905	0.029495723	0.002737881	0.503375157	0.402	0.254	1	Notum_5	TF
CG17294	0.030021398	0.02949489	5.55E-06	1.065832726	0.519	0.211	0.07421937	Pouch_9	Phosphatases
fh	0.030092151	0.029483315	0.002247791	0.828524345	0.248	0.14	1	Hinge-Pouch_4	ROS
Bub3	0.029651599	0.029481503	8.20E-05	0.649573602	0.481	0.287	1	Hinge_5	Cell Cycle
Rca1	0.030248271	0.029471855	0.00053075	0.857496503	0.466	0.229	1	Hinge_7	Cell Cycle
Bdp1	0.029755738	0.029467954	0.000411009	1.020884701	0.368	0.197	1	Notum_5	TF
Gk2	0.030243339	0.029466461	0.16509618	0.509186261	0.056	0.03	1	Hinge_5	Kinases
D19A	0.029550768	0.029452536	0.016284655	0.437309096	0.413	0.277	1	Notum_6	TF
CG15812	0.029843613	0.029444988	0.004269855	0.654495819	0.361	0.246	1	Myoblasts	TF
Sry-delta	0.029663722	0.029443917	0.000809094	0.791396935	0.275	0.144	1	Hinge_5	TF
Sse	0.030040213	0.029442426	0.014762902	1.130728827	0.075	0.025	1	Hinge_5	Cell Cycle
CG3847	0.02964789	0.029439313	0.000546403	0.511846981	0.645	0.503	1	Myoblasts	TF
CaMKII	0.029263036	0.02943819	0.000109011	0.315944299	0.923	0.776	1	Hinge-Notum_2	Kinases
CG1637	0.029566586	0.02943485	0.001475969	0.536827279	0.479	0.32	1	Hinge-Notum_3	Phosphatases
Myt1	0.031311848	0.029434516	0.000632273	1.258412735	0.202	0.079	1	Pouch_8	Cell Cycle
Ccs	0.029711633	0.029411528	1.99E-05	0.773548729	0.361	0.156	0.266706155	Pouch_6	ROS
gek	0.03034173	0.029411383	4.20E-05	0.899802872	0.369	0.219	0.562638118	Pouch_3	Kinases
Pdxk	0.0298076	0.029410177	2.94E-14	1.347516374	0.41	0.174	3.94E-10	PE_1	Kinases
CG14711	0.030440281	0.029407377	3.33E-05	1.084541978	0.279	0.115	0.446264627	Pouch_7	TF
Ran	0.029306169	0.02940414	1.16E-55	0.665836988	1	0.995	1.56E-51	Hinge-Pouch_2	Cell Cycle
Pgk	0.029306996	0.029404076	5.18E-08	0.333803917	0.987	0.928	0.000692761	Pouch_5	Kinases
Cdk5	0.03007497	0.029402706	2.15E-13	1.430745643	0.348	0.111	2.88E-09	PE_2	Kinases
Lar	0.029581438	0.029399148	3.27E-05	0.494281628	0.734	0.592	0.437080031	Myoblasts	Receptors
REPTOR-BP	0.029461953	0.029391894	3.71E-12	1.087789752	0.728	0.493	4.97E-08	Myoblasts	TF
Hus1-like	0.0297255	0.029389786	1.19E-05	1.12566133	0.221	0.105	0.158825906	Notum_2	Cell Cycle
Traf6	0.029646079	0.029383019	1.94E-05	0.477308214	0.607	0.418	0.259308233	Pouch_5	Apoptosis
GstT2	0.030271564	0.029382876	9.31E-14	1.359713038	0.261	0.086	1.25E-09	Pouch_2	ROS
CG14667	0.030329058	0.029380764	5.04E-05	1.209695447	0.221	0.077	0.67449202	Notum_4	TF
CTCF	0.029406964	0.02937371	0.08147004	0.45017877	0.228	0.156	1	PE_4	TF
CG15514	0.029663713	0.029366586	3.29E-06	1.396635265	0.259	0.089	0.044025638	Hinge_5	TF
CkIIalpha-i1	0.030399609	0.029358198	3.63E-05	1.199002833	0.146	0.036	0.485548264	Hinge-Pouch_3	TF
Sac1	0.029190412	0.029355817	2.11E-06	0.836569486	0.671	0.475	0.028300227	Notum_6	Phosphatases
Psf2	0.029323713	0.029353886	0.000193879	0.619782819	0.183	0.086	1	Pouch_4	Cell Cycle
SkpA	0.029716587	0.029353527	0.00075164	0.364509447	0.819	0.708	1	Hinge_5	Cell Cycle
Nipped-B	0.029350715	0.02934827	3.50E-32	0.662332866	0.995	0.99	4.69E-28	Pouch_3	Cell Cycle
GstO2	0.029705451	0.029348182	0.000775986	0.336916151	0.844	0.766	1	Hinge-Pouch_4	ROS
Syx5	0.029273193	0.029341869	2.16E-07	0.93084004	0.627	0.345	0.002891811	Notum_6	Cell Cycle
fray	0.029813333	0.029333763	3.14E-14	1.314044919	0.757	0.345	4.21E-10	Notum_5	Kinases
CG11811	0.029522001	0.02933234	0.000722907	0.777620454	0.553	0.337	1	Hinge_7	Kinases
Shark	0.029683578	0.02932761	7.13E-06	0.875809586	0.272	0.107	0.09540154	Hinge-Pouch_3	Kinases
lwr	0.029803	0.029317746	6.37E-16	0.512408849	0.973	0.894	8.52E-12	Pouch_5	Cell Cycle
Bap111	0.029483955	0.029315037	7.56E-05	0.546361939	0.784	0.545	1	PE_4	TF
CG1529	0.030472446	0.02931076	0.003125454	0.564658581	0.323	0.2	1	Hinge-Pouch_4	TF
CG11050	0.029517383	0.029308735	0.000258458	0.554628328	0.484	0.369	1	Hinge-Pouch_2	Phosphatases
Cul1	0.029374671	0.029306358	0.000168396	0.403424082	0.821	0.737	1	Notum_3	Cell Cycle
CG2921	0.030478664	0.029302227	1.65E-05	1.060876961	0.33	0.137	0.220470681	Notum_4	Phosphatases
CG12728	0.029987829	0.029301915	2.32E-15	1.545078401	0.514	0.208	3.11E-11	Pouch_3	DDR
Meics	0.0294388	0.029291229	0.00126496	0.871107102	0.297	0.148	1	Notum_5	TF
Keap1	0.030877623	0.029288518	0.01157153	1.041900466	0.189	0.113	1	Myoblasts	ROS
CG4282	0.029531827	0.029286311	0.014578837	0.668326089	0.277	0.167	1	Hinge_6	TF
JIL-1	0.029249499	0.029284342	2.66E-11	0.478885778	0.961	0.917	3.56E-07	Pouch_3	Kinases
CG14710	0.029958758	0.029284247	0.010695453	0.826738002	0.088	0.03	1	Hinge_5	TF
Wee1	0.030453173	0.029270571	0.007832821	0.785637562	0.239	0.134	1	Pouch_6	Cell Cycle
Clic	0.029489534	0.029267255	2.90E-10	0.774027563	0.852	0.715	3.88E-06	Myoblasts	ROS
CG2116	0.029619007	0.029265104	0.015974342	0.670717351	0.323	0.2	1	Notum_7	TF
CG7789	0.029297576	0.029260924	0.025257018	0.587429775	0.534	0.398	1	Hinge_7	Phosphatases
cN-IIIB	0.02960555	0.029251285	1.03E-07	1.202063004	0.404	0.162	0.001375873	Pouch_6	Phosphatases
tgo	0.030087799	0.029249909	8.31E-06	0.805460049	0.712	0.375	0.111283905	Pouch_9	TF
wek	0.029826387	0.029240874	0.027837321	0.700151222	0.206	0.132	1	Hinge-Pouch_4	TF
lili	0.029446777	0.02924085	0.003609108	0.65170614	0.308	0.2	1	Myoblasts	Receptors
CYLD	0.029349763	0.029239021	0.00012664	0.864106048	0.332	0.153	1	Pouch_8	Apoptosis
CG3995	0.029355698	0.029235445	0.000462652	1.355621718	0.15	0.05	1	Hinge_5	TF
pont	0.0295761	0.029234724	4.48E-07	0.542109191	0.826	0.66	0.006000573	Hinge-Pouch_4	Apoptosis
Eb1	0.02903345	0.029232066	1.21E-22	0.887095219	0.987	0.977	1.62E-18	Notum_6	Cell Cycle
prg	0.030940868	0.029231477	7.60E-05	1.099924501	0.25	0.085	1	Notum_5	TF
Dredd	0.029261328	0.02922814	0.000600276	0.709042129	0.413	0.268	1	Notum_3	Apoptosis
CG12219	0.030248696	0.029227832	0.046051875	0.805878623	0.207	0.108	1	Hinge_7	TF
Tcs5	0.029749267	0.029227548	2.74E-05	0.611623132	0.613	0.381	0.366416634	Hinge_6	Kinases
Sod1	0.029475733	0.029227022	5.11E-08	0.429015733	0.877	0.739	0.00068385	Pouch_4	ROS
tacc	0.029136698	0.029226003	1.72E-14	0.649065738	0.883	0.704	2.30E-10	PE_2	Cell Cycle
CG12299	0.029738356	0.029221933	0.002524021	0.571886632	0.35	0.201	1	Pouch_8	TF
put	0.029561519	0.029221295	4.90E-06	0.450740826	0.715	0.566	0.065629848	Hinge-Pouch_2	Receptors
CG4820	0.029619833	0.029220927	0.00033867	0.604373863	0.275	0.169	1	Notum_1	TF
Xbp1	0.029169662	0.029219614	4.64E-13	0.623363391	0.943	0.818	6.21E-09	Hinge-Pouch_3	TF
Dolk	0.029504149	0.029217557	5.74E-06	0.863832179	0.526	0.274	0.076863245	Hinge_6	Kinases
CG6254	0.030343715	0.029216094	0.001250767	0.720736884	0.305	0.159	1	Pouch_8	TF
p38b	0.029379706	0.029214345	0.000252593	0.528967557	0.516	0.342	1	Hinge-Pouch_3	Kinases
Hr78	0.029274648	0.029212545	5.64E-14	0.616264945	0.741	0.519	7.55E-10	Hinge_2	TF
Cdk7	0.029393382	0.029211533	0.002708116	0.506089792	0.175	0.074	1	Hinge_5	Cell Cycle
CG11906	0.030247084	0.029210839	5.08E-05	0.945288061	0.258	0.103	0.680421344	Pouch_7	TF
grau	0.029666568	0.029208874	0.009592485	0.814663738	0.203	0.12	1	Hinge-Pouch_3	TF
Asator	0.029459842	0.029207006	5.58E-05	0.58895492	0.628	0.5	0.746426785	Pouch_3	Kinases
CG17385	0.029419996	0.029200989	1.82E-07	0.456476762	0.844	0.673	0.002435215	Pouch_5	TF
HtrA2	0.029495136	0.029194524	0.054233495	1.121163739	0.069	0.03	1	Hinge_5	Apoptosis
Sk2	0.029897449	0.029186632	1.50E-05	0.843194193	0.349	0.184	0.200396819	Myoblasts	Kinases
CG5126	0.029622406	0.029181851	9.07E-06	0.561629027	0.594	0.414	0.121357864	Pouch_5	Kinases
cyc	0.029488633	0.029176919	0.022891549	0.437459775	0.52	0.367	1	Notum_6	TF
vih	0.029246828	0.029175867	0.000366258	0.482929403	0.843	0.749	1	PE_4	Cell Cycle
IKKepsilon	0.029445985	0.029173112	0.000837756	1.068993466	0.194	0.084	1	Hinge_5	Kinases
Cdc2rk	0.029197634	0.029166193	2.25E-05	0.62091731	0.526	0.292	0.301491455	Pouch_7	Kinases
CG17528	0.029814241	0.029165072	0.000718944	0.508795226	0.665	0.476	1	Hinge_6	Kinases
spoon	0.029238366	0.029160212	5.75E-13	0.561046314	0.972	0.845	7.70E-09	Hinge-Notum_2	Apoptosis
Mkk4	0.029079064	0.029154814	0.000546211	0.443782765	0.769	0.589	1	Hinge_6	Kinases
bigmax	0.030172292	0.029153638	0.001084822	0.696554188	0.27	0.156	1	Pouch_3	TF
CG7115	0.02956221	0.029149989	0.008978953	0.589519978	0.62	0.494	1	Hinge_7	Phosphatases
Max	0.029156485	0.029147223	0.001150186	0.627997156	0.755	0.614	1	Hinge_7	TF
fbl	0.029220551	0.02914378	5.41E-05	0.681505572	0.469	0.276	0.724544875	Hinge-Pouch_3	Kinases
Ssu72	0.029832534	0.029135514	4.43E-05	0.461261781	0.324	0.207	0.593303639	Hinge-Notum_1	Phosphatases
Dsor1	0.029325956	0.029132424	1.33E-08	1.002584956	0.447	0.191	0.000178144	Hinge-Pouch_4	Kinases
rl	0.029115966	0.029128199	0.002349804	0.290082292	0.864	0.802	1	Myoblasts	Kinases
Nf-YB	0.030143081	0.029121141	2.59E-12	1.628543606	0.439	0.106	3.47E-08	Pouch_6	TF
crq	0.029163551	0.029117872	0.001383928	0.45531744	0.353	0.224	1	Hinge_4	Receptors
Zw10	0.029319225	0.029112273	9.53E-09	0.740215253	0.711	0.526	0.000127615	Pouch_3	Cell Cycle
Pp4-19C	0.029276681	0.029107224	1.66E-07	0.54635579	0.8	0.575	0.002220545	Pouch_6	Phosphatases
spn-A	0.029239727	0.029098486	1.03E-11	1.305271888	0.645	0.289	1.38E-07	Notum_5	DDR
Nf-YA	0.029212108	0.029092366	6.95E-07	0.804475768	0.317	0.114	0.009307747	Hinge-Notum_2	TF
CG1792	0.030671224	0.029087864	0.005292195	2.178388075	0.059	0.01	1	Hinge_5	TF
CG4617	0.02962505	0.029085784	2.06E-07	1.250830048	0.408	0.206	0.002756116	Myoblasts	TF
ssp	0.029024892	0.029077313	2.82E-07	0.689447475	0.705	0.411	0.003769485	Pouch_7	TF
vtd	0.029642911	0.029076429	1.08E-05	0.573393327	0.654	0.458	0.145014532	Pouch_3	Cell Cycle
ND-SGDH	0.029363562	0.029073809	0.008222092	0.326037707	0.933	0.892	1	Hinge_7	ROS
CG10417	0.028886894	0.02907062	2.16E-11	0.566882919	0.944	0.833	2.89E-07	Pouch_3	Phosphatases
Mad	0.029368781	0.029066749	2.82E-08	0.495239624	0.888	0.698	0.00037717	Pouch_3	TF
PNKP	0.029646178	0.029064245	0.020705102	0.608215117	0.353	0.232	1	Hinge_6	Kinases
CG9890	0.029121814	0.029060942	0.0001018	0.633737279	0.547	0.328	1	Pouch_7	TF
CSN5	0.029236396	0.029060192	1.84E-11	0.694352996	0.943	0.725	2.46E-07	Notum_5	Cell Cycle
Hsp83	0.029102618	0.0290548	4.06E-13	0.517304959	1	1	5.43E-09	Myoblasts	Cell Cycle
CG9784	0.029507933	0.029053114	0.017535101	0.63736683	0.123	0.072	1	Pouch_4	Phosphatases
Strip	0.029700003	0.029036761	1.58E-07	1.29789655	0.551	0.219	0.002115612	Pouch_9	Apoptosis
NC2alpha	0.029800949	0.029035312	0.000510542	1.232118567	0.351	0.157	1	Hinge_7	TF
Snrk	0.029320195	0.029033149	0.003152463	0.509007401	0.464	0.311	1	Notum_4	Kinases
Dyrk3	0.029063479	0.029029686	3.43E-05	0.319644012	0.957	0.938	0.459281897	Pouch_3	Kinases
lic	0.02908799	0.029025158	0.010503596	0.550104496	0.587	0.41	1	Hinge_7	Kinases
awd	0.029485235	0.029018152	8.68E-07	0.296645116	1	1	0.011616777	Hinge_7	Kinases
MAPk-Ak2	0.028971646	0.029016772	3.51E-29	1.227213294	0.889	0.599	4.70E-25	Pouch_3	Kinases
Ublcp1	0.029189641	0.029010393	0.003187683	0.631503167	0.624	0.446	1	Hinge_6	Phosphatases
Cks85A	0.029191768	0.029009531	3.82E-09	0.548064621	0.726	0.527	5.11E-05	Notum_1	Cell Cycle
Clamp	0.029333394	0.029007399	6.76E-05	0.646756059	0.609	0.453	0.904396049	Myoblasts	TF
CG5828	0.029862035	0.028999683	0.005654874	0.620604149	0.285	0.169	1	Notum_4	Kinases
Sod2	0.029322537	0.028993834	1.92E-09	0.312460685	0.923	0.83	2.57E-05	Hinge-Notum_1	ROS
Odj	0.029279917	0.028992068	0.000492141	0.619772066	0.516	0.292	1	Notum_7	TF
Zif	0.029409777	0.02898976	9.08E-06	0.707176532	0.625	0.401	0.121476718	Notum_5	TF
Synd	0.029115471	0.028981376	1.54E-05	0.626249148	0.531	0.351	0.205798441	Hinge-Pouch_3	Cell Cycle
CG17746	0.029135164	0.028960136	9.31E-09	0.43097203	0.716	0.514	0.000124653	Pouch_2	Phosphatases
bsk	0.029018845	0.028959046	1.84E-06	0.39027557	0.746	0.574	0.024689634	Notum_1	Kinases
PpV	0.028995075	0.028955488	3.67E-09	0.899289656	0.642	0.357	4.91E-05	Hinge-Pouch_4	Phosphatases
CG2846	0.029227851	0.028945056	1.36E-06	0.797849693	0.666	0.408	0.018142956	Notum_5	Kinases
alph	0.028896446	0.02894005	8.46E-06	0.267598828	0.853	0.62	0.113238867	Pouch_4	Phosphatases
Uev1A	0.029076209	0.028938477	3.43E-07	0.545018152	0.962	0.904	0.004592864	Hinge_7	Apoptosis
dj-1beta	0.02919885	0.028932112	2.64E-07	0.579827831	0.962	0.928	0.003537078	Hinge_7	ROS
SRPK	0.029311622	0.028932012	8.83E-05	0.32066676	0.891	0.705	1	PE_3	Kinases
Ak2	0.029062225	0.028930451	4.25E-05	0.287456983	0.964	0.894	0.568302833	Pouch_6	Kinases
trc	0.029244147	0.028928986	9.40E-05	0.813537398	0.558	0.333	1	Notum_7	Kinases
Diap2	0.029072627	0.028927835	0.003350953	0.451391571	0.44	0.298	1	Hinge-Pouch_4	Apoptosis
CG7987	0.031003196	0.028925	1.54E-05	0.48899175	0.468	0.241	0.206628086	Pouch_7	TF
Haspin	0.02911885	0.028913544	1.77E-05	0.366516638	0.596	0.395	0.237371866	Pouch_4	Cell Cycle
PIP4K	0.029021179	0.028911576	5.05E-14	0.648315641	0.91	0.786	6.76E-10	Pouch_3	Kinases
CG10366	0.029397861	0.028892036	3.25E-05	0.84177078	0.305	0.14	0.434912464	Hinge-Pouch_4	TF
Cdk4	0.029062709	0.02889076	0.004094221	0.415838549	0.742	0.55	1	Notum_7	Cell Cycle
Uck	0.029079178	0.028890662	5.65E-07	0.661099641	0.365	0.184	0.007555498	Pouch_4	Kinases
ben	0.028810982	0.028882268	2.09E-08	0.370179745	0.989	0.988	0.000279347	PE_4	Apoptosis
hpo	0.02924543	0.028874701	4.15E-06	0.853418673	0.454	0.286	0.05553045	Pouch_3	Kinases
CG6707	0.028962905	0.028872299	9.28E-06	0.45113208	0.911	0.797	0.12426025	Notum_6	Phosphatases
Deaf1	0.029018948	0.028855643	5.27E-05	0.481859842	0.637	0.469	0.704844671	Pouch_3	TF
Pp1alpha-96A	0.028835529	0.02884616	5.61E-06	0.550093092	0.896	0.683	0.075063601	PE_4	Phosphatases
CkIIalpha	0.028871931	0.028845265	5.34E-39	0.484516462	0.998	0.982	7.14E-35	Pouch_2	Kinases
pelo	0.029156879	0.028826303	8.67E-09	0.849798434	0.668	0.379	0.00011609	Pouch_7	Cell Cycle
CycD	0.028885988	0.028807247	1.86E-06	0.610455799	0.71	0.525	0.024946118	Myoblasts	Cell Cycle
eff	0.028713004	0.028786787	1.32E-21	0.293293384	1	0.996	1.76E-17	Hinge_2	Cell Cycle
