## Supplementary file 6 for "Single-cell transcriptomics of X-ray irradiated *Drosophila* wing discs reveals heterogeneity related to cell-cycle status and cell location"

gene	avg_scaled_High trbl	avg_scaled_High PCNA a	avg_scaled_High PCNA b	avg_scaled_0	avg_scaled_1	avg_scaled_2	Percent_Expressed_High trbl	Percent_Expressed_High PCNA a	Percent_Expressed_High PCNA b	Percent_Expressed_0	Percent_Expressed_1	Percent_Expressed_2
ana1	-0.15521	-0.07702	0.20153	-0.13725	-0.01861	0.26544	19.24982	20.24985	40.23479	23.37372	24.43064	28.35178
Aos1	-0.0409	-0.02453	0.11948	-0.31077	0.75223	-0.49911	97.09837	93.63742	97.17182	96.31696	98.91304	80.54531
asl	-0.11242	-0.03156	-0.00451	-0.0908	0.11003	0.07514	25.23001	25.42127	33.67129	29.67156	33.88544	22.52973
asp	-0.22997	-0.09374	0.49463	-0.253	0.15963	0.14499	20.41755	24.92737	58.16435	22.51276	38.87164	30.2993
aurA	-0.14875	-0.1087	0.76764	-0.2038	-0.00816	0.13969	29.72399	29.51772	74.70651	29.38457	36.68047	31.63182
aurB	-0.29264	0.12751	1.06714	-0.40533	0.41673	-0.3044	54.4586	66.32772	90.5016	49.72895	80.10697	39.21689
baf	0.43108	-0.24229	-0.22431	-0.37063	0.83983	-0.51394	99.64614	96.04881	97.43863	97.87946	99.63768	86.71587
barr	-0.13495	-0.03769	0.36991	-0.2526	0.25884	-0.02011	37.3673	37.39105	64.03415	34.29528	53.07108	32.30832
Blm	-0.07636	0.14566	0.16917	-0.14223	-0.01619	0.07858	18.71904	24.11389	31.75027	17.20344	19.51346	17.77368
bora	-0.15736	-0.01276	1.14157	-0.15456	-0.05815	-0.07058	2.54777	7.0308	40.55496	2.98151	5.69358	3.85404
borr	-0.15546	0.29064	0.40643	-0.15388	0.10483	-0.19787	44.19674	57.00174	68.78335	47.33737	54.57212	30.3813
Brca2	0.03401	-0.05258	-0.02525	-0.05146	-0.02071	0.11787	10.72187	6.68216	9.17823	8.7213	7.81573	8.58959
Bub1	-0.10773	-0.01888	-0.01853	-0.17861	0.0239	0.28411	24.55768	23.96862	31.69691	24.05931	28.20911	32.63633
Bub3	0.03691	-0.06725	0.14813	-0.20523	0.51125	-0.37442	86.51805	76.90296	86.55283	84.50255	91.54589	60.2706
BubR1	-0.18848	0.30761	0.31247	-0.27513	0.10477	0.00137	38.78273	53.25392	64.14088	36.95791	50.18979	36.10086
Caf1-105	-0.16252	0.54027	0.30182	-0.20739	-0.06443	-0.0598	12.49115	36.17083	37.13981	11.4477	16.80469	11.93112
cal1	-0.15638	0.11894	0.08863	-0.18513	0.13694	0.04794	35.59802	43.43405	52.34792	38.71173	47.91235	34.31734
cana	-0.15647	0.01793	0.12571	-0.18498	-0.02085	0.29232	30.60863	34.86345	48.45251	32.95599	35.45549	39.17589
Cap-D2	-0.19517	0.07779	0.28832	-0.29196	0.25659	0.01794	19.95754	29.80825	47.59872	15.75255	40.97654	22.89873
Cap-D3	-0.01509	0.01126	0.06866	-0.06162	0.01257	0.03871	7.04176	6.85648	11.73959	6.71237	8.02277	5.78106
Cap-G	-0.08437	-0.11711	0.07417	-0.28194	0.28845	0.1228	36.09342	27.77455	48.02561	26.22768	49.70669	33.80484
Cap-H2	-0.08528	-0.00254	-0.02165	-0.12541	0.02452	0.19163	15.03892	16.12435	20.06403	15.24235	19.03037	18.51169
Cdc27	-0.15745	-0.03287	0.04202	-0.16928	0.03487	0.27449	42.88747	42.01046	55.92316	47.08227	49.70669	47.56048
Cdc45	-0.1679	0.84745	0.44616	-0.26253	-0.11954	-0.19252	32.41331	67.40267	62.21985	29.46429	34.40304	21.64822
Cdc6	-0.16343	0.49794	0.48519	-0.15557	-0.10033	-0.12383	21.08988	44.82859	53.14835	25.86097	23.99931	17.50718
Cdk1	-0.10301	0.26563	0.26253	-0.31238	0.46264	-0.37668	86.34112	87.21673	91.72892	84.19962	92.68461	63.96064
Cdk2	-0.13848	0.43894	0.35452	-0.27341	0.1756	-0.2228	37.8627	55.52005	60.67236	31.6486	51.17322	22.75523
Cdk4	0.01095	0.04351	0.16363	-0.01674	-0.00947	-0.06712	65.56971	60.0523	73.63927	70.59949	62.16356	47.80648
Cdk7	0.04112	-0.02478	0.05077	-0.04032	0.14368	-0.14472	44.97523	35.58977	48.45251	44.32398	45.89372	24.82575
Cen	0.00167	0.03791	0.00496	-0.04103	-0.05799	0.09203	10.43878	9.52934	11.47279	9.90115	7.40166	8.75359
Cenp-C	-0.13864	0.03076	0.15202	-0.21095	0.16107	0.08007	30.25478	33.3527	48.07898	30.40497	43.1677	31.34481
Cep135	-0.10797	-0.13211	0.31059	-0.16055	0.0457	0.18859	31.84713	26.52528	54.69584	32.58929	37.28433	33.70234
CG10336	-0.26125	0.82546	0.58972	-0.25747	-0.04072	-0.27823	13.44657	56.39163	54.48239	15.27423	25.36232	9.16359
CG11788	-0.13248	0.55849	0.31449	-0.14615	-0.07166	-0.16508	21.65605	43.75363	44.1302	23.32589	22.94686	13.36613
chb	-0.11948	-0.06569	0.00189	-0.15008	0.00581	0.30091	54.06936	50.31958	62.91355	56.93559	57.16011	55.96556
chif	-0.1849	-0.02762	-0.00102	-0.21384	-0.01051	0.41443	50.10616	50.14526	61.63287	54.09758	56.02139	61.09061
Chro	-0.17202	-0.05586	0.13738	-0.35736	0.46117	-0.00219	81.59943	78.06508	89.86126	79.86288	91.73568	71.95572
cid	-0.1023	0.25212	0.415	-0.13891	0.00111	-0.10078	3.99858	12.98664	20.1174	3.10906	6.93582	2.60353
cindr	0.10126	-0.15683	-0.20667	-0.03856	-0.03179	0.21874	95.47063	88.75654	93.70331	96.68367	93.51277	88.58139
Cks30A	0.24901	-0.12653	0.63747	-0.35525	0.46612	-0.39694	90.37509	77.60023	94.07684	77.90179	92.20152	59.7581
Cks85A	0.08532	-0.10198	0.11775	0.06312	0.05997	-0.17512	68.47134	53.89309	70.65101	72.65625	62.87095	42.76343
Claspin	-0.31587	1.19878	0.6765	-0.28429	-0.31322	-0.18507	13.97735	77.33876	69.63714	20.29656	13.49206	17.99918
cmet	-0.25916	-0.01277	0.77702	-0.26772	0.03432	0.16409	21.90375	33.06217	68.94344	24.04337	37.26708	33.55884
Cnb	0.01579	0.03502	-0.00874	-0.09428	0.07148	0.0058	27.35315	24.34631	29.56243	25.62181	27.41546	19.16769
cnn	0.1392	0.17316	0.15429	-0.24425	0.02975	0.01659	48.08917	42.64962	53.09498	31.23406	41.13182	30.93481
cort	-0.02517	0.00571	0.08349	-0.02314	-0.02863	0.04224	6.4402	6.18826	12.21985	7.89222	5.96963	6.02706
CSN5	0.36578	-0.11374	0.10745	-0.06289	0.22959	-0.36486	93.52442	79.37246	89.75454	90.94388	89.80331	65.10865
CTCF	-0.07962	-0.02887	-0.03037	-0.09871	0.15394	0.02218	22.25761	20.51133	26.6809	24.13903	29.7619	18.12218
Cul1	-0.03209	-0.09831	-0.04869	-0.13425	0.02558	0.24889	76.53928	65.51424	78.65528	77.8699	75.43133	68.67569
CycA	-0.27556	0.28675	0.24269	-0.24513	0.0943	0.0672	69.39137	79.19814	85.91249	75.06378	79.17529	64.92415
CycB	-0.29774	0.04741	1.13079	-0.33838	0.25361	-0.16165	55.13093	64.35212	92.26254	56.85587	75.96618	47.62198
CycB3	-0.24277	0.13638	0.3667	-0.1672	0.10293	-0.00378	24.09766	37.62347	56.83031	32.42985	39.38923	26.77327
CycD	0.03328	-0.09928	-0.04618	0.01023	0.02755	0.02262	64.57891	52.35328	64.51441	68.82972	60.97308	48.01148
CycE	-0.29457	0.65968	0.56287	-0.20437	-0.14883	-0.07146	34.81953	68.50668	69.10352	45.40816	41.73568	36.51087
CycJ	-0.0369	0.00019	-0.04037	-0.02568	0.0029	0.06631	0.2477	0.58106	0.16009	0.43048	0.56936	0.65601
dap	-0.29202	0.35013	0.27553	-0.46444	0.43758	-0.1065	63.65888	83.26554	83.9381	55.18176	86.11111	56.04756
Det	0.02506	-0.27431	0.27029	-0.22949	0.63132	-0.37985	77.88393	58.89018	83.61793	72.30548	87.19807	46.98647
Dhc64C	-0.2064	0.04726	-0.02896	-0.19679	-0.06151	0.42346	57.89101	59.09355	64.88794	61.91008	59.81712	67.17917
dia	-0.05918	-0.07519	0.14075	-0.15349	-0.01058	0.24318	49.68153	42.59152	60.45891	50.9088	49.7412	48.91349
Dp	-0.4602	0.85142	0.4417	-0.33933	0.0086	-0.07778	74.30998	95.11912	95.14408	85.87372	87.92271	74.37474
dpa	-0.11732	0.90558	0.58397	-0.40316	-0.11109	-0.14499	48.44303	79.40151	74.8666	26.02041	44.61698	31.79582
Dref	-0.05722	-0.07359	0.00217	-0.28041	0.47886	-0.12419	46.00142	40.41255	53.14835	38.29719	64.80331	31.95982
dup	-0.27415	0.79974	0.83591	-0.23825	-0.2252	-0.1527	13.41118	57.20511	59.87193	17.60204	15.44168	15.60066
E2f1	-0.42838	0.06583	0.22795	-0.12249	-0.15916	0.46076	88.1104	92.30099	96.90502	95.23278	91.64941	93.29643
E2f2	0.01152	-0.02219	0.00387	-0.05099	0.25915	-0.23486	63.41118	54.44509	65.58164	65.40179	68.77157	37.80238
Eb1	0.16747	-0.14436	-0.00054	0.12287	0.32962	-0.54459	99.61076	97.26903	98.93276	99.64923	99.12008	91.47191
ebi	-0.11686	0.01794	0.04826	-0.1694	0.08714	0.15077	45.2937	43.69553	54.21558	46.09375	50.84541	42.27142
eff	0.04003	-0.17656	0.05033	0.23884	0.0188	-0.24738	99.82307	99.65137	99.94664	99.96811	99.94824	99.13899
enc	-0.19556	-0.07677	0.04283	-0.1697	-0.05211	0.43112	58.74027	56.74027	70.33084	64.01467	62.02553	66.72817
Fen1	-0.08425	0.47332	0.33535	-0.2622	0.13499	-0.23726	39.66737	55.66531	58.3778	32.14286	48.6715	20.60271
fzr	-0.08136	-0.08489	0.32172	-0.10992	0.0512	0.06394	24.76999	21.61534	46.31804	26.11607	29.03727	21.73022
fzy	-0.20905	0.16526	0.52884	-0.307	0.30796	-0.16984	53.4678	61.50494	81.0032	50.73342	71.6011	40.87741
geminin	-0.18988	0.32027	0.25098	-0.28867	0.47551	-0.40623	74.20382	80.99942	85.59232	75.89286	88.25052	50.82001
glu	-0.27645	0.40811	0.42306	-0.34144	0.18688	-0.07337	45.96603	67.40267	76.254	44.48342	65.94203	43.99344
grp	-0.34655	0.05084	0.1156	-0.1342	0.16057	0.10225	94.12597	94.9448	98.13234	97.51276	97.6363	91.20541
gwl	-0.05262	-0.02487	0.05575	-0.10538	0.04709	0.10616	16.1005	14.78791	22.25187	15.76849	18.70255	15.29315
Haspin	0.10482	-0.04842	-0.05542	-0.01541	0.06204	-0.05917	83.54565	71.49913	80.68303	84.83737	78.84748	62.85363
HP1e	-0.00507	-0.00953	-0.01924	-0.00198	0.00019	0.01937	0.07077	0.05811	0	0.06378	0.06901	0.0615
Hsp83	-0.07428	-0.33417	-0.12112	-0.02507	0.3093	-0.00991	99.89384	100	100	99.98406	100	100
Hus1-like	0.28606	-0.08783	-0.08522	0.03609	-0.01454	-0.10014	28.91012	14.32307	18.51654	23.38967	17.85714	10.55761
ida	-0.0245	0.0195	0.09323	-0.10588	0.06703	0.02111	15.95895	15.04939	20.49093	13.95089	18.35749	12.46412
Incenp	-0.36335	0.29615	0.78324	-0.33556	0.27469	-0.1943	55.62633	75.30506	90.55496	61.46365	79.22705	48.87249
Klp10A	-0.32072	-0.06943	0.48782	-0.26883	0.1045	0.26888	77.81316	77.91981	94.1302	83.40242	86.05935	79.13079
Klp61F	-0.23348	-0.00973	0.58578	-0.31758	0.1891	0.10074	39.41967	47.32714	76.6809	38.71173	59.14424	44.01394
l(2)dtl	-0.0993	0.44709	0.1184	-0.13826	-0.03274	-0.08675	5.83864	19.26206	15.79509	4.91071	7.91925	4.28454
lok	-0.10374	0.10648	0.56914	-0.1157	-0.01932	-0.06195	41.71975	44.42185	69.85059	44.89796	42.75362	30.62731
lwr	0.00886	0.2527	0.1202	-0.05402	0.47531	-0.72493	99.11536	97.58861	98.07898	99.02742	98.89579	85.03485
mad2	-0.12977	0.17163	0.7645	-0.21264	0.3054	-0.42909	64.47275	67.75131	84.25827	65.05102	74.70669	35.85486
mars	-0.21879	0.02966	0.32121	-0.24692	0.28443	-0.03805	16.70205	26.14759	48.02561	17.1875	40.02761	18.24518
Mcm2	-0.10591	0.6796	0.57373	-0.33277	-0.09232	-0.10102	33.8995	59.52934	62.91355	18.68622	32.28088	23.32923
Mcm5	-0.31305	1.13883	0.79034	-0.37699	-0.17551	-0.23258	27.49469	83.7885	77.21451	21.6199	37.83644	23.06273
Mcm6	-0.32465	0.92518	0.65607	-0.37358	-0.08368	-0.13702	35.24416	82.59733	79.93597	34.72577	49.89648	36.73637
MCPH1	-0.1435	-0.0207	0.25535	-0.11722	0.03765	0.10562	25.40694	27.33876	47.70544	30.29337	31.91856	26.42476
mei-41	-0.07955	-0.01789	-0.03522	-0.08062	0.02529	0.14586	7.60793	7.84428	9.44504	8.38648	10.12767	10.1681
Mps1	-0.00452	-0.02944	0.11601	-0.07529	0.08955	-0.03078	7.9264	6.1011	12.80683	6.39349	9.93789	4.87905
mr	-0.03419	-0.06481	0.08428	-0.0578	0.08767	0.00331	35.10262	29.63393	44.1302	38.79145	39.64803	26.34276
msps	-0.20206	-0.07803	0.26552	-0.21829	0.09405	0.23903	58.77565	56.74027	79.50907	62.8986	67.37405	60.59861
Mtor	-0.23572	0.0471	0.14821	-0.3031	0.13378	0.27714	81.42251	81.69669	90.12807	83.22704	87.87095	80.75031
mtrm	-0.00085	-0.02668	-0.02929	-0.00445	0.00781	0.02701	0.56617	0.40674	0.53362	0.74936	0.62112	0.57401
mud	-0.26407	-0.11977	0.51294	-0.30921	0.1357	0.27678	39.24275	41.63277	76.46745	39.76403	56.97032	51.20951
Myb	-0.05261	-0.0593	0.13419	-0.03137	0.06789	-0.01956	8.9172	7.78617	16.80896	11.22449	11.93927	7.15457
Myt1	-0.04878	-0.03655	0.12756	-0.04222	0.01206	0.045	13.23425	12.37653	22.41195	15.81633	15.32091	11.48011
ncd	-0.41058	0.38175	1.00818	-0.40851	0.24306	-0.18237	36.97806	71.78966	90.98186	41.86862	70.35887	39.7499
Nek2	-0.05725	-0.04092	0.12645	-0.10635	-0.01128	0.1636	26.36235	22.86461	37.24653	26.14796	26.5528	25.33825
Nipped-B	0.50999	-0.2497	-0.23956	-0.23788	-0.11348	0.41346	99.68153	98.60546	99.09285	99.61735	99.29262	98.56499
nod	-0.05118	-0.07926	0.13453	-0.14511	0.15257	0.0392	14.64968	11.70831	24.27962	12.46811	19.87578	12.77163
nuf	0.18969	-0.23531	-0.29036	-0.12821	0.07777	0.24014	96.49682	88.43696	91.51547	95.50383	94.22015	89.21689
Orc1	0.04467	0.40817	0.20842	-0.1773	-0.10135	-0.04556	12.98655	22.05113	21.45144	4.6875	6.78054	6.08856
Orc2	-0.12535	0.49401	0.46792	-0.16272	-0.13894	-0.08142	6.01557	23.44567	29.02882	5.66008	5.2795	5.76056
Orc6	-0.07724	0.45097	0.35611	-0.12299	-0.1013	-0.13176	9.94338	24.52063	28.0683	9.16773	8.22981	4.89955
p53	0.43742	-0.18963	-0.11355	-0.08674	0.04986	-0.0237	44.0552	14.81697	22.67876	24.93622	26.5873	17.36367
pav	-0.30725	-0.02624	0.85048	-0.35651	0.42771	-0.18002	44.26752	53.19582	85.0587	45.12117	74.46515	39.01189
pbl	-0.26419	0.04554	0.68864	-0.2613	0.05842	0.12293	29.93631	41.71993	74.91996	33.14732	45.77295	37.82288
pch2	-0.28267	0.29656	0.40138	-0.19454	0.18192	-0.16572	68.04671	78.21034	88.15368	76.43495	80.41753	57.19557
PCNA	-0.29444	1.48703	0.9149	-0.49117	-0.17003	-0.39662	90.30432	99.62231	97.65208	77.53508	91.97723	68.28618
PCNA2	0.1223	-0.05146	0.00144	0.07798	-0.06084	-0.06307	7.14791	3.34108	5.4429	7.11097	3.15735	2.52153
pelo	0.0304	-0.03785	0.00205	0.10059	0.01888	-0.14345	55.34324	45.84544	57.36393	62.97832	51.63906	34.80935
Pen	-0.4575	0.1252	1.35534	-0.4065	0.35901	-0.24789	98.58457	99.15747	99.94664	98.93176	99.81021	96.86347
pigs	-0.10145	0.06534	0.11026	-0.16573	0.08766	0.07923	19.03751	25.15979	30.20277	18.03253	26.27674	22.01722
pim	-0.08159	-0.08667	0.1864	-0.06344	0.31476	-0.25561	48.86766	41.31319	61.47279	54.44834	60.45549	29.11029
pit	-0.0207	0.08758	0.02652	-0.21982	0.17251	0.01768	62.27884	57.66996	64.56777	56.9037	65.56246	48.21648
pita	-0.01942	0.01256	-0.03187	-0.28635	0.32427	-0.00248	42.49823	38.43696	44.34365	30.72385	55.0207	31.46781
png	-0.02617	0.17515	0.00547	-0.05337	0.01513	-0.05988	3.75088	6.79837	4.48239	3.45982	3.951	2.02952
pnut	-0.08798	0.01632	-0.02186	-0.15502	0.25343	-0.05396	86.34112	83.49797	87.51334	87.34056	91.42512	71.21771
PolA1	-0.24804	0.6522	0.48068	-0.22666	-0.15188	-0.02926	11.25265	47.61766	49.94664	14.11033	15.87302	16.97417
polo	-0.33584	-0.00126	0.84963	-0.29229	0.20804	-0.00232	73.67304	75.59558	94.61046	77.75829	85.28295	68.63469
Prim1	-0.15137	0.74996	0.48187	-0.22236	-0.16398	-0.14587	6.79406	37.56537	33.61793	3.90625	5.90062	4.83805
Psf2	-0.01095	0.04425	0.30742	-0.02104	0.02622	-0.14708	33.22718	32.24869	51.49413	37.26084	32.91925	19.6597
Ran	0.58417	0.08989	-0.11223	-0.52775	0.47865	-0.2489	100	99.94189	99.94664	99.7449	99.96549	99.26199
RanGAP	0.409	0.17973	0.01273	-0.5154	0.42028	-0.20534	89.63199	80.62173	81.91035	63.20153	88.81988	58.15908
Rbf	0.31524	0.28698	0.00505	-0.30869	0.0435	-0.04185	73.49611	63.50959	63.02028	48.35778	60.0069	43.60394
Rbf2	-0.08725	0.16707	0.14368	-0.13155	0.07416	-0.04151	5.41401	10.54619	13.39381	4.35268	9.28226	4.51005
Rca1	0.05325	-0.01191	-0.00862	-0.02958	0.12303	-0.12728	40.3397	33.90471	40.98186	41.74107	42.14976	23.02173
RfC4	0.99282	0.32129	0.47299	-0.45784	0.01391	-0.41144	97.80609	90.76119	95.09072	80.05421	88.49206	64.24764
RnrS	-0.30717	1.35475	0.50934	-0.38883	-0.1503	-0.29513	42.10899	91.4294	76.36073	31.20217	58.60939	28.72079
RPA1	1.13343	0.14468	0.05062	-0.38452	-0.09304	-0.17322	95.96603	76.2638	79.08218	60.12436	67.71912	52.35752
RPA2	0.63047	0.7886	0.45495	-0.3973	-0.10105	-0.46557	94.09059	90.70308	86.49947	67.45855	72.41201	46.30996
RPA3	1.23888	0.41431	-0.02856	-0.40513	-0.02702	-0.44609	98.86766	95.64207	93.54322	88.98278	92.20152	68.67569
rux	0.04187	0.0171	-0.03085	-0.00985	0.11773	-0.15169	28.02548	22.16734	26.254	28.09311	29.24431	12.77163
SA	-0.04466	0.10522	-0.00482	-0.2094	0.17617	0.0134	27.03468	28.67519	30.78975	20.5676	35.05866	20.1517
scra	0.13521	-0.15199	0.52446	-0.40616	0.26782	0.03144	75.86695	58.04765	85.80576	56.13839	78.26087	57.48257
Sin3A	-0.262	0.02452	-0.06613	-0.36698	0.1457	0.45862	89.63199	90.73213	93.64995	90.44962	93.9441	91.75892
SkpA	0.17702	0.25986	0.01198	0.11138	0.25815	-0.74045	99.5046	98.25683	98.61259	99.7449	98.82678	88.54039
Slbp	-0.05767	0.73025	0.42373	-0.35194	0.15009	-0.37047	61.46497	76.87391	72.99893	46.44452	68.32298	30.0533
SMC1	-0.18859	0.23778	0.10529	-0.30155	0.22357	0.02312	62.91578	71.03428	74.81323	61.89413	75.82816	55.16605
SMC2	-0.26578	0.31352	0.46709	-0.38432	0.18711	0.02512	49.0092	68.88437	81.4301	46.09375	69.91028	49.26199
SMC3	-0.07707	0.11172	0.12512	-0.17997	0.06703	0.0695	36.27035	37.65253	46.53148	34.64605	41.0628	32.10332
smid	-0.19533	0.10004	0.17555	-0.30046	0.18168	0.14558	64.40198	67.6932	77.16115	63.91901	74.98275	61.43911
spel1	0.24748	0.0988	0.08346	-0.20358	0.10551	-0.10876	41.86129	28.7914	37.08645	22.28954	32.67771	17.54818
Spindly	-0.14637	-0.05115	0.18852	-0.16222	0.2798	-0.07541	36.97806	35.99651	57.41729	41.00765	54.43409	29.7868
spn-A	0.61823	-0.11936	0.08743	-0.06825	-0.06815	-0.1388	71.26681	37.8559	56.02988	50.23916	42.78813	30.2583
Sse	-0.01941	-0.06248	0.10595	-0.03963	0.06614	-0.013	16.17127	12.40558	23.15902	17.36288	17.70186	11.17261
stg	-0.39499	0.847	0.86496	-0.36873	-0.13084	-0.07156	73.92074	97.06566	98.55923	71.93878	84.73085	77.73678
sti	-0.24331	-0.02838	0.54073	-0.3835	0.37064	0.00594	35.10262	42.30099	73.42583	27.93367	63.11249	37.26937
Su(var)205	0.01457	-0.02884	-0.04887	-0.22187	0.81977	-0.65808	99.78769	99.09936	99.46638	99.6014	99.89648	94.17794
sub	-0.2721	0.51778	0.80592	-0.29201	0.03594	-0.18458	19.70984	52.35328	68.14301	20.59949	36.61146	16.97417
Synd	-0.03364	0.01302	0.03191	-0.07491	0.05458	0.0295	52.40623	46.60081	57.09712	54.89477	51.41477	40.2214
Syx5	0.11862	-0.02748	-0.08838	0.13478	0.01598	-0.20766	54.63553	40.64497	47.86553	59.40689	46.49758	28.57729
tacc	0.02117	-0.11389	0.08809	0.05557	-0.12655	0.11318	83.33333	74.11389	87.19317	87.53189	78.38164	72.65273
tef	-0.05485	-0.01542	0.0662	-0.04834	0.00265	0.07622	10.68648	10.40093	17.76948	12.14923	11.62871	10.55761
tefu	-0.10009	0.15297	0.13548	-0.19709	-0.03288	0.19049	27.53008	34.8344	40.98186	26.64222	29.43409	31.09881
Top2	-0.13581	-0.11978	-0.02988	-0.45338	0.57979	0.06872	85.138	80.99942	89.00747	80.42092	95.35887	78.41328
tos	-0.06076	0.21754	0.06796	-0.10043	-0.01851	0.00672	4.28167	9.67461	9.71185	3.22066	5.03796	3.64904
trbl	1.06286	-0.32451	-0.12792	-0.25654	0.00182	-0.00995	87.89809	35.24114	58.75133	51.57844	57.72947	46.65847
Ts	-0.34625	1.27291	0.77268	-0.3237	-0.23922	-0.29398	7.89101	77.94887	65.42156	11.9898	17.14976	9.8401
tum	-0.30547	0.03103	0.77982	-0.33709	0.40115	-0.18774	31.74098	45.40965	78.76201	33.05166	65.20014	28.90529
twe	-0.03955	0.06513	0.06039	-0.10038	-0.01305	0.09833	4.42321	5.86868	8.05763	3.22066	4.7274	5.14555
tws	-0.26071	-0.01003	0.10668	-0.26648	0.06779	0.37922	95.01062	94.39279	97.65208	96.07781	96.70462	93.23493
vih	0.14695	-0.12191	0.02375	-0.07661	0.33767	-0.31096	92.63977	82.13248	90.98186	92.20344	92.94341	68.92169
vtd	-0.0174	-0.01649	-0.04363	-0.11782	0.03091	0.15324	60.19108	53.66066	59.97866	60.74617	59.4893	51.20951
Wee1	-0.0369	-0.02078	0.03867	-0.12162	0.13215	0.02054	19.00212	17.46078	24.75987	17.57015	25.46584	15.60066
wisp	-0.02104	0.00298	-0.05275	-0.03871	-0.0031	0.08381	2.2293	2.06275	1.49413	1.83355	2.00138	2.13202
wor	0.01247	-0.01056	0.0115	-0.01618	0.01814	-0.00493	0.42463	0.20337	0.48026	0.17538	0.27605	0.1845
Zfrp8	0.15619	0.10279	0.06868	-0.08813	0.0989	-0.19361	50.42463	41.95235	48.8794	42.79337	45.32436	23.69824
Zw10	0.36986	-0.03077	0.12085	-0.12553	0.03424	-0.11826	67.19745	46.19407	60.99253	53.31633	51.96687	34.93235
