## Supplementary file 7 for "Single-cell transcriptomics of X-ray irradiated *Drosophila* wing discs reveals heterogeneity related to cell-cycle status and cell location"

gene	avg_scaled_High trbl	avg_scaled_High PCNA a	avg_scaled_High PCNA b	avg_scaled_0	avg_scaled_1	avg_scaled_2	Percent_Expressed_High trbl	Percent_Expressed_High PCNA a	Percent_Expressed_High PCNA b	Percent_Expressed_0	Percent_Expressed_1	Percent_Expressed_2
Ada2b	0.45107	-0.13451	-0.15493	-0.08407	0.01073	-0.01154	52.2293	23.85241	27.85486	32.46173	31.38371	23.53424
AdamTS-B	0.71224	-0.11342	-0.09122	-0.18728	-0.01671	-0.0369	89.20736	57.00174	59.17823	57.12691	59.98965	49.8565
AdSS	0.86613	-0.14161	-0.09504	-0.06026	-0.01459	-0.27054	93.91366	71.12144	82.07044	84.74171	81.07315	62.46412
Afg3l2	0.63293	-0.20404	-0.15881	-0.16779	0.01952	0.03086	82.23638	47.09471	59.01814	60.41135	60.5245	49.46699
AgmNAT	0.00557	0.05696	0.06908	0.02934	-0.05592	-0.04123	3.39703	3.71877	5.60299	4.60778	2.1049	1.86552
agt	1.32625	-0.23698	-0.30413	-0.12333	-0.10055	-0.20624	91.15357	49.0122	53.68196	58.84885	52.15666	40.54941
Alr	0.46907	-0.14496	0.0487	-0.09949	0.05103	-0.12088	52.58316	24.25915	39.22092	33.83291	34.12698	20.93071
amd	0.96838	-0.18645	-0.15852	-0.15895	-0.13799	-0.00022	74.94692	31.11563	43.16969	38.5523	33.98896	34.58385
antr	0.07242	-0.02185	0.00471	-0.02887	-0.023	0.0361	2.15853	0.87159	1.49413	1.25957	1.01794	1.14801
AnxB10	0.07644	-0.0034	-0.02326	0.05449	-0.11693	0.03594	18.89597	13.65485	16.0619	19.51531	9.93789	12.03362
AnxB11	0.96566	-0.13388	-0.25197	-0.04164	-0.01288	-0.29932	96.49682	80.79605	85.59232	90.16263	87.43961	67.54818
AOX1	0.20657	-0.00888	-0.04113	-0.02716	-0.04404	-0.01036	5.13093	1.88844	1.33404	1.72194	0.94893	1.31201
APP-BP1	0.39213	-0.10893	-0.05469	-0.09917	0.13086	-0.15727	53.32626	28.96572	40.07471	37.40434	40.83851	21.81222
Arc1	0.26258	0.02054	-0.07585	-0.00917	-0.07064	-0.04176	47.98301	14.6717	13.127	19.08482	14.76881	13.42763
Arc2	0.54528	-0.09999	-0.13808	-0.02363	-0.06851	-0.08051	43.63057	15.51424	18.08965	24.29847	17.3913	14.98565
asRNA:CR43868	0.11731	-0.03975	-0.02004	-0.01818	0.01354	-0.02492	1.69851	0.31958	0.6937	0.63776	0.8109	0.3485
asRNA:CR44960	0.16085	-0.07038	-0.08147	-0.06845	-0.04176	0.1254	14.50814	5.89773	6.72359	7.79656	7.29814	8.46658
asRNA:CR45124	0.10206	0.01594	-0.04296	-0.0193	-0.01467	-0.01162	1.94621	0.90064	0.48026	0.81314	0.60386	0.57401
asRNA:CR45136	0.26688	-0.1128	-0.0719	-0.04946	-0.03944	0.06306	12.45577	2.20802	3.68196	4.12946	3.76121	4.38704
asRNA:CR45140	0.20672	-0.01997	-0.06391	-0.01168	-0.04426	-0.01351	2.9724	0.72632	0.16009	0.6537	0.32781	0.4715
asRNA:CR45195	0.33169	-0.0908	-0.10202	-0.02753	-0.06474	0.02342	9.76645	1.62696	1.49413	3.44388	1.94962	2.78803
asRNA:CR46066	0.04766	-0.05171	-0.03445	-0.05	-0.01647	0.10597	2.26469	0.52295	0.96051	0.86097	1.0697	1.88602
Ate1	0.79499	-0.23349	-0.21346	-0.04678	0.02334	-0.18139	83.93489	46.89134	58.43116	67.45855	61.62871	42.35342
ATP8B	-0.0283	0.00783	-0.02028	0.03588	-0.08121	0.06901	1.38004	2.09181	2.08111	3.39605	0.65562	2.13202
babos	0.49475	-0.14552	-0.2984	-0.00198	0.01951	-0.08994	87.82732	59.41313	62.96692	72.11416	67.42581	56.17056
bcn92	1.0318	-0.24112	-0.24225	-0.01308	-0.0914	-0.20914	91.86129	59.1226	71.45144	77.77423	69.37543	53.13653
betaTub60D	0.4887	-0.2877	-0.25019	0.09197	-0.13628	0.05967	95.82449	77.54213	84.15155	92.60204	81.88406	83.16933
bgm	0.07599	-0.0187	0.02882	0.05616	-0.05874	-0.04432	4.98938	2.76002	4.42903	4.2889	1.5873	1.57852
BI-1	1.32085	-0.29169	-0.27552	0.01457	-0.09175	-0.36326	98.37226	85.96746	92.10245	96.23724	92.47757	75.91226
bocks	0.49583	-0.17099	-0.13324	-0.08197	0.02419	-0.03875	52.40623	20.59849	27.96158	31.79209	30.86611	21.87372
bt	0.04509	0.0053	-0.05073	0.01867	-0.02307	-0.00697	1.38004	0.87159	0.48026	1.29145	0.63837	0.451
Btk	0.62327	-0.40521	-0.33743	-0.15907	0.00668	0.25107	99.64614	95.96165	98.34578	98.67666	97.79158	96.59697
c11.1	0.2655	-0.12188	-0.12994	-0.11898	-0.03529	0.17703	41.40127	19.40732	24.01281	25.22321	24.60317	26.07626
Ca-alpha1T	0.13309	-0.0621	-0.06645	-0.04157	-0.00674	0.0537	4.35244	0.43579	0.37353	1.17985	1.5528	1.20951
capt	0.32716	-0.21826	-0.09432	-0.00036	-0.00214	0.00372	94.7983	72.92272	83.29776	86.70281	84.67909	74.23124
cbc	0.36119	-0.09907	-0.08693	-0.03926	0.02756	-0.08821	46.81529	24.57873	32.87086	34.86926	31.41822	20.2132
CG10005	1.16566	-0.27507	-0.20808	-0.0663	-0.05735	-0.24788	92.74593	58.80302	71.82497	81.53699	72.58454	54.65355
CG10098	0.67776	-0.25646	-0.25059	0.02939	0.09724	-0.26875	85.98726	51.94654	62.27321	72.22577	68.23671	46.06396
CG10126	0.09692	-0.00574	0.0529	0.04517	-0.07984	-0.03564	6.79406	5.20046	7.84418	7.20663	3.38164	4.03854
CG10189	0.29768	-0.07112	-0.02257	-0.02157	-0.01641	-0.06636	28.34395	13.19001	19.26361	19.13265	15.18288	10.61911
CG10337	0.67574	-0.0905	-0.16784	0.00629	-0.11707	-0.13213	43.09979	14.55549	13.02028	21.82717	13.52657	10.4346
CG10445	0.3188	-0.13712	-0.04435	-0.10551	-0.04521	0.11848	38.3581	14.46833	23.79936	21.2213	19.30642	19.14719
CG10527	0.35773	-0.1618	-0.27778	-0.07875	0.2416	-0.17217	55.55556	33.00407	29.77588	37.22895	52.24293	25.64576
CG10559	0.03979	-0.00216	-0.04383	0.02147	-0.02092	-0.00744	2.01699	1.33643	1.01387	1.9611	1.19048	0.84051
CG10638	1.40845	-0.36339	-0.30323	-0.13303	0.0313	-0.30921	98.58457	84.22429	92.58271	93.01658	93.90959	77.03977
CG10660	0.13966	-0.05678	-0.04144	-0.04095	-0.03932	0.07444	6.65251	2.29518	3.09498	3.14094	2.69151	3.69004
CG10916	1.14099	-0.28801	-0.28036	-0.01449	-0.16265	-0.13819	86.44728	35.15398	45.62433	57.17474	41.30435	37.86388
CG11400	0.03095	-0.04254	-0.06206	0.09378	-0.07771	0.00769	6.75867	4.47414	4.64248	9.66199	3.38164	4.85855
CG11710	0.73222	-0.19587	-0.15306	-0.082	-0.02358	-0.09374	70.66525	29.80825	40.02134	45.00957	40.20014	29.33579
CG12112	0.21237	-0.15574	0.01347	0.05248	-0.03945	-0.03892	44.83369	25.68274	41.40875	42.04401	31.95307	25.50226
CG12171	1.1408	-0.14626	-0.182	-0.06012	-0.15451	-0.22689	92.85209	68.65195	76.89434	80.07015	67.11525	55.28905
CG12224	0.5329	-0.15518	-0.14831	0.03936	-0.16258	0.00032	51.09696	20.33701	25.34685	35.26786	19.91028	22.50923
CG12868	0.55984	-0.15111	-0.16508	-0.02648	-0.05254	-0.05782	37.33192	9.50029	10.83244	17.55421	13.47481	10.1681
CG12880	0.34731	-0.17553	-0.20031	0.07876	-0.04098	-0.05298	81.98868	58.28007	62.37994	68.27168	66.77019	55.00205
CG1299	0.85619	-0.14717	-0.19486	-0.09228	-0.12018	-0.05587	45.046	11.35967	11.73959	16.62946	12.76743	11.70562
CG13082	0.18569	-0.1834	-0.1318	0.18932	-0.17762	0.04008	44.58599	25.45032	34.31163	48.19834	24.89648	30.87331
CG13117	0.04316	-0.04237	-0.05378	0.07562	-0.03903	-0.0253	1.62774	0.552	0.42689	2.29592	0.70738	0.61501
CG13124	0.43273	-0.03809	-0.08065	-0.10459	-0.06206	0.01538	17.44515	4.96804	4.10886	4.00191	4.33057	4.92005
CG13272	0.0703	-0.10054	-0.04277	0.06022	-0.05298	0.03216	14.862	6.36258	9.76521	12.2449	7.902	8.54859
CG13437	-0.00222	-0.00104	-0.01824	-0.0206	-0.00011	0.03565	0.81387	0.552	0.6937	0.73342	0.70738	0.79951
CG13623	0.2489	-0.12817	-0.13018	-4.00E-04	0.07015	-0.08658	28.91012	13.07379	16.70224	22.5287	21.32505	11.39811
CG13631	0.14403	-0.00385	-0.04699	-0.03016	-0.00705	-0.01552	8.56334	5.20046	5.4429	4.76722	5.2795	4.03854
CG13699	0.20186	-0.12368	-0.08942	-0.07626	0.01507	0.08483	15.88818	4.0674	5.81644	7.39796	8.85093	7.35957
CG13707	-0.01202	-0.04636	0.03901	0.08458	-0.05498	-0.01874	0.4954	0.26148	1.76094	1.61033	0.15528	0.4305
CG13722	-0.01254	-0.03293	-0.03133	0.03041	-0.03108	0.04037	0.53079	0.40674	0.42689	1.21173	0.44859	0.84051
CG13739	0.00789	-0.02566	0.01891	-0.01733	-0.00059	0.02925	1.06157	0.66822	0.96051	0.79719	0.82816	0.79951
CG13847	0.01155	-0.08093	-0.02906	0.09244	-0.05167	0.00412	4.56476	2.12086	4.16222	5.75574	2.63975	3.01353
CG13868	0.26282	-0.03568	-0.05762	-0.02945	-0.02497	-0.03741	3.00778	0.37769	0.16009	0.44643	0.41408	0.246
CG13954	0.12073	-0.12948	-0.11229	-0.13835	-0.03906	0.28886	28.76858	12.05694	16.48879	16.0236	17.3568	22.11972
CG14304	0.56381	-0.08163	-0.05113	-0.0988	-0.07496	-0.03329	19.53291	2.41139	4.00213	2.64668	2.95031	3.21853
CG14441	0.1667	-0.17165	-0.09796	-0.10852	-0.01365	0.21792	51.13234	29.31435	40.87513	41.07143	37.49137	39.38089
CG14545	0.1684	0.01899	-0.03713	-0.05073	0.00925	-0.04246	3.4678	1.07496	0.53362	0.30293	0.89717	0.328
CG14567	0.08134	-0.05859	-0.08928	0.10289	-0.05624	-0.03695	7.82024	3.77687	4.42903	9.82143	4.33057	4.10004
CG14695	0.67299	-0.15157	-0.16461	-0.0382	-0.07095	-0.08628	31.67021	4.79372	5.17609	9.53444	7.21187	5.86306
CG14854	0.32862	-0.08727	-0.06087	-0.03032	-0.03047	-0.03022	12.66808	2.96339	4.64248	5.54847	4.27881	3.05453
CG14879	0.05703	0.01943	-0.00605	-0.02569	-0.03176	0.02634	4.91861	3.98024	4.16222	3.31633	2.86404	2.39852
CG14907	1.11073	-0.21706	-0.27656	-0.10053	-0.13261	-0.09725	66.98514	14.14875	14.78122	25.66964	19.7205	16.44116
CG15098	1.20186	-0.33212	-0.2515	0.17426	-0.19979	-0.35198	98.93843	89.74433	93.38314	98.37372	94.16839	82.34932
CG15625	0.05554	-0.04765	-0.0252	-0.02483	-0.01605	0.06211	2.08776	0.4939	1.01387	1.13202	0.93168	1.20951
CG15653	0.35922	-0.09311	-0.04269	-0.06941	0.01615	-0.05595	36.90729	16.03719	23.85272	22.25765	22.18772	13.81714
CG15673	0.25709	-0.06881	-0.09846	0.02151	-0.10471	0.03419	12.6327	4.18361	3.41515	7.27041	2.70876	4.75605
CG15784	1.26328	-0.28702	-0.28351	-0.13998	-0.14174	-0.07202	92.71054	34.66008	46.58485	53.74681	52.96756	47.47847
CG1582	0.54259	-0.18611	-0.17186	-0.15906	-0.02625	0.11872	65.25124	28.26845	36.76628	38.5523	38.07798	35.77286
CG16787	0.64661	-0.13767	-0.11209	-0.10275	-0.03297	-0.06311	56.08634	23.15514	30.94984	32.1588	29.58937	20.72571
CG16820	0.03085	-0.02208	-0.03038	0.00067	-6.00E-04	0.00922	0.77849	0.52295	0.53362	0.79719	0.87992	0.73801
CG17068	0.24077	-0.14272	-0.07114	-0.11592	0.04677	0.08202	44.62137	23.70715	32.60406	32.33418	33.38509	27.28577
CG17124	0.31511	-0.13093	-0.14306	0.07242	-0.13725	0.03475	49.04459	23.00988	23.47919	36.12883	21.34231	26.50677
CG17187	0.57713	-0.15002	-0.12819	-0.1474	0.00106	0.00901	56.86483	22.28356	30.14941	29.84694	30.64182	23.71874
CG17219	0.16284	-0.09177	0.25404	-0.0544	0.07259	-0.14349	32.44869	19.52353	38.6873	25.81314	26.60455	13.14063
CG17574	0.76515	-0.22952	-0.19398	-0.06036	-0.04248	-0.07871	87.68577	55.46194	67.28922	73.96365	66.66667	53.83354
CG17816	0.14314	-0.23812	-0.06767	-0.08567	-0.01255	0.23616	50.31847	24.37536	41.51547	40.95982	37.38785	37.16687
CG17904	1.10839	-0.35449	-0.33329	-0.10817	-0.00098	-0.12371	94.62137	55.95584	69.10352	76.75383	73.56798	56.56007
CG18213	0.71229	-0.18307	-0.14413	-0.19857	-0.0484	0.08472	66.31281	24.02673	33.45784	29.89477	32.59144	29.43829
CG18324	0.12654	-0.00471	0.04198	0.0461	-0.05998	-0.07412	27.17622	19.233	27.00107	27.91773	18.53002	14.08364
CG18547	1.14989	-0.26459	-0.23036	-0.09639	-0.16047	-0.07637	90.65817	44.65427	57.79082	64.03061	52.19117	47.56048
CG18596	0.48636	-0.14343	-0.10042	-0.11002	-0.08407	0.09937	51.06157	20.59849	28.92209	29.6875	25.86266	25.78926
CG18641	0.04649	0.0274	0.00372	0.01607	-0.06078	0.00386	3.25548	2.64381	2.98826	2.99745	1.00069	1.55802
CG18787	0.3471	-0.13793	-0.02904	-0.05071	0.07124	-0.11205	39.95046	17.34457	28.76201	27.58291	27.43271	15.49815
CG18789	0.25583	-0.07966	-0.04584	-0.02455	0.02574	-0.07341	22.25761	9.50029	13.8207	14.47704	13.42305	7.85158
CG1890	0.493	-0.26343	-0.15206	0.10687	0.09013	-0.28581	96.88606	79.98257	88.31377	92.57015	90.02761	71.58672
CG2017	0.6656	-0.11152	-0.08278	-0.10873	-0.04845	-0.07773	57.78485	24.92737	35.27215	32.07908	29.84817	21.99672
CG2059	0.64355	-0.04988	-0.12735	-0.1111	0.00874	-0.15625	53.25548	24.2301	25.98719	26.72194	27.50173	15.00615
CG2076	0.87688	-0.25006	-0.20456	-0.16397	0.05506	-0.10757	90.90587	56.82743	70.91782	72.33737	72.46377	55.51456
CG2269	0.07227	-0.09679	-0.09757	-0.05472	0.00485	0.1285	8.56334	3.10866	3.6286	5.21365	5.60732	6.29356
CG2444	-0.00245	-0.0128	-0.04478	0.06686	-0.03199	-0.0203	0.95541	0.95874	0.6937	2.08865	0.5176	0.75851
CG2701	0.38685	-0.1505	-0.09537	-0.10453	0.00462	0.04763	63.16348	32.74259	44.5571	44.59503	43.44375	33.49733
CG2909	1.11989	-0.1889	-0.25302	-0.10969	-0.17809	-0.06566	65.18047	14.46833	16.64888	23.27806	15.73499	16.48216
CG2972	0.16629	-0.05173	-0.00542	-0.06151	0.12735	-0.12998	40.3397	26.67054	34.84525	33.43431	35.05866	19.20869
CG3008	1.22274	-0.42121	-0.3854	-0.08432	0.04606	-0.20942	95.39986	53.31203	70.1174	77.34375	76.38026	59.5326
CG30373	0.63795	-0.05903	-0.10525	-0.13797	0.01381	-0.12651	70.02831	41.08077	47.54536	46.31696	47.68806	30.79131
CG31142	0.81355	-0.249	-0.14602	-0.05368	0.02209	-0.19675	87.89809	53.5735	69.37033	72.94324	68.9441	48.85199
CG31279	0.37599	-0.05656	-0.07511	-0.0511	-0.05476	-0.01829	9.12951	1.65601	1.76094	2.29592	1.79434	1.74252
CG31360	0.47359	-0.21671	-0.10373	0.04997	0.01968	-0.16923	82.05945	49.94189	63.07364	72.24171	63.30228	45.53096
CG31370	0.04396	-0.01544	-0.04536	0.02619	-0.01276	-0.01566	1.45081	0.87159	0.58698	1.64222	0.87992	0.55351
CG31436	0.14014	-0.02934	-0.01281	0.01572	-0.0681	0.00515	6.54636	2.84718	4.21558	4.71939	2.13941	2.78803
CG31549	0.38216	0.05856	0.07923	-0.02629	-0.12141	-0.1151	49.04459	36.80999	44.34365	38.48852	28.48516	23.63674
CG31633	0.25673	-0.0281	-0.04057	-0.00201	-0.04917	-0.05231	8.13871	2.73097	3.14835	4.27296	2.27743	1.92702
CG31705	0.10991	-0.00541	-0.09122	0.05782	-0.09905	0.01854	9.80184	5.66531	4.21558	7.87628	3.01932	4.85855
CG31809	0.19259	-0.03491	-0.03865	0.00854	-0.0343	-0.04232	10.19108	4.59035	5.33618	6.55293	4.62388	3.30053
CG31955	0.15116	0.05	-0.03975	-0.01858	0.00978	-0.09531	12.77424	8.30912	7.6841	7.87628	7.902	3.36203
CG32313	0.45241	-0.12367	-0.12735	0.00739	-0.02813	-0.10199	16.91437	3.05055	3.20171	7.3023	5.26225	2.68553
CG32625	0.47569	-0.0831	-0.1228	-0.09374	0.0484	-0.10675	24.94692	4.99709	5.06937	5.69196	9.54106	3.40303
CG32641	0.27762	-0.08096	-0.05117	0.03257	-0.00726	-0.1173	16.48974	6.65311	8.69797	11.70281	8.57488	4.36654
CG32645	0.00642	-0.06681	-0.00488	0.01539	-0.01624	0.04479	3.85704	1.39454	3.84205	4.44834	2.86404	3.09553
CG33158	0.74732	-0.19163	-0.21031	-0.20622	0.00414	0.0433	78.55626	39.54096	48.8794	48.15051	51.98413	41.84092
CG33469	0.07071	-0.01977	-0.01279	-0.00925	-0.01268	0.00486	3.43241	1.80128	2.08111	2.20026	1.67357	1.25051
CG33494	0.23307	-0.03621	-0.05799	-0.04049	-0.01165	-0.02129	3.29087	0.84253	0.32017	0.71747	0.7764	0.75851
CG33509	0.35568	-0.1353	-0.13194	-0.15975	-0.04602	0.20018	45.85987	18.33236	22.94557	23.29401	23.84403	25.44075
CG33939	0.40689	-0.08767	-0.0186	0.02664	-0.06364	-0.12536	62.03114	38.78559	50.53362	51.14796	39.06142	31.67282
CG3397	0.24918	-0.02604	-0.04925	-0.01136	-0.04737	-0.03616	7.89101	2.73097	2.9349	3.74681	2.24293	2.13202
CG34002	0.19854	-0.05057	-0.06821	-0.03703	-0.03376	0.03459	4.35244	0.92969	0.6937	1.46684	1.17322	1.59902
CG3448	1.3353	-0.28197	-0.25405	-0.17898	-0.12745	-0.09546	79.83015	18.47763	28.01494	31.72832	28.31263	23.14473
CG3740	0.67256	-0.16809	-0.13681	-0.07227	0.04288	-0.17649	67.26822	30.59268	39.16756	42.87309	41.18357	24.00574
CG4009	0.11027	-0.0169	-0.02169	-0.03537	-0.0214	0.02727	4.03397	1.51075	1.86766	1.53061	1.5873	1.70152
CG4115	0.11728	-0.03788	-0.11971	0.0897	-0.08732	-0.0068	31.13942	18.88437	20.65101	28.09311	17.59834	17.24067
CG42365	0.7675	-0.18702	-0.18955	-0.00602	-0.06091	-0.15974	54.63553	17.05404	20.70438	30.46875	22.99862	14.35014
CG42553	0.89147	-0.20196	-0.17814	-0.12677	-0.02945	-0.10752	57.82024	15.36897	21.66489	24.6014	24.81021	16.64617
CG4267	0.08702	-0.0271	-0.01031	0.01958	-0.05392	0.01155	2.7247	1.01685	1.33404	2.26403	0.72464	1.18901
CG42674	0.54765	-0.31186	-0.27059	-0.21	-0.02114	0.30187	94.93984	79.16909	85.69904	88.45663	86.853	84.35834
CG42675	0.12661	-0.05581	-0.09386	0.0589	-0.04306	-0.02247	8.63411	3.13771	2.88154	6.80804	4.05452	3.13653
CG43120	0.14096	-0.04994	-0.03788	-0.03109	-0.04083	0.05662	3.57396	0.81348	0.80043	1.08418	0.79365	1.29151
CG43191	0.08045	-0.00703	-0.00086	-0.03141	-0.02972	0.03438	2.33546	1.16212	1.49413	1.11607	0.84541	1.02501
CG44085	0.20551	-0.09831	-0.07667	-0.04981	-0.01698	0.06398	19.21444	8.30912	11.09925	11.95791	9.38578	10.57811
CG44303	0.24141	-0.09514	0.05478	-0.06958	0.06867	-0.08589	37.75655	21.67345	34.36499	28.57143	28.93375	17.75318
CG4576	0.14209	-0.04248	-0.05262	0.01179	-0.05918	0.02303	5.27247	2.12086	1.92102	3.79464	1.5528	2.25502
CG4630	0.09968	0.03912	-0.01424	-0.03686	-0.00923	-0.02151	1.76929	1.01685	0.6937	0.5102	0.62112	0.3485
CG4858	0.98992	-0.26104	-0.20772	0.02207	-0.05592	-0.27144	90.5874	54.5613	66.48879	76.19579	67.97792	47.74498
CG4914	0.46661	-0.35972	-0.34445	0.20919	-0.12491	-0.00473	89.80892	56.21732	64.51441	78.97003	67.59834	65.31365
CG5048	-0.00164	-0.02095	-0.00187	-0.02067	-0.00101	0.04423	0.81387	0.58106	0.80043	0.71747	0.72464	0.84051
CG5065	0.34537	-0.29626	-0.25777	0.04603	-0.05166	0.11019	77.07006	45.78733	53.46852	69.02105	53.96825	53.99754
CG5391	0.20799	-0.13627	-0.09222	0.12103	-0.08659	-0.04164	16.77282	5.83963	8.59125	17.34694	7.6432	7.99508
CG5664	0.34606	-0.02757	-0.05749	-0.0713	-0.05555	-0.00126	30.00708	13.27716	16.00854	15.99171	13.33678	11.43911
CG5707	0.26642	-0.0754	-0.10907	-0.01871	-0.0963	0.07926	15.21585	5.57815	6.18997	9.48661	4.7619	8.20008
CG5953	0.40713	-0.18972	-0.19156	-0.11832	-0.07652	0.21464	59.44798	23.59094	28.81537	35.29974	31.90131	35.07585
CG5955	0.23728	-0.03192	-0.05172	-0.02359	-0.03078	-0.02817	2.7247	0.37769	0.10672	0.44643	0.29331	0.328
CG6023	0.04422	-0.01558	0.0553	-0.02291	0.03285	-0.04544	5.6971	4.12551	7.15048	4.87883	4.58937	2.91103
CG6026	0.01606	-0.02768	0.07756	-0.02916	-0.03979	0.06521	4.06936	2.93434	6.5635	3.6352	2.57074	3.46453
CG6171	1.07364	-0.29044	-0.27657	-0.0819	0.04972	-0.26458	90.51663	49.15747	61.36606	68.95727	65.59696	43.70644
CG6330	0.20888	-0.09512	0.03246	-0.02029	-0.05438	0.02435	10.68648	3.48635	8.59125	6.09056	4.07177	4.94055
CG6769	0.9214	-0.19664	-0.17742	-0.18856	0.04851	-0.14208	83.93489	46.57176	56.83031	57.44579	62.24983	42.08692
CG7080	0.2652	-0.05524	-0.08023	-0.03296	-0.05205	0.02039	9.20028	2.26612	1.92102	3.57143	2.43271	2.82903
CG7130	0.59849	-0.16231	-0.10802	-0.10601	0.01596	-0.07336	48.86766	13.65485	20.17076	21.04592	21.94617	14.30914
CG7432	0.27302	-0.0535	-0.0272	-0.10618	0.02231	5.00E-05	27.07006	11.82452	16.70224	12.34056	16.01104	11.76712
CG7506	0.99237	-0.23292	0.05932	-0.09254	-0.10139	-0.1939	87.57962	50.4939	73.79936	68.75	60.50725	46.14596
CG7607	0.11871	-0.04698	-0.01241	0.01419	-0.01715	-0.02872	2.12314	0.66822	1.22732	1.49872	0.86266	0.59451
CG7632	0.31009	-0.04652	-0.08628	-0.00027	0.00437	-0.11853	23.95612	11.99884	12.80683	16.19898	13.9234	7.54408
CG7695	0.11178	-0.01637	-0.03755	-0.03302	-0.00589	0.01068	2.61854	0.9878	0.90715	0.98852	0.94893	0.96351
CG8086	0.01906	-0.06139	-0.03192	-0.01495	0.01648	0.04418	7.32484	3.77687	6.02988	6.31378	6.26294	4.79705
CG8172	0.06988	-0.04494	-0.0322	0.00245	-0.00676	0.00847	3.85704	2.06275	2.40128	3.30038	2.51898	2.37802
CG8303	0.07228	-0.02116	-0.01226	0.013	-0.076	0.05135	9.1649	5.78152	8.21772	8.52997	4.00276	6.04756
CG8501	-0.0225	-0.0086	-0.03333	0.06161	-0.02336	-0.01955	0.53079	0.66822	0.21345	2.13648	0.48309	0.3485
CG8620	0.54781	-0.05527	-0.11417	-0.08733	-0.063	-0.04736	21.62067	2.44044	1.86766	3.31633	3.70945	2.82903
CG8854	0.08985	-0.05531	-0.08027	0.07912	-0.04492	-0.03054	5.80326	2.29518	2.02775	5.96301	2.41546	2.19352
CG8960	0.06544	-0.01242	-0.03322	-0.03568	-0.01437	0.04656	1.91083	0.46485	0.53362	0.54209	0.58661	0.90201
CG9231	0.56091	-0.1992	-0.09407	0.14074	-0.04928	-0.27067	86.58882	55.08425	67.55603	77.96556	67.11525	47.02747
CG9411	0.30617	-0.06762	-0.08831	-0.09198	-0.0293	0.05734	18.89597	5.92679	7.52401	7.01531	8.19531	7.74908
CG9514	0.00123	-0.04252	0.00247	0.03564	-0.01906	0.00516	1.06157	0.52295	1.28068	1.91327	0.84541	1.06601
CG9686	0.13598	-0.03868	-0.04123	-0.01098	-0.0268	0.01032	2.12314	0.43579	0.64034	0.95663	0.62112	0.79951
CG9689	0.53065	-0.26926	-0.22653	0.32091	-0.28402	-0.10554	94.51522	77.83266	84.89861	93.75	81.98758	78.43378
CG9691	0.75629	-0.2824	-0.30838	0.12146	-0.16582	-0.07954	94.44444	74.98547	81.27001	89.79592	79.27881	75.09225
CIAPIN1	1.09948	-0.35624	-0.28938	-0.0734	0.08524	-0.28133	96.31989	68.30331	81.10993	85.60268	83.91994	63.28413
Clbn	0.76088	-0.21431	-0.21125	-0.12729	-0.05476	0.0203	85.49186	49.5061	59.01814	65.43367	60.42098	50.73801
cnir	0.10087	-0.07433	-0.01805	0.00978	0.05609	-0.07827	11.60651	6.24637	10.13874	10.52296	9.42029	4.79705
Corp	0.70261	-0.24351	-0.23968	-0.06806	0.04446	-0.10846	51.7339	8.59965	10.99253	21.66773	22.99862	13.44813
Cox17	0.9208	-0.27101	-0.22629	-0.09895	0.01208	-0.14241	86.44728	46.54271	59.71185	64.90753	62.19807	44.95695
COX7AL	0.48731	-0.0725	-0.08744	-0.05994	-0.05844	-0.05106	11.35881	1.4817	1.44077	2.13648	1.5873	1.23001
Cpr49Ac	-0.05848	-0.03608	-0.0994	0.16019	-0.07045	-0.02474	7.53715	4.38698	4.37567	9.58227	5.07246	4.89955
Cpr64Ac	0.00715	-0.0351	-0.00343	0.06181	-0.0425	-0.00704	3.32626	1.51075	4.00213	4.19324	0.86266	2.00902
CR43086	0.2937	-0.0605	-0.0684	-0.03346	-0.02096	-0.03325	4.03397	0.26148	0.16009	0.52615	0.58661	0.3895
Cralbp	0.34135	-0.18488	-0.13967	-0.02216	0.02389	-0.01354	32.48408	10.42998	15.84845	22.76786	19.4962	15.55966
Cul2	0.38659	-0.14548	-0.0882	-0.12721	-0.02626	0.10735	68.40057	41.60372	53.36179	52.88584	53.53692	44.19844
Cyp12a4	0.00576	-0.01009	-0.03715	-0.02636	-0.01397	0.06855	1.52159	0.95874	0.96051	1.11607	1.12146	1.33251
Cyp18a1	-0.01837	-0.03841	-0.03651	-0.03032	0.05622	0.02395	4.88323	3.66066	4.16222	4.97449	6.43547	3.95654
Cyp6d2	0.65406	-0.10864	-0.13052	-0.04889	-0.11675	-0.05053	31.49328	9.99419	10.77908	14.7162	7.72947	10.4551
Cyp9f3	0.20673	-0.07353	-0.04163	-0.05791	-0.05487	0.08777	9.44798	2.55665	4.10886	3.71492	2.89855	4.57155
Cyt-c-p	0.04597	0.17105	0.17876	-0.04273	0.27934	-0.49297	90.02123	83.81755	87.62006	86.87819	88.42305	59.38909
danr	0.12435	-0.0385	-0.05194	-0.03212	0.02426	-0.01244	5.48478	1.74317	1.92102	2.43941	3.08834	1.78352
daw	0.03014	-0.06965	-0.06244	0.10193	-0.0557	-0.0092	4.954	2.12086	2.08111	5.14987	2.29469	2.27552
dgt2	1.10065	-0.33161	-0.12645	-0.14476	0.11091	-0.30074	96.24912	71.49913	86.33938	85.6824	86.54244	64.45264
Dif	0.42462	-0.07217	-0.09759	-0.05933	-0.11097	0.05056	18.18825	4.03835	4.00213	5.24554	3.01932	5.47355
DNAlig3	0.39943	-0.08943	-0.05488	-0.06212	-0.05984	0.00376	29.05166	9.84893	14.03415	13.61607	10.93858	10.2706
DNAlig4	0.30798	-0.09338	-0.07584	-0.07005	-0.03784	0.05163	21.23142	6.15921	8.64461	9.10395	7.98827	8.28208
drd	0.25969	-0.02413	-0.03571	-0.04199	-0.06354	0.00978	5.48478	1.51075	1.60085	1.41901	0.7764	1.39401
Drip	-0.04143	-0.05277	-0.05188	0.10576	-0.05013	0.00475	0.60156	0.552	0.48026	2.42347	0.58661	0.96351
Dro	0.01901	0.01259	-0.02166	0.00704	-0.03599	0.02214	1.13234	0.95874	0.80043	1.22768	0.5521	0.86101
Dronc	0.54745	-0.16633	-0.15689	0.00997	-0.09976	-0.03381	79.83015	50.08716	60.1921	67.88903	56.41822	48.13448
dysf	0.5092	-0.17056	-0.13589	-0.14547	-0.07877	0.15819	58.49257	19.58164	26.20064	25.41454	27.70876	26.09676
Edg78E	0.07716	-0.02241	-0.05346	0.02552	-0.03486	0.00026	6.82944	2.20802	2.34792	5.56441	2.41546	2.97253
egr	0.98657	-0.32617	-0.33902	-0.09299	-0.02187	-0.06561	81.81175	21.99303	24.70651	40.625	38.76812	30.83231
eIF6	1.2463	-0.34123	-0.30564	-0.23977	0.01399	-0.07216	96.74452	68.39047	81.4301	81.44133	85.7833	70.60271
EndoG	0.31846	-0.03888	0.05412	-0.04188	-0.03523	-0.08214	18.08209	7.37943	12.86019	8.88074	7.53968	4.94055
Epac	-0.05566	-0.04867	-0.07773	0.07881	-0.04727	0.05129	0.88464	0.75537	0.6937	3.18878	0.98344	2.09102
escl	0.62579	-0.18322	-0.11276	-0.02004	0.01319	-0.17984	54.67091	20.6566	28.86873	33.81696	29.36508	16.46166
Ets21C	0.35903	-0.14874	-0.13452	-0.06935	-0.02229	0.06428	23.35456	5.08425	6.35005	9.16773	9.04072	9.16359
f	0.16013	-0.11966	-0.07038	-0.03728	-0.0196	0.08992	10.61571	2.67286	4.42903	5.78763	5.14148	6.00656
FBgn0289108	1.1462	-0.25719	-0.21146	-0.12892	-0.05919	-0.16522	84.99646	36.98431	51.01387	55.13393	51.81159	35.58836
Fdx1	0.49751	-0.07336	-0.09922	-0.06576	0.03544	-0.1559	57.60793	29.57583	37.13981	38.88712	37.76743	21.81222
flz	0.02239	-0.02818	-0.03426	0.00226	-0.03044	0.05333	2.15853	0.9878	1.54749	2.00893	1.22498	1.76302
frm	-0.05365	-0.15268	-0.12913	0.09601	-0.09162	0.17384	65.3574	49.82568	53.41515	60.77806	53.81297	55.61706
Gadd45	1.05292	-0.35206	-0.36833	-0.084	-0.03216	-0.07385	94.86907	55.25857	63.71398	76.9611	70.30711	61.80812
Gclc	0.46209	-0.14765	-0.18299	-0.13042	-0.05072	0.13474	53.25548	21.00523	24.91996	28.15689	27.41546	26.62977
Gcn5	0.56463	-0.21339	-0.22568	-0.10485	0.01648	0.0254	67.48054	28.09413	35.16542	42.37883	41.25259	33.39483
gkt	0.16483	-0.00369	0.04291	-0.04828	-0.03846	-0.00159	12.84501	7.05985	11.20598	7.57334	6.45273	5.57606
Gs1	0.07255	-0.00967	-0.01337	0.00823	-0.03227	-0.00231	2.08776	1.33643	1.33404	1.29145	0.84541	0.96351
GstD1	0.84125	-0.27372	-0.22693	0.10451	0.02198	-0.36754	99.96461	99.36084	99.67983	99.88839	99.79296	98.31898
GstD3	0.23352	-0.06432	0.11136	-0.00916	0.03725	-0.16517	43.98443	33.00407	48.02561	41.24681	38.49206	25.27675
GstE3	0.48858	-0.05921	-0.09286	0.00469	-0.11677	-0.07288	35.138	14.03254	16.48879	20.48788	12.21532	11.45961
GstE5	0.47649	0.0076	-0.0027	-0.01563	-0.11233	-0.12681	39.66737	22.31261	27.85486	26.17985	17.8744	14.12464
GstE6	0.82009	-0.14009	-0.12886	-0.08732	-0.12732	-0.0632	55.4494	17.1412	23.69264	25.46237	18.70255	19.14719
GstE7	0.10881	-0.01444	-0.00683	-0.03051	-0.0236	0.01704	3.04317	1.07496	1.49413	0.97258	0.93168	1.08651
GstT1	1.02622	-0.32359	-0.22752	-0.02057	-0.02438	-0.22337	93.77212	55.60721	71.55816	78.61926	70.75569	55.12505
HBS1	0.76766	-0.23776	-0.20257	-0.15351	0.00533	-0.0081	79.86553	38.32074	50.96051	53.17283	53.45066	41.06191
hid	0.85337	-0.39187	-0.44021	-0.20514	-0.01005	0.22693	98.19533	83.52702	87.24653	91.47003	92.51208	90.52891
hlk	0.18003	-0.04715	-0.05087	-0.03942	-0.00651	0.00694	2.30007	0.23242	0.16009	0.23916	0.5521	0.41
Ifrd1	0.81097	-0.18983	-0.26265	-0.19936	0.05049	-0.03863	92.67516	67.98373	73.85272	77.24809	78.60594	62.93563
Ilp8	0.01749	0.02504	-0.0106	-0.01992	0.00172	-0.00016	3.57396	2.84718	3.73533	2.23214	3.07108	2.76753
ImpL2	0.14504	-0.11852	-0.12237	0.028	-0.07511	0.09987	53.75088	27.7455	32.33725	44.6588	31.14217	34.72735
insc	0.22714	-0.14035	-0.12972	-0.03554	-0.1142	0.19867	22.08068	7.29227	9.71185	14.89158	9.07522	14.37064
Irbp	0.69419	-0.18319	-0.18122	-0.09807	0.00532	-0.08352	61.18188	21.26671	27.00107	30.94707	30.34852	20.76671
Irbp18	0.98512	-0.31666	-0.3421	-0.04455	0.01067	-0.17125	85.52725	31.49332	39.16756	55.88329	50.27605	35.11685
IscU	1.45323	-0.42648	-0.39194	-0.11473	-0.0246	-0.21365	99.07997	87.71063	93.48986	96.31696	95.39337	84.29684
ItgaPS4	0.03053	-0.04998	-0.03238	-0.04904	-0.02739	0.12561	4.2109	1.5398	2.72145	2.56696	2.46722	3.54654
kay	0.37515	-0.24453	-0.27979	-0.15308	-0.01681	0.27949	89.45506	66.09529	72.25187	75.79719	76.74258	74.62075
Klp64D	0.27196	-0.08759	-0.13562	-0.02051	-0.0391	0.02919	27.21161	11.56304	12.80683	18.73406	14.88958	12.54613
Ku80	0.58949	-0.21653	-0.17361	-0.10624	-0.01856	0.03663	49.57537	12.72516	19.47705	22.91135	21.8254	18.94219
l(2)k05911	0.39523	-0.11099	0.01303	0.04579	-0.15775	-0.0271	42.71054	21.44102	34.79189	35.79401	16.75293	24.41574
La	1.50968	-0.20739	-0.2868	-0.21995	0.0278	-0.36831	98.5138	88.11737	91.67556	92.87309	93.96135	76.24026
lbm	0.09392	-0.00662	-0.0418	0.01716	-0.03149	-0.01833	2.44161	1.71412	1.28068	2.34375	1.43202	1.16851
Ldh	0.6085	-0.17279	-0.14855	0.11877	-0.27157	-0.00356	56.54636	25.10169	31.59018	47.94324	18.18496	28.63879
lft	1.22862	-0.42423	-0.38449	0.16222	-0.18084	-0.25844	97.66454	76.03138	84.41836	94.32398	87.42236	78.74129
lncRNA:CR43144	0.73493	-0.18917	-0.14657	-0.07235	-0.07866	-0.0495	57.82024	20.51133	30.20277	31.95153	25.2588	22.75523
lncRNA:CR43910	0.0182	-0.0287	-0.01202	-0.03672	-0.02796	0.09476	2.33546	1.27833	1.86766	1.46684	1.25949	2.15252
lncRNA:CR43989	0.34654	-0.0564	-0.00785	-0.00936	-0.08548	-0.04435	13.26964	3.71877	5.97652	6.26594	3.27812	3.03403
lncRNA:CR44111	0.14608	-0.02868	-0.03246	-0.03213	-0.02194	0.01546	2.37084	0.58106	0.64034	0.66964	0.65562	0.69701
lncRNA:CR44430	1.03358	-0.23641	-0.22349	-0.11181	-0.12134	-0.05818	63.97735	11.73736	15.47492	21.46046	18.9441	17.19967
lncRNA:CR44458	0.29836	-0.0942	-0.06413	0.00751	-0.06386	-0.01552	16.20665	4.64846	6.02988	8.65753	4.81366	4.71505
lncRNA:CR44471	0.03744	-0.06288	-0.02755	-0.03508	0.01981	0.05484	3.07856	0.95874	1.54749	1.88138	2.22567	2.09102
lncRNA:CR44809	0.47529	-0.13933	-0.13454	-0.07131	-0.08756	0.07037	41.0828	14.29402	17.60939	20.15306	16.54589	17.85568
lncRNA:CR44950	0.04534	-0.04018	-0.01477	-0.02471	-0.01944	0.06264	1.62774	0.31958	0.6937	0.58992	0.53485	0.94301
lncRNA:CR45433	0.15249	-0.01451	-0.03386	-0.02184	0.00583	-0.04395	5.34324	2.46949	2.508	2.79018	2.8813	1.55802
lncRNA:CR45517	0.25036	-0.14786	-0.13193	-0.06292	-0.01582	0.10967	21.93914	5.75247	7.6841	11.36798	10.40373	10.53711
lncRNA:CR45973	0.00213	-0.04348	0.07796	0.02676	-0.03456	0.00615	5.34324	4.27077	7.89755	7.35013	4.17529	3.99754
Lon	0.42612	-0.18749	-0.12036	-0.13096	-0.02517	0.12996	65.25124	33.14933	45.14408	46.06186	43.90959	39.8729
Lrt	0.069	-0.12306	-0.09773	-0.01609	-0.00305	0.10871	21.30219	12.52179	15.79509	20.99809	17.46032	16.27716
Lst8	0.99856	-0.26913	-0.25311	-0.08502	0.05967	-0.25293	93.13517	62.84137	74.49306	79.70344	76.94962	55.24805
MagR	0.47776	-0.1508	-0.03618	0.02413	-0.01116	-0.17426	61.81883	32.27775	45.19744	50.70153	41.61491	25.66626
Men	0.42457	-0.04073	-0.16311	0.0206	-0.09249	-0.07115	31.21019	10.83672	7.63074	13.67985	9.2305	7.85158
Mettl4	0.70373	-0.15771	-0.12011	-0.09726	-0.05101	-0.06461	50.63694	14.6717	21.71825	22.68814	20.75569	14.73965
Mmp1	0.40764	-0.19818	-0.21859	-0.09145	-0.03377	0.14536	80.14862	48.83788	53.78869	62.30867	57.57419	58.46658
Mocs1	0.47317	-0.03984	-0.12047	-0.09483	-0.07556	0.01198	32.27176	11.85357	11.89968	12.42028	11.18012	10.78311
moody	0.09918	-0.06999	-0.03813	0.02959	-0.06249	0.04278	9.58953	4.47414	5.65635	7.78061	4.34783	5.00205
mre11	1.05746	-0.26548	-0.22171	-0.13182	-0.01526	-0.1525	90.79972	49.30273	61.68623	65.00319	61.05935	46.04346
MRP	0.78124	-0.17854	-0.19575	-0.22561	-0.15281	0.22024	82.87332	53.71877	65.68837	60.87372	58.60939	62.25912
mRpL30	0.98898	-0.19853	-0.12587	-0.15862	0.07994	-0.27554	95.43524	73.21325	83.35112	84.43878	84.02346	61.72612
mtg	0.32401	-0.15308	-0.17334	0.03359	-0.09957	0.06202	37.04883	14.90413	16.32871	27.66263	16.37336	19.24969
Mvd	0.16221	-0.09817	-0.01189	-0.01908	0.13392	-0.15473	42.39207	26.58338	37.88687	38.69579	38.42305	20.1722
Nfs1	1.11921	-0.32127	-0.2591	-0.09771	0.04852	-0.25418	92.67516	51.39454	66.59552	71.26913	70.42788	48.74949
Nmd3	0.2349	-0.04846	-0.0235	-0.11372	0.0835	-0.04586	40.26893	24.14294	30.46958	26.76977	30.62457	18.67569
Nt5b	0.90661	-0.17123	-0.1891	-0.1143	-0.16217	0.00789	55.27247	12.81232	14.30096	18.86161	13.09524	16.48216
ntc	0.11316	-0.02999	-0.02751	0.0233	-0.00882	-0.05331	7.71408	4.0093	5.17609	6.83992	4.60663	2.82903
obe	0.56161	-0.16562	-0.15084	-0.15838	-0.03213	0.09127	55.09554	18.39047	24.17289	25.6537	26.60455	24.74375
orb	0.03191	-0.05427	-0.04121	-0.04547	0.04052	0.04596	4.7063	2.0337	3.36179	3.14094	4.2098	3.32103
out	0.06682	-0.06374	-0.06294	0.00413	-0.02993	0.0607	11.99575	6.44974	8.85806	11.49554	7.3844	8.83559
p38c	0.03875	-0.00415	-0.03027	0.03709	-0.01182	-0.04154	1.76929	0.9878	0.74707	1.8176	1.0352	0.53301
p53	0.43742	-0.18963	-0.11355	-0.08674	0.04986	-0.0237	44.0552	14.81697	22.67876	24.93622	26.5873	17.36367
Pcyt1	0.43374	-0.27753	-0.21518	0.00429	0.05934	-0.04882	74.09766	41.9233	55.92316	65.40179	58.14355	45.96146
Pcyt2	0.05019	-0.05727	-0.01292	-0.02886	-0.00719	0.06195	3.04317	1.10401	1.97439	2.10459	1.81159	2.25502
Pde6	0.07979	-0.02826	-0.04497	-0.04547	-0.04602	0.10413	6.72328	2.76002	3.57524	3.66709	2.96756	4.46904
Pgd	0.14186	-0.14533	-0.08346	-0.01882	0.05375	0.01276	48.05379	29.51772	40.28815	44.4037	40.45894	30.56581
Pino	0.28327	-0.17667	-0.1586	-0.00692	-0.01254	0.04527	61.1465	38.93085	44.71718	55.46875	47.04969	40.59041
Pld3	0.66062	-0.13617	-0.08426	-0.00429	-0.19475	-0.01735	79.58245	45.9326	59.81857	64.52487	45.75569	45.71546
PolZ1	0.2853	-0.13383	-0.08083	-0.09599	-0.02838	0.11734	28.45011	9.79082	15.04803	14.89158	14.35473	15.74416
PolZ2	0.67411	-0.10657	-0.07178	-0.06186	-0.08675	-0.10514	37.96886	11.18536	16.43543	16.21492	11.90476	8.54859
ppk13	0.39831	-0.15697	-0.13342	-0.10397	-0.08169	0.16201	46.2845	17.08309	22.41195	25.47832	21.53209	23.49323
prage	0.51258	-0.16318	-0.15657	-0.08937	-0.09793	0.1096	75.54848	45.70017	55.49626	58.56186	49.05107	49.46699
puml	0.78184	-0.23668	-0.24008	-0.05644	-0.0257	-0.09061	74.27459	29.14003	36.12593	47.65625	41.0283	30.1353
Pvf1	0.14649	-0.11451	-0.10997	0.06378	-0.07567	0.04608	19.88677	7.0889	8.8047	16.39031	9.12698	10.1066
Pvf2	0.36265	-0.15811	-0.21786	-0.01698	-0.04231	0.05727	54.2109	19.233	17.71612	27.43941	25	23.75974
Qtzl	1.36787	-0.39482	-0.31901	-0.04386	0.00996	-0.34675	94.19674	44.53806	63.44717	71.38074	65.57971	44.81345
rad50	0.74196	-0.04898	-0.08938	-0.25129	-0.11969	0.10437	76.15004	44.07321	51.01387	41.00765	40.97654	41.63592
Rchy1	0.59319	-0.40343	-0.344	0.06016	0.00327	-0.00808	76.61005	23.12609	31.53682	54.79911	43.61629	38.84789
Rdh1	0.66924	-0.10282	-0.15598	-0.04767	-0.12355	-0.04715	27.28238	5.75247	4.48239	8.91263	4.52036	5.55556
rdog	0.67147	-0.19499	-0.2293	-0.15042	-0.08757	0.13413	62.27884	20.59849	24.65315	29.78316	26.93237	29.08979
Rep	0.15675	-0.08404	-0.02048	-0.02483	-0.0127	0.02338	34.25336	20.33701	28.22839	29.83099	24.63768	19.8647
rho	0.45279	-0.25563	-0.18425	-0.00057	-0.08774	0.09384	66.31281	24.2301	30.84312	42.57015	37.24983	35.60886
rho-4	0.57154	-0.19795	-0.12874	-0.02419	-0.07315	-0.02396	89.77353	66.41488	78.4952	82.98788	74.25811	63.63264
RNaseZ	0.39364	-0.05122	-0.02636	-0.09313	-0.04402	-0.00973	33.6518	15.48518	20.86446	18.12819	16.77019	14.51415
robl62A	0.05665	-0.04053	-0.00731	-0.03478	-0.02917	0.07797	3.60934	1.10401	2.08111	2.04082	1.63906	2.37802
RPA1	1.13343	0.14468	0.05062	-0.38452	-0.09304	-0.17322	95.96603	76.2638	79.08218	60.12436	67.71912	52.35752
rpr	0.68651	-0.28515	-0.26159	-0.14431	0.06376	0.01378	90.55202	54.03835	65.04803	73.26212	69.4617	62.17712
Rtc1	0.20754	-0.03432	-0.03489	-0.09224	0.16282	-0.15748	41.3305	26.46717	32.76414	30.32526	35.76605	17.19967
RtcB	1.10815	-0.30626	-0.2063	-0.08673	0.00638	-0.24269	92.25053	51.88844	68.83671	74.66518	70.28986	49.34399
Sbds	0.8764	-0.25248	-0.23816	-0.16859	0.14707	-0.19606	87.43808	48.5183	59.71185	62.64349	68.47826	44.03444
scaf	0.38583	-0.2235	-0.20448	0.02136	-0.07485	0.07421	60.33263	19.32016	25.72038	41.42219	29.91718	30.97581
scb	0.55733	-0.25828	-0.25388	-0.03545	-0.04757	0.059	64.862	25.59558	30.14941	44.13265	36.95652	34.56335
Sclp	0.06824	-0.02067	-0.04473	0.08843	-0.08112	-0.02507	6.58174	4.21267	4.69584	8.64158	3.00207	3.48503
side-VI	0.13701	-0.03255	-0.01443	-0.02495	-0.04222	0.03138	2.44161	0.58106	0.74707	0.76531	0.46584	0.77901
sisRNA:CR46364	0.22202	-0.06467	-0.06867	-0.0327	0.01929	-0.03748	12.06653	4.5032	4.90928	6.18622	6.40097	3.44403
skl	0.16351	-0.04716	-0.04462	-0.01467	0.00297	-0.02897	4.17551	1.27833	1.28068	1.94515	1.81159	1.16851
slf	0.131	-0.05227	-0.03851	0.02368	-0.0328	-0.0157	8.31564	4.24172	5.8698	7.71684	4.86542	5.20705
Snap25	0.37607	-0.10766	-0.10168	-0.03058	-0.08848	0.04162	28.27318	9.79082	12.64674	14.84375	10.55901	11.76712
snoRNA:Irbp-a	0.08106	-0.05159	0.00901	-0.04229	-0.01808	0.06183	7.96178	3.05055	5.76307	4.63967	4.27881	3.93604
Sp7	0.10007	-0.07522	-0.05813	0.09932	-0.07239	-0.02425	5.90941	2.35328	3.41515	7.04719	2.32919	2.87003
Spn55B	0.27258	-0.07953	-0.08153	0.01237	-0.01683	-0.06638	47.59377	27.68739	33.51121	36.68686	30.5383	22.14022
spn-E	0.67115	-0.14949	-0.04866	-0.17102	-0.06095	0.02768	38.21656	7.35038	13.8207	7.73278	10.14493	10.3116
spz	0.34185	-0.13061	-0.08081	0.05292	-0.1509	0.03641	24.45152	7.84428	12.64674	18.01658	7.03934	12.23862
sqh	0.69967	-0.21724	-0.28512	0.09854	0.10042	-0.38854	98.90304	92.99826	95.35752	98.34184	97.44651	85.93686
Srxn	0.74799	-0.20585	-0.19193	-0.04087	-0.04935	-0.10316	60.50955	20.6566	27.69477	35.34758	29.19255	20.78721
St2	0.10279	-0.19643	-0.04239	0.3696	-0.29304	-0.03169	55.83864	41.31319	50.6937	66.32653	35.42098	43.39893
stum	0.02357	-0.0426	-0.02262	-0.00866	-0.02843	0.07001	1.76929	0.61011	1.01387	1.40306	0.86266	1.43501
Sulf1	0.0222	-0.16009	-0.05968	-0.03847	-0.02561	0.20293	47.23992	33.03312	45.30416	48.96365	40.59696	41.65642
Sur	0.20422	-0.00747	-0.05175	-0.04061	-0.05085	0.01947	4.10474	1.24927	1.01387	1.00446	0.69013	0.98401
Swim	0.87801	-0.12976	-0.18601	-0.09257	-0.129	-0.07334	34.92569	4.47414	2.77481	7.35013	4.84817	5.63756
tei	0.24778	-0.01615	-0.08107	-0.06207	-0.06527	0.05634	13.41118	5.11331	4.42903	5.46875	3.91649	5.43255
tnc	0.03487	-0.08688	-0.11556	-0.02933	-0.02259	0.15006	54.954	37.50726	40.66169	46.55612	47.10145	42.64043
Tom	0.91133	-0.37509	-0.33755	-0.0649	0.02599	-0.08105	98.37226	86.49041	92.15582	96.30102	95.25535	89.6884
Tpc1	0.67661	-0.09676	-0.066	-0.07014	-0.09511	-0.09516	63.09271	29.16909	38.31377	38.08992	30.48654	24.66175
Traf4	0.73121	-0.27229	-0.22451	-0.17271	-0.03588	0.11946	81.13942	26.06043	35.43223	43.01658	41.94272	41.08241
trbl	1.06286	-0.32451	-0.12792	-0.25654	0.00182	-0.00995	87.89809	35.24114	58.75133	51.57844	57.72947	46.65847
trnR	0.02694	-0.02922	-0.02496	-0.01076	0.00213	0.0259	2.79547	1.45264	1.97439	2.39158	2.19117	1.47601
Tsp42Ed	0.1953	-0.02659	-0.01545	-0.03024	-0.01098	-0.03652	3.18471	0.72632	0.96051	0.73342	0.8109	0.451
Ttc19	0.71028	-0.21355	-0.0956	-0.11751	-0.03182	-0.03519	59.51875	16.87972	29.8826	28.07717	26.88061	20.86921
TwdlE	-0.01472	-0.10101	0.02841	0.11345	-0.09575	0.03679	10.82803	5.72342	12.86019	12.30867	6.02139	8.48708
twf	0.22038	-0.11307	-0.10957	0.03136	0.09426	-0.15812	49.89384	31.60953	40.34152	45.63138	41.28709	24.27224
Ubc6	0.93966	-0.2879	-0.24589	-0.09464	-0.04284	-0.07418	95.71833	70.2208	81.48346	86.76658	82.55694	69.06519
Ugt302C1	0.74966	-0.22534	-0.16571	-0.0256	-0.21247	0.07373	71.47912	29.48867	40.02134	49.39413	30.40028	38.06888
Ugt302K1	0.85299	-0.16689	-0.13527	-0.05239	-0.16334	-0.06299	66.02972	27.77455	37.03308	40.68878	29.50311	29.41779
Uhg3	0.52698	-0.129	-0.13636	-0.03094	0.01735	-0.14271	81.63482	56.30447	64.72785	71.20536	64.92409	48.66749
Uhg8	0.37118	-0.10854	-0.12132	0.00915	0.04145	-0.15285	53.2201	28.96572	35.00534	41.98023	36.74948	23.08323
unc-13	0.2415	-0.20233	-0.1652	-0.15852	-0.15887	0.45891	95.89526	85.99651	89.91462	91.98023	87.8882	92.78393
upd1	0.05009	-0.03949	-0.01369	-0.07215	0.07205	0.01126	6.9356	3.45729	5.01601	3.44388	6.00414	3.42353
upd2	0.48391	-0.10339	-0.13051	-0.05235	-0.05217	-0.02795	21.83298	3.92214	3.20171	6.55293	5.41753	4.53055
upd3	0.30323	-0.02386	-0.0064	-0.04677	-0.05041	-0.03635	7.89101	2.14991	2.08111	2.00893	1.31125	1.55802
ver	0.4483	-0.15011	-0.15028	-0.00971	0.12847	-0.23623	66.91437	38.58222	46.95838	51.00446	50.50035	28.78229
verm	0.08193	-0.12306	-0.11512	0.06524	-0.04547	0.05374	71.01911	60.45904	69.21025	74.17092	62.16356	64.47314
wfs1	0.25918	-0.08139	-0.07988	-0.0736	-0.0175	0.05339	21.05449	7.61185	10.93917	10.98533	10.5245	9.49159
wus	0.69133	-0.28018	-0.22316	-0.01404	-0.03049	-0.0628	80.57325	41.13887	53.25507	63.98278	55.71084	43.84994
Xpc	0.80342	-0.25768	-0.21031	-0.29572	-0.00322	0.18122	92.569	64.99128	77.69477	73.54911	77.32919	71.50472
Xrp1	0.9498	-0.49739	-0.44596	-0.15742	-0.05936	0.24498	99.29229	92.44625	95.30416	98.05485	97.73982	96.28946
